# TrAGEDy: Trajectory Alignment of Gene Expression Dynamics

**DOI:** 10.1101/2022.12.21.521424

**Authors:** Ross F. Laidlaw, Emma M. Briggs, Keith R. Matthews, Richard McCulloch, Thomas D. Otto

## Abstract

1

**Motivation:** Single-cell transcriptomics sequencing is used to compare different biological processes. However, often, those processes are asymmetric which are difficult to integrate. Current approaches often rely on integrating samples from each condition before either cluster-based comparisons or analysis of an inferred shared trajectory.

**Results:** We present Trajectory Alignment of Gene Expression Dynamics (TrAGEDy), which allows the alignment of independent trajectories to avoid the need for error-prone integration steps. Across simulated datasets, TrAGEDy returns the correct underlying alignment of the datasets, outperforming current tools which fail to capture the complexity of asymmetric alignments. When applied to real datasets, TrAGEDy captures more biologically relevant genes and processes, which other differential expression methods fail to detect when looking at the developments of T cells and the bloodstream forms of *Trypanosoma brucei* when affected by genetic knockouts.

**Availability and Implementation:** TrAGEDy is freely available at https://github.com/No2Ross/TrAGEDy, and implemented in R.
