## Supplemental Table 6 for "TrAGEDy: Trajectory Alignment of Gene Expression Dynamics"

### Sheet: TrAGEDy
Table 1
ID	Name	Bgd.count	Result.count	Result.gene.list	Pct.of.bgd	Fold.enrichment	Odds.ratio	P.value	Benjamini	Bonferroni
GO:0008150	biological process	4648	112	Tb10.v4.0163,Tb11.v5.0265,Tb11.v5.0531,Tb11.v5.0633,Tb11.v5.0652,Tb11.v5.0671,Tb927.1.2110,Tb927.1.3950,Tb927.10.10050,Tb927.10.1050,Tb927.10.10880,Tb927.10.11630,Tb927.10.12500,Tb927.10.12800,Tb927.10.14170,Tb927.10.14760,Tb927.10.15120,Tb927.10.2250,Tb927.10.3210,Tb927.10.4760,Tb927.10.5940,Tb927.10.7110,Tb927.10.7700,Tb927.10.9380,Tb927.11.11360,Tb927.11.11690,Tb927.11.11770,Tb927.11.12640,Tb9…	2.4	1.38	2.47	2.06438e-07	0.000145126	0.000145126
GO:0060255	regulation of macromolecule metabolic process	656	29	Tb11.v5.0265,Tb927.10.10050,Tb927.10.10880,Tb927.10.11630,Tb927.10.12800,Tb927.11.11360,Tb927.11.11770,Tb927.11.12640,Tb927.11.14080,Tb927.11.16550,Tb927.11.1710,Tb927.11.5850,Tb927.11.6600,Tb927.11.740,Tb927.11.9610,Tb927.2.2180,Tb927.2.3580,Tb927.2.4200,Tb927.3.2490,Tb927.3.740,Tb927.4.1910,Tb927.5.1990,Tb927.6.3750,Tb927.7.1590,Tb927.7.2680,Tb927.7.4290,Tb927.7.4520,Tb927.8.4190,Tb927.9.13990,	4.4	2.53	2.97	2.62868e-06	0.000923981	0.00184796
GO:0019222	regulation of metabolic process	687	29	Tb11.v5.0265,Tb927.10.10050,Tb927.10.10880,Tb927.10.11630,Tb927.10.12800,Tb927.11.11360,Tb927.11.11770,Tb927.11.12640,Tb927.11.14080,Tb927.11.16550,Tb927.11.1710,Tb927.11.5850,Tb927.11.6600,Tb927.11.740,Tb927.11.9610,Tb927.2.2180,Tb927.2.3580,Tb927.2.4200,Tb927.3.2490,Tb927.3.740,Tb927.4.1910,Tb927.5.1990,Tb927.6.3750,Tb927.7.1590,Tb927.7.2680,Tb927.7.4290,Tb927.7.4520,Tb927.8.4190,Tb927.9.13990,	4.2	2.41	2.82	6.55065e-06	0.00153504	0.00460511
GO:0010468	regulation of gene expression	600	26	Tb11.v5.0265,Tb927.10.10050,Tb927.10.10880,Tb927.10.11630,Tb927.10.12800,Tb927.11.11770,Tb927.11.12640,Tb927.11.16550,Tb927.11.1710,Tb927.11.5850,Tb927.11.6600,Tb927.11.740,Tb927.11.9610,Tb927.2.2180,Tb927.2.3580,Tb927.2.4200,Tb927.3.2490,Tb927.3.740,Tb927.4.1910,Tb927.5.1990,Tb927.6.3750,Tb927.7.2680,Tb927.7.4290,Tb927.7.4520,Tb927.8.4190,Tb927.9.13990,	4.3	2.48	2.86	1.34779e-05	0.00210828	0.00947497
GO:0010608	posttranscriptional regulation of gene expression	460	22	Tb11.v5.0265,Tb927.10.10050,Tb927.10.10880,Tb927.10.11630,Tb927.10.12800,Tb927.11.11770,Tb927.11.12640,Tb927.11.16550,Tb927.11.1710,Tb927.11.5850,Tb927.11.6600,Tb927.11.740,Tb927.11.9610,Tb927.3.740,Tb927.4.1910,Tb927.5.1990,Tb927.6.3750,Tb927.7.2680,Tb927.7.4290,Tb927.7.4520,Tb927.8.4190,Tb927.9.13990,	4.8	2.73	3.13	1.49949e-05	0.00210828	0.0105414
GO:0065007	biological regulation	1155	38	Tb11.v5.0265,Tb11.v5.0671,Tb927.10.10050,Tb927.10.10880,Tb927.10.11630,Tb927.10.12500,Tb927.10.12800,Tb927.10.5940,Tb927.11.11360,Tb927.11.11770,Tb927.11.12640,Tb927.11.14080,Tb927.11.14250,Tb927.11.16550,Tb927.11.1710,Tb927.11.5850,Tb927.11.6600,Tb927.11.740,Tb927.11.9610,Tb927.2.2180,Tb927.2.3580,Tb927.2.4200,Tb927.3.2490,Tb927.3.740,Tb927.4.1910,Tb927.4.2740,Tb927.5.1990,Tb927.6.3750,Tb927.6.5…	3.3	1.88	2.21	6.49818e-05	0.0076137	0.0456822

### Sheet: TradeSeq
Table 1
ID	Name	Bgd.count	Result.count	Result.gene.list	Pct.of.bgd	Fold.enrichment	Odds.ratio	P.value	Benjamini	Bonferroni

### Sheet: Seurat
Table 1
ID	Name	Bgd.count	Result.count	Result.gene.list	Pct.of.bgd	Fold.enrichment	Odds.ratio	P.value	Benjamini	Bonferroni
