## Supplemental Table 7 for "TrAGEDy: Trajectory Alignment of Gene Expression Dynamics"

	window_1	window_2	window_3	window_4
Tb927.10.2100	2.05579883128765	2.0740338812163	0.862492203141716	1.84616289806557
Tb927.10.970	1.68276653800917	1.37171481569434	1.25869906211135	2.22362469466836
Tb927.11.5020	1.64370462374839	0.996801664966882	0.598541619960669	0.973560868297973
Tb11.01.6250	1.6170504631584	0.981329208103201	1.27034000906627	1.1158976438944
Tb927.2.2060	1.61155978418832	1.83075933255331	2.0579765797718	1.88120664631906
Tb11.v5.0865	1.57513959653117	0.977355711854005	1.81751090299556	1.39628771431315
Tb927.7.3940	1.57495271241477	1.93853158997781	1.05563827457425	0.747777578031851
Tb927.7.6881	1.56534740480199	1.55607118305342	0.841280756920681	1.1461121639476
Tb927.9.6910	1.55280462384147	1.11918350105618	0.963129899665304	0.884280381854447
Tb927.11.610	1.54836114494711	1.72950378336699	1.5456919996895	1.09614371581395
Tb927.8.7570	1.53153733507838	1.20209208745102	1.24695290672246	1.41178184728703
Tb927.3.4440	1.51865614237669	1.25976212681636	1.48206655381179	0.48322367957377
Tb11.NT.176	1.50379771225276	0.539164356393477	0.505943448077169	-0.0119433793373718
Tb927.10.13280	1.47578878929175	1.70841764347625	1.35782257499573	1.10609013464658
Tb927.2.1060	1.47409527613773	0.719116156486352	0.381739114158442	1.15629964752374
Tb927.10.2850	-0.603639201429168	-1.16283445135439	-0.450011851332731	-0.52809742271383
Tb927.4.2080	0.512856052328739	1.02012055379385	0.489170556316817	0.668827183688213
Tb927.1.2110	-0.340237104916427	-1.01480435608148	-0.806465020919657	-0.357767111108971
Tb927.10.530	-0.353916171844953	-0.978616429361257	-0.497057316704107	-0.203365101695917
Tb927.9.7550	-0.147336286375868	-0.883576705020262	0.350126802290551	0.532918442207511
Tb927.7.4110	-0.617346462676066	-0.866991045210582	-0.262622942941259	0.0760321340996561
Tb927.6.3140	-0.450930553301504	-0.83365746208101	-0.190700326277143	0.123210487058597
Tb927.8.1760	-0.250119518724339	-0.824973586361231	-0.401004297962494	-0.12469567335202
Tb927.10.2390	-0.412889620495856	-0.712432568858152	-0.543374627447722	-0.609051186049747
Tb927.3.1610	-0.141250980166341	-0.679789853798213	-0.343290448975478	0.155738752614475
Tb927.1.3450	-0.0738774315640456	-0.630922437749935	0.0121271553279478	-0.214963283263262
Tb927.11.7800	-0.173662103355079	-0.597212403096332	-0.146653124872029	0.0645469988879658
Tb927.1.2710	-0.442816587637554	-0.593085874537986	-0.802544168831963	0.148762866922477
Tb927.4.100	1.01093252497701	0.758613696101488	2.17227601084084	1.20195089338088
Tb927.6.1250	0.820376346488517	0.975909642121146	2.13771660200458	1.14370572472423
Tb927.9.4900	0.355581583456052	0.839365643690086	1.98745193084281	0.912204491304203
Tb927.11.600	1.34854155737395	1.28642316846278	1.92781831246196	1.34043665459328
Tb11.v5.0731	0.81377018838968	0.540721812032472	1.87916156951086	1.50503710031552
Tb927.11.2600	0.991204708566809	1.3905072688489	1.72770218610888	1.10936356301745
Tb927.3.5450	0.374679607180022	0.320638992846556	1.70575056583026	0.32881260725621
Tb927.11.4380	0.643966775103725	0.563004362937134	1.57958639439235	0.715547045534685
Tb927.11.3070	1.07562617606796	1.26416702261685	1.54491792011709	1.32918642435562
Tb927.7.4070	-0.489333442891312	-0.435949621551998	-1.43519046451345	-0.570943099620899
Tb927.3.1060	0.710644338251454	0.665552580057361	1.3999121972513	0.914205964986468
Tb927.8.4890	0.757437173313148	1.14051402534661	1.33270201010588	0.87757307019782
Tb927.10.10880	0.947061170770522	0.826777366586718	1.21701136241942	1.09828413573464
Tb927.10.16120	0.644576474210594	0.955541798320399	1.17695013238777	1.33940748405347
Tb927.5.2320	0.73149847148415	0.37029093579099	1.16326100362129	0.930085823511678
Tb927.8.1490	0.605127946547865	0.850198474582616	2.11706318372371	2.7236958929779
Tb927.10.13600	0.99806353631963	0.0190336827100777	0.893453648106513	2.35487593614431
Tb927.11.2410	0.863952118971098	0.908655565571854	1.08847545775701	2.20218678245692
Tb927.9.11840	0.800159712957424	1.02892039272845	1.08269102125354	2.09769241055004
Tb927.2.2950	1.04757065390025	0.847242503787937	0.636273621133469	2.09703192255071
Tb927.8.1350	0.225377876713155	-0.0497862145308083	1.49093607497689	1.99193887368395
Tb927.8.7860	-0.00965859030384664	-0.471304420688594	-0.870809717934924	-1.95090846646376
Tb11.v5.0652	0.91195690452543	0.559260089192148	0.816055008578371	1.94452849256937
Tb927.10.4110	0.342162357363433	0.412056398473472	0.821714644127415	1.92265860604079
Tb927.7.2680	1.15133914251444	2.40579081251691	1.18916313637998	1.83300369613256
Tb927.10.9675	0.659656525329469	1.42462061460152	1.43954088776869	1.82205153976115
Tb927.9.3170	0.954865216146303	0.170063520764743	0.800277902310186	1.70819681975451
Tb11.1390	0.776385179727637	0.821773642793186	1.03884700557681	1.70399015031925
Tb927.9.13350	0.625464381202939	1.04160123769519	1.08671082271035	1.69748291429904
Tb927.11.10480	1.00266417808071	1.3030399164179	1.43481331793922	1.68161837056714
