## Supplemental Table 3 for "TrAGEDy: Trajectory Alignment of Gene Expression Dynamics"

### Sheet: LSA1
Table 1
	p_val	avg_log2FC	pct.1	pct.2	p_val_adj
Tbrucei---Tb11.v5.0632	5.79789e-52	1.81939	0.993	0.939	5.25637e-48
Tbrucei---Tb927.9.4680	1.37118e-41	1.85208	0.939	0.709	1.24311e-37
Tbrucei---Tb927.2.1975	1.1437e-38	2.3792	1	0.997	1.03688e-34
Tbrucei---Tb927.9.10770	7.06282e-35	1.33768	0.964	0.895	6.40315e-31
Tbrucei---Tb927.5.810	5.33035e-34	-0.895446	1	1	4.83249e-30
Tbrucei---Tb11.v5.0470	2.10036e-30	3.95822	0.527	0.148	1.90419e-26
Tbrucei---Tb927.11.18700	1.96796e-28	1.59057	0.91	0.738	1.78415e-24
Tbrucei---Tb927.9.4750	7.02624e-24	1.35169	0.892	0.712	6.36999e-20
Tbrucei---Tb927.3.3270	1.15199e-23	1.31476	0.91	0.791	1.0444e-19
Tbrucei---Tb927.5.1000	3.96096e-22	1.21756	0.871	0.721	3.59101e-18
Tbrucei---Tb927.10.4570	8.59305e-21	1.10059	0.9	0.776	7.79046e-17
Tbrucei---Tb927.10.5810	6.52069e-20	1.10168	0.907	0.811	5.91165e-16
Tbrucei---Tb11.v5.1011	4.47615e-18	1.0849	0.953	0.89	4.05808e-14
Tbrucei---Tb927.4.2040	4.5719e-18	1.71611	0.566	0.282	4.14489e-14
Tbrucei---Tb927.9.8740	4.794e-18	0.958678	0.91	0.785	4.34624e-14
Tbrucei---Tb927.1.3850	5.04319e-18	1.62461	0.674	0.462	4.57216e-14
Tbrucei---Tb927.8.1870	9.5983e-18	1.08154	0.882	0.672	8.70182e-14
Tbrucei---Tb927.3.1120	1.26904e-17	0.899813	0.889	0.735	1.15051e-13
Tbrucei---Tb927.11.550	5.69601e-17	1.70088	0.62	0.366	5.164e-13
Tbrucei---Tb927.11.17140	2.22864e-16	4.58682	0.19	0.003	2.02048e-12
Tbrucei---Tb927.10.1060	3.04037e-16	1.25963	0.735	0.529	2.7564e-12
Tbrucei---Tb927.8.7820	4.95994e-16	-1.23769	0.362	0.692	4.49668e-12
Tbrucei---Tb927.7.2660	6.36689e-16	1.16999	0.875	0.811	5.77222e-12
Tbrucei---Tb927.8.7410	3.35224e-15	0.896946	0.918	0.767	3.03914e-11
Tbrucei---Tb927.11.3250	5.41396e-15	1.03966	0.835	0.703	4.9083e-11
Tbrucei---Tb927.4.2070	6.55213e-14	1.16471	0.685	0.488	5.94016e-10
Tbrucei---Tb927.9.10230	6.96677e-14	0.770119	0.925	0.808	6.31607e-10
Tbrucei---Tb927.1.4650	9.4229e-14	-0.536856	0.996	1	8.5428e-10
Tbrucei---Tb927.10.16280	2.07194e-13	7.3708	0.147	0	1.87842e-09
Tbrucei---Tb927.9.2470	4.47791e-13	1.03461	0.738	0.526	4.05967e-09
Tbrucei---Tb927.4.5010	4.68545e-13	1.17825	0.667	0.456	4.24783e-09
Tbrucei---Tb11.v5.0902	6.27753e-13	-1.62433	0.111	0.363	5.69121e-09
Tbrucei---Tb11.v5.0685	3.02727e-12	-1.13902	0.326	0.61	2.74453e-08
Tbrucei---Tb10-rRNA-2	3.46749e-12	1.7128	0.459	0.224	3.14362e-08
Tbrucei---Tb09.v4.0039	7.20578e-12	6.88487	0.129	0	6.53276e-08
Tbrucei---Tb927.9.12650	8.30795e-12	0.820785	0.875	0.791	7.53198e-08
Tbrucei---Tb927.11.15910	9.42758e-12	1.01341	0.746	0.599	8.54704e-08
Tbrucei---Tb927.11.19810	1.08394e-11	2.21831	0.254	0.061	9.82701e-08
Tbrucei---Tb927.8.2861	1.08609e-11	-2.00493	0.125	0.375	9.84646e-08
Tbrucei---Tb927.7.6090	1.83241e-11	1.36056	0.513	0.285	1.66126e-07
Tbrucei---Tb927.7.3330	2.22768e-11	1.03894	0.724	0.578	2.01962e-07
Tbrucei---Tb927.4.1000	3.79614e-11	-1.44011	0.366	0.605	3.44158e-07
Tbrucei---Tb927.11.1980	6.3597e-11	0.936354	0.774	0.625	5.76571e-07
Tbrucei---Tb10.v4.0129	1.10884e-10	1.10281	0.685	0.465	1.00527e-06
Tbrucei---Tb927.2.470	1.48615e-10	0.739726	0.828	0.709	1.34735e-06
Tbrucei---Tb11.v5.0883	2.10064e-10	1.62537	0.401	0.203	1.90444e-06
Tbrucei---Tb927.11.2430	2.25502e-10	0.991273	0.735	0.576	2.0444e-06
Tbrucei---Tb927.1.2150	2.97237e-10	-1.33919	0.151	0.387	2.69475e-06
Tbrucei---Tb927.11.6870	5.01226e-10	1.09451	0.681	0.515	4.54411e-06
Tbrucei---Tb927.10.3990	6.96331e-10	0.616925	0.971	0.953	6.31294e-06
Tbrucei---Tb927.6.690	1.00279e-09	-0.819115	0.724	0.855	9.09126e-06
Tbrucei---Tb927.11.500	1.04526e-09	0.676221	0.892	0.846	9.4763e-06
Tbrucei---Tb927.3.5050	1.1482e-09	0.889485	0.681	0.541	1.04096e-05
Tbrucei---Tb927.10.7410	1.17938e-09	1.46126	0.409	0.212	1.06923e-05
Tbrucei---Tb927.3.3452	2.0616e-09	2.66816	0.172	0.032	1.86905e-05
Tbrucei---Tb927.11.880	2.42672e-09	0.950671	0.943	0.904	2.20007e-05
Tbrucei---Tb927.2.340	2.77002e-09	0.817403	0.746	0.645	2.5113e-05
Tbrucei---Tb927.7.4470	3.39638e-09	0.79978	0.753	0.558	3.07916e-05
Tbrucei---Tb927.9.12510	3.46154e-09	0.940129	0.67	0.523	3.13824e-05
Tbrucei---Tb927.10.2240	3.54061e-09	1.07467	0.548	0.36	3.20992e-05
Tbrucei---Tb927.8.730	6.09286e-09	1.27417	0.452	0.262	5.52378e-05
Tbrucei---Tb11.v5.0410	6.73799e-09	1.70533	0.319	0.145	6.10867e-05
Tbrucei---Tb927.7.3550	6.977e-09	0.760762	0.864	0.791	6.32535e-05
Tbrucei---Tb927.1.3550	7.38924e-09	-0.86554	0.333	0.593	6.69909e-05
Tbrucei---Tb10.v4.0205	7.94247e-09	2.3211	0.226	0.073	7.20064e-05
Tbrucei---Tb927.8.4780	8.30745e-09	1.113	0.581	0.433	7.53154e-05
Tbrucei---Tb11.v5.0295	8.61752e-09	0.753706	0.842	0.753	7.81265e-05
Tbrucei---Tb927.8.770	9.22142e-09	1.45519	0.387	0.195	8.36014e-05
Tbrucei---Tb927.10.8940	1.03171e-08	0.50797	0.986	0.965	9.35352e-05
Tbrucei---Tb927.7.5950	1.23904e-08	-1.26607	0.186	0.404	0.000112331
Tbrucei---Tb927.11.10560	1.34862e-08	1.08607	0.563	0.407	0.000122266
Tbrucei---Tb927.10.7090	1.75425e-08	0.61864	0.871	0.817	0.000159041
Tbrucei---Tb927.1.120	1.83106e-08	1.14565	0.527	0.358	0.000166004
Tbrucei---Tb927.10.2100	2.5629e-08	2.64064	0.172	0.041	0.000232353
Tbrucei---Tb927.5.3230	2.96161e-08	1.69193	0.323	0.154	0.000268499
Tbrucei---Tb927.7.2650	3.23575e-08	1.03822	0.548	0.387	0.000293353
Tbrucei---Tb927.6.5040	3.65868e-08	1.20917	0.448	0.27	0.000331696
Tbrucei---Tb927.3.930	4.69486e-08	0.968904	0.685	0.576	0.000425636
Tbrucei---Tb927.7.6885	5.22877e-08	3.09117	0.125	0.017	0.00047404
Tbrucei---Tb09-rRNA-3	5.5022e-08	1.54688	0.283	0.119	0.00049883
Tbrucei---Tb927.11.14590	5.88592e-08	1.27881	0.441	0.262	0.000533617
Tbrucei---Tb927.6.4280	7.38698e-08	0.933108	0.746	0.648	0.000669703
Tbrucei---Tb927.9.15170	8.54409e-08	1.39389	0.351	0.177	0.000774607
Tbrucei---Tb927.3.2230	9.3888e-08	1.12082	0.595	0.462	0.000851189
Tbrucei---Tb927.10.2010	1.06689e-07	0.958857	0.724	0.645	0.000967246
Tbrucei---Tb927.10.15760	1.07381e-07	0.959351	0.573	0.433	0.000973515
Tbrucei---Tb11.v5.0381	1.17321e-07	0.793024	0.803	0.724	0.00106364
Tbrucei---Tb927.11.3000	1.35818e-07	1.46438	0.287	0.122	0.00123133
Tbrucei---Tb927.9.15110	1.47686e-07	1.26854	0.333	0.157	0.00133893
Tbrucei---Tb927.9.1600	1.48339e-07	1.09237	0.606	0.48	0.00134484
Tbrucei---Tb927.11.16200	1.68556e-07	-1.29185	0.183	0.369	0.00152813
Tbrucei---Tb927.4.4380	1.92811e-07	1.04343	0.649	0.547	0.00174803
Tbrucei---Tb927.4.1330	1.94988e-07	0.948719	0.595	0.474	0.00176776
Tbrucei---Tb927.10.3360	2.27325e-07	-1.33144	0.158	0.349	0.00206093
Tbrucei---Tb927.8.5870	2.52513e-07	-1.17127	0.136	0.326	0.00228928
Tbrucei---Tb927.10.5840	2.5367e-07	1.12673	0.423	0.262	0.00229977
Tbrucei---Tb927.10.14160	2.72366e-07	1.013	0.584	0.456	0.00246927
Tbrucei---Tb927.11.15950	2.72993e-07	0.766811	0.674	0.57	0.00247495
Tbrucei---Tb927.11.11900	3.13935e-07	1.24612	0.348	0.183	0.00284614
Tbrucei---Tb927.11.760	3.7079e-07	1.26917	0.376	0.212	0.00336158
Tbrucei---Tb927.4.1300	4.02867e-07	0.757657	0.728	0.628	0.00365239
Tbrucei---Tb927.7.190	4.11229e-07	1.25419	0.33	0.172	0.0037282
Tbrucei---Tb927.8.3150	4.35353e-07	0.93128	0.645	0.532	0.00394691
Tbrucei---Tb927.10.12710	4.47997e-07	0.840212	0.663	0.561	0.00406154
Tbrucei---Tb927.10.9430	4.49338e-07	1.40386	0.28	0.131	0.0040737
Tbrucei---Tb927.8.5260	5.20586e-07	1.19928	0.358	0.201	0.00471963
Tbrucei---Tb927.6.3670	5.4581e-07	1.21797	0.344	0.189	0.00494831
Tbrucei---Tb927.7.2240	6.10897e-07	1.01542	0.462	0.297	0.00553839
Tbrucei---Tb927.8.8320	7.09801e-07	-1.24557	0.194	0.384	0.00643506
Tbrucei---Tb927.10.12890	7.38362e-07	1.55402	0.287	0.14	0.00669399
Tbrucei---Tb927.11.7510	7.47229e-07	0.51965	0.943	0.951	0.00677438
Tbrucei---Tb927.10.13360	7.51869e-07	1.18749	0.362	0.203	0.00681644
Tbrucei---Tb927.11.560	7.81429e-07	2.64647	0.147	0.038	0.00708444
Tbrucei---Tb927.6.2100	9.03109e-07	1.33068	0.287	0.142	0.00818758
Tbrucei---Tb927.11.14950	9.23062e-07	1.03751	0.559	0.419	0.00836848
Tbrucei---Tb927.3.2930	9.45722e-07	-0.924838	0.262	0.468	0.00857392
Tbrucei---Tb927.10.5610	9.82833e-07	1.13057	0.38	0.224	0.00891037
Tbrucei---Tb927.10.14270	1.12043e-06	-0.877278	0.33	0.529	0.0101578
Tbrucei---Tb927.10.14150	1.13581e-06	0.62484	0.749	0.651	0.0102972
Tbrucei---Tb927.7.4730	1.18396e-06	-0.984796	0.108	0.273	0.0107338
Tbrucei---Tb927.7.2340	1.50614e-06	1.11395	0.419	0.276	0.0136547
Tbrucei---Tb927.8.4330	1.59757e-06	0.527909	0.796	0.724	0.0144836
Tbrucei---Tb11.v5.1061	1.71615e-06	2.43393	0.147	0.041	0.0155586
Tbrucei---Tb927.11.1280	1.71987e-06	-0.576499	0.538	0.747	0.0155924
Tbrucei---Tb927.11.7380	2.11084e-06	1.23755	0.333	0.18	0.0191368
Tbrucei---Tb927.2.450	2.12103e-06	0.732501	0.674	0.558	0.0192293
Tbrucei---Tb927.10.15180	2.26586e-06	1.19195	0.362	0.221	0.0205423
Tbrucei---Tb927.7.710	2.39718e-06	1.14971	0.48	0.331	0.0217328
Tbrucei---Tb927.11.19800	2.46291e-06	0.907624	0.452	0.302	0.0223288
Tbrucei---Tb927.10.10040	2.50405e-06	1.7451	0.226	0.096	0.0227017
Tbrucei---Tb927.11.13270	2.64265e-06	0.764655	0.738	0.642	0.0239583
Tbrucei---Tb927.8.7570	2.74305e-06	2.10329	0.154	0.047	0.0248685
Tbrucei---Tb927.2.560	2.84928e-06	0.913604	0.62	0.512	0.0258316
Tbrucei---Tb927.8.8330	2.94046e-06	1.06478	0.477	0.34	0.0266582
Tbrucei---Tb927.11.1900	3.49202e-06	1.08465	0.416	0.262	0.0316586
Tbrucei---Tb927.7.3560	3.59592e-06	0.99359	0.534	0.404	0.0326006
Tbrucei---Tb927.10.11540	3.89815e-06	0.915508	0.52	0.381	0.0353406
Tbrucei---Tb927.3.5520	3.90659e-06	0.909353	0.491	0.346	0.0354171
Tbrucei---Tb927.11.10660	3.91583e-06	0.8394	0.588	0.494	0.035501
Tbrucei---Tb927.2.2060	4.366e-06	2.14363	0.161	0.052	0.0395822
Tbrucei---Tb927.10.3220	4.41809e-06	-1.23396	0.104	0.253	0.0400544
Tbrucei---Tb927.5.1160	4.4564e-06	1.24897	0.333	0.189	0.0404017
Tbrucei---Tb927.11.780	4.59556e-06	0.960104	0.441	0.291	0.0416633
Tbrucei---Tb927.1.880	4.84301e-06	1.90576	0.179	0.064	0.0439067
Tbrucei---Tb927.11.6440	5.06704e-06	0.834832	0.584	0.459	0.0459378
Tbrucei---Tb927.4.2860	5.07506e-06	1.53432	0.176	0.061	0.0460105
Tbrucei---Tb927.2.1330	5.12421e-06	0.825209	0.584	0.503	0.0464561
Tbrucei---Tb927.9.2520	5.17532e-06	1.42434	0.265	0.134	0.0469194
Tbrucei---Tb927.9.11000	5.39026e-06	1.15653	0.33	0.186	0.0488681
Tbrucei---Tb927.8.6150	5.47533e-06	1.23475	0.312	0.18	0.0496393

### Sheet: LSA2
Table 1
	p_val	avg_log2FC	pct.1	pct.2	p_val_adj
Tbrucei---Tb927.7.2660	5.42062e-111	2.08229	0.983	0.869	4.91433e-107
Tbrucei---Tb11.v5.0632	5.34634e-105	1.95585	0.994	0.939	4.84699e-101
Tbrucei---Tb927.9.10770	1.63911e-79	1.35312	0.974	0.883	1.48602e-75
Tbrucei---Tb927.9.4680	2.65364e-69	1.71871	0.887	0.687	2.40579e-65
Tbrucei---Tb927.2.1975	3.91991e-65	2.35713	0.997	0.997	3.55379e-61
Tbrucei---Tb927.5.810	6.6271e-65	-0.79644	1	1	6.00813e-61
Tbrucei---Tb927.8.7820	2.40728e-59	-1.56062	0.529	0.832	2.18244e-55
Tbrucei---Tb11.v5.0470	1.40093e-52	4.38594	0.483	0.152	1.27008e-48
Tbrucei---Tb927.11.16200	4.46796e-49	-1.88989	0.318	0.673	4.05065e-45
Tbrucei---Tb927.9.8740	2.38522e-47	1.22752	0.895	0.738	2.16244e-43
Tbrucei---Tb927.10.7090	1.3681e-45	1.08031	0.903	0.784	1.24032e-41
Tbrucei---Tb927.11.18700	5.50176e-45	1.41108	0.872	0.704	4.9879e-41
Tbrucei---Tb927.9.4750	6.43869e-45	1.3286	0.824	0.636	5.83732e-41
Tbrucei---Tb927.11.550	5.23811e-42	1.83826	0.602	0.292	4.74887e-38
Tbrucei---Tb927.10.16280	1.74941e-41	8.78316	0.235	0	1.58601e-37
Tbrucei---Tb927.11.17140	2.12327e-41	5.96361	0.249	0.006	1.92495e-37
Tbrucei---Tb927.8.1870	2.6275e-36	1.26519	0.83	0.671	2.3821e-32
Tbrucei---Tb927.3.3270	8.01898e-34	1.21033	0.874	0.787	7.27001e-30
Tbrucei---Tb11.v5.0685	4.52244e-33	-1.2461	0.362	0.671	4.10005e-29
Tbrucei---Tb927.1.4650	1.28969e-32	-0.588764	0.997	0.999	1.16924e-28
Tbrucei---Tb11.v5.1011	6.43721e-32	0.924641	0.936	0.87	5.83598e-28
Tbrucei---Tb927.10.4570	7.21791e-32	1.16494	0.791	0.602	6.54376e-28
Tbrucei---Tb927.10.5810	7.61398e-32	1.079	0.852	0.748	6.90283e-28
Tbrucei---Tb927.8.7410	2.99585e-31	0.93609	0.89	0.759	2.71604e-27
Tbrucei---Tb927.3.1120	7.12454e-29	0.989178	0.826	0.697	6.45911e-25
Tbrucei---Tb927.4.1000	8.8751e-29	-1.21372	0.368	0.653	8.04617e-25
Tbrucei---Tb927.11.1980	2.14711e-28	1.25127	0.733	0.545	1.94657e-24
Tbrucei---Tb927.1.3850	6.51841e-27	1.4538	0.616	0.397	5.90959e-23
Tbrucei---Tb927.10.7410	6.73297e-27	1.83783	0.443	0.206	6.10411e-23
Tbrucei---Tb927.4.2070	2.52526e-26	1.24339	0.645	0.453	2.2894e-22
Tbrucei---Tb09.v4.0039	3.80845e-26	8.08465	0.151	0	3.45274e-22
Tbrucei---Tb927.10.11540	1.13134e-25	1.35609	0.576	0.338	1.02567e-21
Tbrucei---Tb927.11.1280	2.03655e-25	-0.896909	0.525	0.778	1.84633e-21
Tbrucei---Tb927.3.2230	7.21366e-25	1.2073	0.618	0.413	6.53991e-21
Tbrucei---Tb927.10.3360	1.02593e-24	-1.53357	0.116	0.359	9.30105e-21
Tbrucei---Tb10-rRNA-2	1.86351e-24	1.56592	0.519	0.305	1.68946e-20
Tbrucei---Tb927.11.880	2.16949e-24	1.17779	0.917	0.831	1.96686e-20
Tbrucei---Tb927.6.1520	4.66665e-24	1.18278	0.693	0.528	4.23078e-20
Tbrucei---Tb927.4.5010	5.26653e-24	1.27731	0.616	0.407	4.77463e-20
Tbrucei---Tb11.v5.0883	7.73949e-24	1.76907	0.417	0.191	7.01662e-20
Tbrucei---Tb927.3.930	2.46655e-23	0.97587	0.815	0.71	2.23618e-19
Tbrucei---Tb927.2.470	8.38361e-23	0.826841	0.831	0.717	7.60058e-19
Tbrucei---Tb927.3.5050	1.32292e-22	1.07737	0.708	0.522	1.19936e-18
Tbrucei---Tb11.v5.0295	1.757e-22	0.817386	0.843	0.729	1.5929e-18
Tbrucei---Tb927.5.1000	2.45959e-22	1.16156	0.724	0.586	2.22986e-18
Tbrucei---Tb927.11.3250	5.60642e-22	0.857384	0.843	0.745	5.08278e-18
Tbrucei---Tb10.v4.0129	9.78599e-22	1.16828	0.634	0.44	8.87198e-18
Tbrucei---Tb927.6.690	1.48028e-21	-0.734455	0.733	0.885	1.34202e-17
Tbrucei---Tb927.10.3220	3.77396e-21	-1.05546	0.228	0.483	3.42147e-17
Tbrucei---Tb927.7.5950	1.20691e-20	-1.06753	0.244	0.485	1.09418e-16
Tbrucei---Tb927.1.4600	1.35418e-20	-1.85219	0.089	0.287	1.2277e-16
Tbrucei---Tb927.9.10230	2.14801e-20	0.839996	0.831	0.722	1.94739e-16
Tbrucei---Tb10.v4.0205	3.0802e-20	2.52905	0.24	0.067	2.79251e-16
Tbrucei---Tb927.8.770	4.03248e-20	1.47537	0.417	0.213	3.65584e-16
Tbrucei---Tb927.11.4290	6.02118e-20	1.36314	0.503	0.303	5.4588e-16
Tbrucei---Tb927.11.14165	6.66514e-20	-0.73591	0.573	0.774	6.04261e-16
Tbrucei---Tb927.11.9530	7.75101e-20	1.24901	0.536	0.345	7.02707e-16
Tbrucei---Tb927.1.120	8.91749e-20	1.35002	0.541	0.359	8.08459e-16
Tbrucei---Tb927.4.4380	2.21328e-19	1.05549	0.656	0.512	2.00656e-15
Tbrucei---Tb927.4.2040	2.36208e-19	1.49711	0.445	0.251	2.14146e-15
Tbrucei---Tb927.10.1060	3.3374e-19	1.01539	0.608	0.43	3.02569e-15
Tbrucei---Tb927.8.730	1.16221e-18	1.60294	0.42	0.23	1.05366e-14
Tbrucei---Tb927.6.510	4.29989e-18	2.09997	0.275	0.101	3.89828e-14
Tbrucei---Tb927.10.14270	7.63877e-18	-0.88688	0.256	0.496	6.92531e-14
Tbrucei---Tb927.7.710	7.75209e-18	1.31112	0.451	0.255	7.02804e-14
Tbrucei---Tb927.11.7705	8.06535e-18	1.6676	0.355	0.172	7.31204e-14
Tbrucei---Tb927.3.2930	1.70172e-17	-1.12246	0.276	0.497	1.54278e-13
Tbrucei---Tb11.v5.0902	2.2941e-17	-1.37431	0.132	0.331	2.07983e-13
Tbrucei---Tb927.8.3150	2.59963e-17	1.06784	0.593	0.426	2.35682e-13
Tbrucei---Tb927.8.2861	4.47304e-17	-1.48657	0.185	0.389	4.05525e-13
Tbrucei---Tb927.2.560	5.23816e-17	0.976269	0.624	0.472	4.74892e-13
Tbrucei---Tb927.1.2150	5.68681e-17	-1.10542	0.179	0.388	5.15566e-13
Tbrucei---Tb927.8.760	6.03623e-17	1.96632	0.241	0.079	5.47245e-13
Tbrucei---Tb927.3.5080	8.69893e-17	-0.671092	0.637	0.812	7.88645e-13
Tbrucei---Tb11.v5.0410	8.99455e-17	1.85117	0.267	0.099	8.15446e-13
Tbrucei---Tb927.7.3550	1.05188e-16	0.741444	0.875	0.815	9.53632e-13
Tbrucei---Tb927.11.500	1.33324e-16	0.636496	0.917	0.882	1.20872e-12
Tbrucei---Tb927.10.3930	1.37644e-16	1.11462	0.536	0.372	1.24788e-12
Tbrucei---Tb927.11.14950	2.64957e-16	0.971573	0.535	0.363	2.4021e-12
Tbrucei---Tb927.1.4900	3.38273e-16	1.24738	0.422	0.236	3.06679e-12
Tbrucei---Tb927.11.15960	5.79918e-16	-1.53766	0.087	0.257	5.25754e-12
Tbrucei---Tb927.3.3452	8.87079e-16	2.28716	0.179	0.044	8.04226e-12
Tbrucei---Tb11.v5.0707	1.11848e-15	-1.25831	0.092	0.264	1.01401e-11
Tbrucei---Tb11.v5.0381	1.38321e-15	0.890007	0.754	0.665	1.25402e-11
Tbrucei---Tb11.v5.1061	2.05519e-15	2.25646	0.202	0.061	1.86323e-11
Tbrucei---Tb927.10.15760	2.77706e-15	0.869602	0.673	0.554	2.51768e-11
Tbrucei---Tb927.7.3330	2.99512e-15	0.986626	0.676	0.561	2.71538e-11
Tbrucei---Tb927.11.6890	3.17191e-15	-0.760506	0.464	0.66	2.87565e-11
Tbrucei---Tb927.9.12510	3.41136e-15	0.968762	0.618	0.485	3.09274e-11
Tbrucei---Tb927.9.2470	4.16058e-15	0.75945	0.77	0.644	3.77198e-11
Tbrucei---Tb927.1.3550	8.10931e-15	-0.853103	0.358	0.576	7.3519e-11
Tbrucei---Tb927.2.340	1.26994e-14	0.768308	0.733	0.62	1.15132e-10
Tbrucei---Tb927.9.9210	1.27175e-14	1.25713	0.448	0.281	1.15296e-10
Tbrucei---Tb927.11.10560	1.75759e-14	1.0759	0.525	0.376	1.59343e-10
Tbrucei---Tb927.9.15170	2.0101e-14	1.29034	0.39	0.22	1.82236e-10
Tbrucei---Tb927.9.5730	3.01996e-14	1.19514	0.477	0.327	2.7379e-10
Tbrucei---Tb927.11.7900	3.44812e-14	1.53961	0.312	0.156	3.12607e-10
Tbrucei---Tb927.11.760	7.95173e-14	1.34357	0.375	0.216	7.20904e-10
Tbrucei---Tb927.11.19800	1.11921e-13	1.39633	0.359	0.195	1.01468e-09
Tbrucei---Tb927.5.3770	1.5618e-13	-1.46816	0.064	0.201	1.41593e-09
Tbrucei---Tb927.2.4710	1.65005e-13	0.91195	0.612	0.481	1.49594e-09
Tbrucei---Tb927.11.14130	1.77598e-13	0.888845	0.584	0.43	1.6101e-09
Tbrucei---Tb927.8.8320	1.90849e-13	-0.826584	0.198	0.395	1.73024e-09
Tbrucei---Tb927.10.12840	2.39524e-13	1.0771	0.552	0.43	2.17152e-09
Tbrucei---Tb927.10.13360	2.83164e-13	1.41283	0.342	0.184	2.56717e-09
Tbrucei---Tb927.1.2880	2.83772e-13	-0.881877	0.208	0.399	2.57267e-09
Tbrucei---Tb927.7.2650	2.93329e-13	0.918975	0.638	0.525	2.65932e-09
Tbrucei---Tb927.10.5840	3.05851e-13	1.19075	0.382	0.226	2.77284e-09
Tbrucei---Tb927.11.1110	6.20325e-13	0.616627	0.815	0.748	5.62387e-09
Tbrucei---Tb927.10.5610	6.9149e-13	1.17293	0.387	0.226	6.26905e-09
Tbrucei---Tb927.11.13230	9.7059e-13	0.705688	0.688	0.57	8.79937e-09
Tbrucei---Tb927.11.10330	1.09824e-12	-0.583654	0.725	0.825	9.95664e-09
Tbrucei---Tb927.10.2560	1.36004e-12	1.49592	0.327	0.181	1.23301e-08
Tbrucei---Tb927.11.630	2.69095e-12	1.63345	0.227	0.092	2.43961e-08
Tbrucei---Tb927.11.3390	2.96075e-12	1.65043	0.285	0.144	2.68422e-08
Tbrucei---Tb927.11.13270	4.20196e-12	0.872356	0.583	0.461	3.80949e-08
Tbrucei---Tb927.11.19810	6.69994e-12	1.61703	0.253	0.117	6.07416e-08
Tbrucei---Tb927.9.15190	7.24265e-12	1.1904	0.366	0.213	6.56619e-08
Tbrucei---Tb927.3.5520	8.10304e-12	0.887026	0.576	0.475	7.34622e-08
Tbrucei---Tb927.2.5060	8.57292e-12	1.63839	0.214	0.087	7.77221e-08
Tbrucei---Tb927.10.12750	9.09983e-12	-1.37178	0.049	0.166	8.24991e-08
Tbrucei---Tb927.7.1050	9.90525e-12	1.04234	0.4	0.261	8.9801e-08
Tbrucei---Tb927.10.12710	1.63469e-11	0.790081	0.648	0.554	1.48201e-07
Tbrucei---Tb927.2.450	1.81979e-11	0.725664	0.673	0.563	1.64982e-07
Tbrucei---Tb927.11.15910	2.47792e-11	0.960893	0.491	0.344	2.24648e-07
Tbrucei---Tb927.8.8300	3.56284e-11	-0.933494	0.144	0.299	3.23007e-07
Tbrucei---Tb927.8.6180	3.88788e-11	1.00208	0.458	0.319	3.52476e-07
Tbrucei---Tb927.9.1600	4.41476e-11	1.00022	0.568	0.483	4.00243e-07
Tbrucei---Tb927.10.14820	8.0091e-11	1.58226	0.234	0.109	7.26105e-07
Tbrucei---Tb927.2.3080	9.11838e-11	1.0644	0.42	0.286	8.26672e-07
Tbrucei---Tb927.9.15110	1.73983e-10	1.16864	0.334	0.201	1.57733e-06
Tbrucei---Tb927.7.2180	1.97059e-10	-0.653664	0.215	0.386	1.78654e-06
Tbrucei---Tb927.10.4180	2.04545e-10	1.03847	0.429	0.297	1.85441e-06
Tbrucei---Tb927.7.5980	2.12148e-10	-1.06366	0.103	0.236	1.92334e-06
Tbrucei---Tb927.7.2170	2.15703e-10	1.30488	0.282	0.15	1.95556e-06
Tbrucei---Tb927.10.2240	2.18373e-10	0.850262	0.545	0.433	1.97977e-06
Tbrucei---Tb927.10.13790	2.53717e-10	0.693271	0.576	0.45	2.3002e-06
Tbrucei---Tb927.10.7610	2.67899e-10	1.44669	0.259	0.136	2.42878e-06
Tbrucei---Tb927.3.1030	2.78404e-10	1.18205	0.391	0.261	2.52401e-06
Tbrucei---Tb927.10.13517	3.0496e-10	1.56335	0.18	0.071	2.76477e-06
Tbrucei---Tb927.9.2520	3.12001e-10	1.5987	0.251	0.128	2.8286e-06
Tbrucei---Tb11.v5.0493	3.55931e-10	-0.6904	0.198	0.362	3.22687e-06
Tbrucei---Tb927.11.2430	5.57704e-10	0.797282	0.648	0.551	5.05615e-06
Tbrucei---Tb927.3.4760	5.76772e-10	1.20168	0.397	0.268	5.22901e-06
Tbrucei---Tb927.8.4780	6.34147e-10	0.938976	0.523	0.415	5.74918e-06
Tbrucei---Tb927.11.15950	6.35216e-10	0.775758	0.619	0.51	5.75887e-06
Tbrucei---Tb927.10.5480	6.85257e-10	1.16098	0.299	0.172	6.21254e-06
Tbrucei---Tb927.10.1570	7.88574e-10	1.30984	0.301	0.173	7.14921e-06
Tbrucei---Tb927.11.13520	8.37132e-10	1.08895	0.397	0.267	7.58944e-06
Tbrucei---Tb927.6.1470	8.65008e-10	0.877299	0.499	0.373	7.84216e-06
Tbrucei---Tb927.9.9450	8.89342e-10	0.965683	0.481	0.369	8.06278e-06
Tbrucei---Tb927.3.3930	1.0346e-09	-0.650042	0.196	0.354	9.37967e-06
Tbrucei---Tb927.4.110	1.13413e-09	0.699997	0.669	0.612	1.0282e-05
Tbrucei---Tb927.5.1090	1.31989e-09	0.891317	0.555	0.455	1.19662e-05
Tbrucei---Tb927.9.5150	1.42468e-09	1.07405	0.336	0.211	1.29161e-05
Tbrucei---Tb927.9.7520	1.49724e-09	1.02229	0.422	0.306	1.3574e-05
Tbrucei---MURF1	1.49838e-09	-1.02907	0.135	0.271	1.35843e-05
Tbrucei---Tb927.3.1010	1.50734e-09	0.847941	0.551	0.442	1.36656e-05
Tbrucei---Tb927.3.2960	1.5948e-09	0.893871	0.529	0.43	1.44585e-05
Tbrucei---Tb927.11.5060	1.62599e-09	1.64934	0.164	0.063	1.47412e-05
Tbrucei---Tb927.11.1900	1.71341e-09	1.17862	0.323	0.198	1.55337e-05
Tbrucei---MURF4	1.74107e-09	1.00776	0.485	0.369	1.57845e-05
Tbrucei---Tb927.9.11270	1.78773e-09	0.763842	0.501	0.383	1.62076e-05
Tbrucei---Tb927.11.18710	1.98732e-09	1.47361	0.205	0.095	1.80171e-05
Tbrucei---Tb09-rRNA-1	2.09351e-09	2.01533	0.129	0.041	1.89798e-05
Tbrucei---Tb927.11.590	2.53035e-09	1.61541	0.163	0.063	2.29401e-05
Tbrucei---Tb927.10.14540	2.96998e-09	0.661529	0.67	0.595	2.69258e-05
Tbrucei---Tb927.11.10660	3.43031e-09	1.03228	0.369	0.243	3.10991e-05
Tbrucei---Tb927.10.13500	3.48154e-09	0.911658	0.416	0.29	3.15636e-05
Tbrucei---Tb927.10.14150	3.71994e-09	0.898944	0.535	0.427	3.3725e-05
Tbrucei---Tb927.10.310	4.12693e-09	0.816601	0.472	0.351	3.74147e-05
Tbrucei---Tb927.10.7860	4.15475e-09	0.55494	0.826	0.797	3.7667e-05
Tbrucei---Tb927.11.16730	4.20059e-09	0.709946	0.549	0.445	3.80826e-05
Tbrucei---Tb927.11.5520	4.49975e-09	1.05096	0.347	0.222	4.07947e-05
Tbrucei---Tb927.11.11680	4.55164e-09	0.606644	0.751	0.714	4.12652e-05
Tbrucei---Tb927.11.1090	4.87624e-09	1.20973	0.308	0.19	4.4208e-05
Tbrucei---Tb927.11.5020	6.02172e-09	1.63239	0.17	0.071	5.45929e-05
Tbrucei---Tb927.8.5870	6.18778e-09	-0.951311	0.128	0.257	5.60984e-05
Tbrucei---Tb927.11.11830	6.38177e-09	1.18593	0.295	0.178	5.78571e-05
Tbrucei---Tb927.6.3740	6.42087e-09	0.876685	0.484	0.37	5.82116e-05
Tbrucei---Tb927.10.1450	6.47882e-09	0.873856	0.413	0.287	5.87369e-05
Tbrucei---Tb927.11.4100	6.5331e-09	1.40721	0.225	0.117	5.92291e-05
Tbrucei---Tb927.10.530	6.56923e-09	-0.610509	0.369	0.532	5.95567e-05
Tbrucei---Tb927.6.2100	6.58213e-09	1.18476	0.266	0.147	5.96736e-05
Tbrucei---Tb927.10.9190	7.37808e-09	0.987813	0.404	0.287	6.68897e-05
Tbrucei---Tb927.10.3790	8.08235e-09	1.18357	0.279	0.162	7.32746e-05
Tbrucei---Tb09-rRNA-3	9.22483e-09	1.24954	0.26	0.149	8.36323e-05
Tbrucei---Tb927.4.1330	9.3524e-09	0.702087	0.549	0.439	8.47888e-05
Tbrucei---Tb927.7.5380	1.00878e-08	-0.994217	0.125	0.251	9.1456e-05
Tbrucei---Tb927.10.14140	1.14205e-08	0.860046	0.592	0.504	0.000103538
Tbrucei---Tb927.10.15700	1.33242e-08	1.14204	0.352	0.242	0.000120797
Tbrucei---Tb927.7.3560	1.39399e-08	0.741015	0.551	0.446	0.000126379
Tbrucei---Tb927.10.13720	1.7393e-08	0.897399	0.416	0.3	0.000157685
Tbrucei---Tb927.8.990	1.8616e-08	0.643786	0.574	0.477	0.000168772
Tbrucei---Tb927.2.1120	1.92185e-08	0.739592	0.548	0.436	0.000174235
Tbrucei---Tb927.10.4560	1.97001e-08	0.898995	0.465	0.369	0.000178601
Tbrucei---Tb927.8.1340	2.02689e-08	0.975602	0.343	0.223	0.000183758
Tbrucei---Tb927.10.4410	2.06774e-08	-0.502847	0.243	0.404	0.000187461
Tbrucei---Tb11.v5.0622	2.07303e-08	0.619664	0.682	0.593	0.000187941
Tbrucei---Tb927.10.12700	2.3474e-08	1.18451	0.331	0.22	0.000212816
Tbrucei---Tb927.7.4260	2.41547e-08	-0.534893	0.369	0.531	0.000218987
Tbrucei---Tb927.11.8340	2.43517e-08	-0.704727	0.182	0.322	0.000220773
Tbrucei---Tb927.9.10440	2.63726e-08	1.52793	0.185	0.087	0.000239094
Tbrucei---Tb927.7.6090	2.98286e-08	0.928022	0.43	0.319	0.000270426
Tbrucei---Tb927.1.4100	3.19924e-08	1.2331	0.283	0.176	0.000290044
Tbrucei---Tb927.9.11600	3.22908e-08	1.13362	0.349	0.239	0.000292749
Tbrucei---Tb927.11.2690	3.36098e-08	0.693409	0.735	0.669	0.000304706
Tbrucei---Tb927.10.14790	3.85379e-08	0.638723	0.58	0.506	0.000349385
Tbrucei---Tb927.11.3650	4.22889e-08	0.708325	0.58	0.499	0.000383392
Tbrucei---Tb927.6.185	4.24282e-08	1.89342	0.118	0.039	0.000384654
Tbrucei---Tb927.5.3100	4.77123e-08	0.862868	0.422	0.31	0.000432559
Tbrucei---Tb927.11.16760	5.39077e-08	0.834082	0.416	0.299	0.000488728
Tbrucei---Tb927.11.18720	5.48069e-08	1.11207	0.315	0.207	0.000496879
Tbrucei---Tb927.1.4050	5.78882e-08	0.95086	0.369	0.262	0.000524814
Tbrucei---Tb927.7.5960	5.96973e-08	-0.784753	0.182	0.313	0.000541216
Tbrucei---Tb927.11.11590	6.56889e-08	1.22892	0.195	0.096	0.000595535
Tbrucei---Tb927.11.14590	6.60229e-08	1.09687	0.323	0.208	0.000598564
Tbrucei---Tb927.9.15870	6.9734e-08	-1.0956	0.08	0.181	0.000632208
Tbrucei---Tb927.10.13280	8.55386e-08	1.54559	0.169	0.077	0.000775493
Tbrucei---Tb927.8.8290	8.64572e-08	0.519669	0.757	0.714	0.000783821
Tbrucei---Tb10.v4.0128	8.86042e-08	0.866141	0.439	0.328	0.000803286
Tbrucei---Tb927.1.880	9.66871e-08	1.40312	0.183	0.089	0.000876565
Tbrucei---Tb927.2.4550	9.8852e-08	1.35388	0.206	0.108	0.000896192
Tbrucei---Tb927.7.1300	1.02432e-07	0.914237	0.483	0.404	0.000928646
Tbrucei---Tb927.2.5160	1.03573e-07	1.05574	0.302	0.191	0.000938991
Tbrucei---Tb927.11.9710	1.09691e-07	0.912994	0.353	0.235	0.000994459
Tbrucei---Tb927.9.3770	1.14572e-07	1.87783	0.116	0.041	0.00103871
Tbrucei---Tb927.2.1416	1.16682e-07	2.14689	0.105	0.034	0.00105784
Tbrucei---Tb927.11.10060	1.28545e-07	1.13546	0.251	0.147	0.00116539
Tbrucei---Tb927.9.9660	1.306e-07	1.47224	0.156	0.069	0.00118402
Tbrucei---Tb927.11.13130	1.42079e-07	1.14164	0.291	0.187	0.00128809
Tbrucei---Tb927.10.13780	1.48231e-07	0.711072	0.512	0.426	0.00134386
Tbrucei---Tb927.7.690	1.55738e-07	-0.759266	0.154	0.28	0.00141192
Tbrucei---Tb927.11.9730	1.58947e-07	0.795609	0.504	0.401	0.00144102
Tbrucei---Tb927.2.2060	1.61679e-07	1.75631	0.128	0.05	0.00146579
Tbrucei---Tb927.4.210	1.61916e-07	-0.529843	0.31	0.465	0.00146793
Tbrucei---Tb927.9.5900	1.67569e-07	0.927301	0.368	0.261	0.00151918
Tbrucei---Tb927.2.200	1.67829e-07	1.04408	0.281	0.172	0.00152154
Tbrucei---Tb927.10.12260	1.69526e-07	0.964611	0.417	0.313	0.00153692
Tbrucei---Tb927.11.6230	1.73425e-07	0.636724	0.75	0.727	0.00157228
Tbrucei---Tb927.6.2790	1.79023e-07	0.773641	0.531	0.455	0.00162302
Tbrucei---Tb927.11.1030	1.79787e-07	0.837865	0.497	0.404	0.00162995
Tbrucei---Tb927.6.187	2.08089e-07	1.06799	0.406	0.316	0.00188654
Tbrucei---Tb927.11.560	2.1058e-07	1.66234	0.147	0.064	0.00190912
Tbrucei---Tb927.10.10260	2.13167e-07	1.79262	0.128	0.05	0.00193257
Tbrucei---Tb927.7.4730	2.21625e-07	-0.636209	0.122	0.238	0.00200926
Tbrucei---Tb927.3.2600	2.22163e-07	0.707046	0.499	0.418	0.00201413
Tbrucei---Tb927.11.7350	2.2419e-07	0.65731	0.693	0.66	0.0020325
Tbrucei---Tb927.11.6870	2.28617e-07	0.863366	0.471	0.372	0.00207264
Tbrucei---Tb927.10.15180	2.37417e-07	0.980032	0.33	0.23	0.00215242
Tbrucei---Tb927.4.2770	2.43271e-07	1.14509	0.257	0.152	0.00220549
Tbrucei---Tb927.11.8970	2.49441e-07	1.53539	0.135	0.054	0.00226143
Tbrucei---Tb927.11.13180	2.51585e-07	0.981583	0.278	0.169	0.00228087
Tbrucei---Tb927.7.2240	2.59278e-07	0.825017	0.39	0.292	0.00235061
Tbrucei---Tb927.10.7500	2.61705e-07	1.25907	0.243	0.144	0.00237261
Tbrucei---Tb927.11.620	2.66374e-07	1.76022	0.131	0.052	0.00241495
Tbrucei---Tb927.3.4440	2.68237e-07	1.65815	0.173	0.086	0.00243183
Tbrucei---Tb927.7.6885	2.72217e-07	1.71228	0.148	0.066	0.00246792
Tbrucei---Tb927.3.3590	2.88993e-07	1.8733	0.109	0.038	0.00262001
Tbrucei---Tb927.6.600	3.03739e-07	-0.616912	0.203	0.334	0.0027537
Tbrucei---Tb927.4.4700	3.05244e-07	0.727739	0.576	0.515	0.00276735
Tbrucei---Tb927.6.5180	3.06681e-07	0.84113	0.339	0.227	0.00278037
Tbrucei---Tb927.10.9750	3.14752e-07	0.826308	0.471	0.366	0.00285355
Tbrucei---Tb927.11.3000	3.16411e-07	1.08726	0.259	0.155	0.00286858
Tbrucei---Tb927.6.1710	3.42796e-07	-1.21866	0.049	0.13	0.00310778
Tbrucei---Tb927.8.5260	3.44523e-07	1.10327	0.281	0.182	0.00312345
Tbrucei---Tb927.11.16780	3.47159e-07	-0.598643	0.208	0.34	0.00314734
Tbrucei---Tb927.9.4560	3.57183e-07	-0.555526	0.158	0.281	0.00323822
Tbrucei---Tb927.11.1020	3.59345e-07	0.958463	0.417	0.322	0.00325783
Tbrucei---Tb927.10.5690	3.65344e-07	1.17572	0.297	0.197	0.00331221
Tbrucei---Tb927.11.15720	3.73335e-07	-0.679932	0.163	0.278	0.00338465
Tbrucei---Tb927.11.9590	3.77526e-07	0.762636	0.503	0.427	0.00342265
Tbrucei---Tb927.9.14370	3.90211e-07	0.960487	0.343	0.241	0.00353765
Tbrucei---Tb927.10.12780	4.05941e-07	-0.725249	0.102	0.201	0.00368026
Tbrucei---Tb927.7.4470	4.20977e-07	0.596987	0.641	0.573	0.00381658
Tbrucei---Tb927.5.1610	5.04354e-07	0.681827	0.497	0.41	0.00457247
Tbrucei---Tb927.11.16480	5.35727e-07	1.25223	0.238	0.144	0.0048569
Tbrucei---Tb927.11.2060	5.37588e-07	0.759051	0.487	0.404	0.00487378
Tbrucei---Tb927.5.3400	5.618e-07	1.04247	0.278	0.176	0.00509328
Tbrucei---Tb927.10.2100	5.72968e-07	1.64723	0.138	0.06	0.00519453
Tbrucei---Tb927.1.2160	5.85124e-07	-0.628276	0.192	0.321	0.00530473
Tbrucei---Tb11.v5.0489	5.86045e-07	1.37114	0.174	0.087	0.00531308
Tbrucei---Tb927.11.14430	5.95836e-07	0.942955	0.337	0.236	0.00540185
Tbrucei---Tb927.11.11520	6.24905e-07	0.771215	0.453	0.36	0.00566539
Tbrucei---Tb927.7.6340	6.30735e-07	0.938303	0.413	0.325	0.00571824
Tbrucei---Tb927.2.5820	6.37005e-07	1.52414	0.122	0.048	0.00577509
Tbrucei---Tb927.5.2570	6.48219e-07	1.03288	0.328	0.226	0.00587675
Tbrucei---Tb927.9.1340	6.61329e-07	0.764004	0.43	0.327	0.00599561
Tbrucei---Tb927.10.1100	7.07952e-07	0.943202	0.352	0.251	0.0064183
Tbrucei---Tb927.11.14780	7.52517e-07	1.1782	0.24	0.143	0.00682232
Tbrucei---Tb927.10.9880	8.12872e-07	1.08263	0.289	0.192	0.0073695
Tbrucei---Tb927.10.14950	8.20153e-07	1.16914	0.179	0.09	0.00743551
Tbrucei---Tb927.9.8880	8.3242e-07	0.86555	0.488	0.41	0.00754672
Tbrucei---Tb927.10.7630	8.36788e-07	1.31819	0.19	0.102	0.00758632
Tbrucei---Tb927.10.2840	8.44269e-07	1.36567	0.195	0.108	0.00765414
Tbrucei---Tb927.4.500	9.07026e-07	-0.748229	0.093	0.19	0.0082231
Tbrucei---Tb927.11.2100	1.06778e-06	1.31859	0.142	0.063	0.00968053
Tbrucei---Tb927.11.10540	1.12716e-06	0.649581	0.456	0.359	0.0102189
Tbrucei---Tb927.6.5150	1.15045e-06	1.12734	0.276	0.181	0.01043
Tbrucei---Tb927.2.100	1.22681e-06	0.508112	0.685	0.599	0.0111223
Tbrucei---Tb927.10.540	1.30505e-06	0.573389	0.578	0.501	0.0118315
Tbrucei---Tb927.11.4420	1.31284e-06	0.821787	0.324	0.227	0.0119022
Tbrucei---Tb927.10.12760	1.33016e-06	-0.607482	0.137	0.245	0.0120592
Tbrucei---Tb927.1.5180	1.33401e-06	1.22978	0.192	0.103	0.0120941
Tbrucei---Tb927.11.3590	1.36881e-06	0.715756	0.382	0.277	0.0124096
Tbrucei---Tb927.8.7080	1.37509e-06	0.998503	0.24	0.144	0.0124666
Tbrucei---Tb927.8.3590	1.43495e-06	0.879908	0.422	0.334	0.0130093
Tbrucei---Tb927.11.610	1.49715e-06	1.5532	0.156	0.076	0.0135732
Tbrucei---Tb927.11.980	1.50987e-06	1.14075	0.272	0.173	0.0136885
Tbrucei---Tb927.10.2880	1.51398e-06	0.66809	0.481	0.391	0.0137258
Tbrucei---Tb927.7.7520	1.52191e-06	0.639184	0.609	0.569	0.0137977
Tbrucei---Tb927.10.13860	1.61316e-06	0.683826	0.451	0.344	0.0146249
Tbrucei---Tb927.9.12650	1.63134e-06	0.508312	0.807	0.783	0.0147897
Tbrucei---Tb09.v4.0109	1.64878e-06	-1.21547	0.07	0.152	0.0149479
Tbrucei---Tb927.7.190	1.66258e-06	1.03424	0.298	0.203	0.015073
Tbrucei---Tb927.5.610	1.68136e-06	0.54863	0.695	0.653	0.0152432
Tbrucei---Tb927.1.4700	1.71627e-06	-0.719252	0.099	0.192	0.0155597
Tbrucei---Tb927.9.5040	1.76727e-06	0.721547	0.436	0.344	0.0160221
Tbrucei---Tb927.7.7090	2.07614e-06	0.729339	0.401	0.305	0.0188223
Tbrucei---Tb927.8.1330	2.13083e-06	0.700068	0.459	0.366	0.0193181
Tbrucei---Tb927.7.7510	2.19308e-06	0.848593	0.455	0.379	0.0198825
Tbrucei---Tb927.9.2700	2.201e-06	-0.819173	0.103	0.198	0.0199543
Tbrucei---Tb927.10.5460	2.23183e-06	1.14386	0.214	0.125	0.0202337
Tbrucei---Tb927.11.13920	2.31767e-06	0.843528	0.317	0.222	0.021012
Tbrucei---Tb927.6.5040	2.32935e-06	0.774056	0.375	0.283	0.0211179
Tbrucei---Tb927.10.2010	2.39535e-06	0.59455	0.719	0.687	0.0217163
Tbrucei---Tb927.1.3180	2.62372e-06	0.674233	0.533	0.465	0.0237867
Tbrucei---Tb927.7.3980	2.65008e-06	0.805357	0.424	0.335	0.0240256
Tbrucei---Tb927.7.2700	2.65335e-06	0.753875	0.426	0.338	0.0240553
Tbrucei---Tb11.v5.0143	2.75947e-06	1.41657	0.19	0.106	0.0250173
Tbrucei---Tb927.4.3740	2.76652e-06	0.671683	0.529	0.453	0.0250812
Tbrucei---Tb927.10.6570	2.82056e-06	-0.683909	0.125	0.223	0.0255712
Tbrucei---Tb927.11.14200	2.88107e-06	0.914392	0.321	0.23	0.0261198
Tbrucei---Tb927.9.15290	2.9101e-06	1.05846	0.195	0.109	0.026383
Tbrucei---Tb927.8.8330	2.98941e-06	0.782564	0.483	0.411	0.027102
Tbrucei---Tb927.8.2060	3.07212e-06	1.37078	0.153	0.076	0.0278519
Tbrucei---Tb927.8.6750	3.23551e-06	1.07546	0.202	0.115	0.0293331
Tbrucei---Tb927.8.2640	3.2812e-06	0.756662	0.554	0.499	0.0297474
Tbrucei---Tb927.5.2290	3.34564e-06	1.07763	0.16	0.079	0.0303316
Tbrucei---Tb927.3.5190	3.36004e-06	1.08054	0.151	0.073	0.0304621
Tbrucei---Tb927.8.7570	3.48169e-06	1.25487	0.145	0.069	0.031565
Tbrucei---Tb927.8.6490	3.56444e-06	-0.651531	0.064	0.143	0.0323152
Tbrucei---Tb927.10.13670	3.56992e-06	0.840016	0.333	0.235	0.0323649
Tbrucei---Tb927.2.3320	3.92231e-06	1.27409	0.182	0.102	0.0355596
Tbrucei---Tb927.1.450	4.00042e-06	0.739688	0.416	0.334	0.0362678
Tbrucei---Tb927.11.4050	4.03491e-06	1.27362	0.169	0.089	0.0365805
Tbrucei---Tb927.6.4370	4.24585e-06	1.29116	0.214	0.13	0.0384928
Tbrucei---Tb11.v5.0619	4.2584e-06	-1.05325	0.045	0.112	0.0386067
Tbrucei---Tb927.2.820	4.2871e-06	0.859525	0.381	0.293	0.0388669
Tbrucei---Tb05.5K5.30	4.37249e-06	0.83489	0.378	0.287	0.039641
Tbrucei---Tb927.5.3820	4.4013e-06	1.13755	0.18	0.099	0.0399022
Tbrucei---Tb927.7.4110	4.60988e-06	-0.685478	0.106	0.2	0.0417931
Tbrucei---Tb927.7.7460	4.65805e-06	1.39862	0.153	0.077	0.0422299
Tbrucei---Tb927.11.8050	4.94045e-06	1.25047	0.177	0.098	0.0447901
Tbrucei---Tb927.6.3180	5.06733e-06	0.551868	0.779	0.746	0.0459404
Tbrucei---Tb927.1.3070	5.09835e-06	0.932457	0.272	0.179	0.0462217
Tbrucei---Tb927.2.4110	5.19792e-06	0.798046	0.272	0.176	0.0471244
Tbrucei---Tb927.10.2370	5.30342e-06	0.899822	0.269	0.175	0.0480808
Tbrucei---Tb927.4.3550	5.50871e-06	0.872509	0.227	0.136	0.049942

### Sheet: LSB1
Table 1
	p_val	avg_log2FC	pct.1	pct.2	p_val_adj
Tbrucei---Tb927.7.2660	1.19334e-72	2.39879	0.979	0.879	1.08188e-68
Tbrucei---Tb11.v5.0632	2.01873e-45	1.67736	0.993	0.98	1.83018e-41
Tbrucei---Tb927.5.810	1.49703e-43	-0.809121	1	1	1.35721e-39
Tbrucei---Tb927.11.16200	1.33399e-37	-1.84227	0.262	0.692	1.20939e-33
Tbrucei---Tb927.9.4680	1.76762e-36	1.69745	0.894	0.773	1.60253e-32
Tbrucei---Tb927.9.10770	8.93569e-34	1.13062	0.978	0.955	8.1011e-30
Tbrucei---Tb927.8.7820	8.59113e-33	-1.28502	0.568	0.891	7.78872e-29
Tbrucei---Tb927.2.1975	3.25683e-32	2.19192	0.997	1	2.95265e-28
Tbrucei---Tb08.27P2.260	2.40606e-30	-0.678059	0.998	1	2.18134e-26
Tbrucei---Tb927.1.4650	1.26751e-28	-0.646695	0.986	0.996	1.14913e-24
Tbrucei---Tb11.v5.0685	1.71118e-26	-1.21125	0.388	0.765	1.55136e-22
Tbrucei---Tb927.11.550	7.10857e-26	2.11533	0.628	0.36	6.44463e-22
Tbrucei---Tb11.v5.0470	4.58963e-24	3.86497	0.493	0.202	4.16096e-20
Tbrucei---Tb927.10.7410	1.36809e-23	2.082	0.607	0.356	1.24031e-19
Tbrucei---Tb927.8.7970	4.0511e-23	-0.977253	0.51	0.858	3.67273e-19
Tbrucei---Tb927.5.1000	4.24915e-23	1.38539	0.802	0.656	3.85228e-19
Tbrucei---Tb11.v5.0295	1.30017e-22	1.08865	0.859	0.802	1.17874e-18
Tbrucei---Tb927.11.18700	1.45867e-22	1.40946	0.887	0.834	1.32243e-18
Tbrucei---Tb927.10.5810	1.71825e-22	1.14377	0.903	0.806	1.55776e-18
Tbrucei---Tb927.10.3220	2.31039e-22	-1.27295	0.218	0.555	2.0946e-18
Tbrucei---Tb927.2.2770	5.33886e-22	-1.03562	0.623	0.874	4.84021e-18
Tbrucei---Tb927.9.4750	1.06647e-21	1.11983	0.849	0.749	9.66862e-18
Tbrucei---Tb1.NT.27	2.04813e-21	-0.831716	0.719	0.955	1.85683e-17
Tbrucei---Tb11.v5.0707	3.2351e-21	-1.88837	0.059	0.271	2.93294e-17
Tbrucei---Tb927.11.1280	8.58217e-21	-0.945391	0.498	0.814	7.7806e-17
Tbrucei---Tb927.10.4570	8.82778e-21	1.13834	0.852	0.749	8.00326e-17
Tbrucei---Tb927.9.8740	1.11113e-19	0.93247	0.903	0.842	1.00735e-15
Tbrucei---Tb927.3.3270	1.41355e-19	1.0035	0.934	0.907	1.28153e-15
Tbrucei---Tb927.7.5980	1.92076e-19	-1.45827	0.085	0.316	1.74136e-15
Tbrucei---Tb11.v5.1011	1.9376e-19	1.01711	0.93	0.939	1.75663e-15
Tbrucei---Tb927.1.3850	7.50092e-19	1.67006	0.637	0.453	6.80033e-15
Tbrucei---Tb927.8.1550	1.04364e-18	-1.02864	0.493	0.785	9.4616e-15
Tbrucei---Tb927.8.1870	1.73562e-18	1.11963	0.815	0.725	1.57351e-14
Tbrucei---Tb927.11.6890	4.09158e-18	-0.788239	0.62	0.887	3.70942e-14
Tbrucei---Tb927.1.2390	5.14759e-18	-0.591769	0.987	1	4.66681e-14
Tbrucei---Tb927.8.730	9.30048e-18	1.6456	0.627	0.449	8.43182e-14
Tbrucei---Tb927.2.470	4.23111e-17	0.998584	0.843	0.781	3.83592e-13
Tbrucei---Tb927.8.910	4.55929e-17	-0.522655	0.96	0.996	4.13346e-13
Tbrucei---Tb927.11.17140	5.61096e-17	7.62929	0.234	0	5.0869e-13
Tbrucei---Tb927.10.530	1.22421e-16	-1.08007	0.332	0.636	1.10987e-12
Tbrucei---Tb927.3.2230	1.98119e-16	1.19941	0.731	0.595	1.79615e-12
Tbrucei---Tb927.6.690	2.04132e-16	-0.879276	0.652	0.87	1.85066e-12
Tbrucei---Tb8.NT.11	2.19743e-16	-0.937866	0.392	0.7	1.99219e-12
Tbrucei---Tb11.v5.0493	2.54349e-16	-1.16548	0.176	0.441	2.30593e-12
Tbrucei---Tb927.10.16280	3.72726e-16	7.41237	0.224	0	3.37913e-12
Tbrucei---Tb927.10.14500	7.13124e-16	-1.13172	0.231	0.514	6.46519e-12
Tbrucei---Tb927.11.13270	1.18183e-15	1.03268	0.833	0.684	1.07145e-11
Tbrucei---Tb927.8.710	1.2334e-15	-0.995566	0.266	0.551	1.1182e-11
Tbrucei---Tb927.4.1000	2.46796e-15	-1.04767	0.36	0.636	2.23745e-11
Tbrucei---Tb927.11.14840	4.99758e-15	-1.08631	0.174	0.425	4.53081e-11
Tbrucei---Tb927.2.340	5.47013e-15	1.04456	0.78	0.68	4.95922e-11
Tbrucei---Tb927.3.3930	2.67751e-14	-1.24482	0.183	0.421	2.42743e-10
Tbrucei---Tb927.8.7410	6.38817e-14	0.828708	0.907	0.903	5.79151e-10
Tbrucei---Tb927.1.4600	6.8878e-14	-1.29556	0.081	0.263	6.24448e-10
Tbrucei---Tb11.v5.0902	6.98888e-14	-1.03708	0.128	0.348	6.33611e-10
Tbrucei---Tb927.8.8320	9.98315e-14	-0.818378	0.23	0.502	9.05072e-10
Tbrucei---Tb10-rRNA-2	1.3064e-13	1.64853	0.487	0.287	1.18438e-09
Tbrucei---Tb927.11.7800	1.60395e-13	-0.800112	0.353	0.636	1.45414e-09
Tbrucei---Tb927.11.8340	1.68708e-13	-0.942545	0.138	0.364	1.52951e-09
Tbrucei---Tb11.v5.0883	3.52055e-13	2.04406	0.42	0.211	3.19173e-09
Tbrucei---Tb927.10.3360	4.56598e-13	-0.889019	0.142	0.368	4.13951e-09
Tbrucei---Tb927.7.5950	6.35953e-13	-1.00334	0.256	0.51	5.76555e-09
Tbrucei---Tb927.11.10330	8.9609e-13	-0.845504	0.654	0.883	8.12395e-09
Tbrucei---Tb927.3.5080	9.31618e-13	-0.607594	0.576	0.81	8.44605e-09
Tbrucei---Tb927.4.5010	1.02525e-12	1.1065	0.688	0.587	9.29495e-09
Tbrucei---Tb927.11.12410	1.2015e-12	-0.62715	0.303	0.591	1.08928e-08
Tbrucei---Tb927.9.7520	1.27273e-12	1.61139	0.515	0.348	1.15386e-08
Tbrucei---Tb927.1.2880	1.47581e-12	-0.79172	0.189	0.433	1.33797e-08
Tbrucei---Tb927.11.1980	1.61123e-12	1.05821	0.74	0.628	1.46075e-08
Tbrucei---Tb927.10.12670	2.68576e-12	-0.851762	0.25	0.506	2.43491e-08
Tbrucei---Tb927.1.2600	2.99509e-12	-0.876504	0.109	0.304	2.71535e-08
Tbrucei---Tb927.9.7550	4.11121e-12	-1.02025	0.137	0.34	3.72723e-08
Tbrucei---Tb09.v4.0039	4.41251e-12	7.03752	0.169	0	4.00038e-08
Tbrucei---Tb927.9.6130	6.50244e-12	-0.987595	0.122	0.32	5.89511e-08
Tbrucei---Tb927.2.450	6.9279e-12	1.07424	0.686	0.628	6.28084e-08
Tbrucei---Tb11.v5.0381	1.09396e-11	0.874963	0.803	0.749	9.91781e-08
Tbrucei---Tb927.7.3970	2.44906e-11	0.569291	0.972	0.968	2.22032e-07
Tbrucei---Tb927.5.2000	2.45735e-11	-0.527358	0.627	0.846	2.22783e-07
Tbrucei---Tb927.10.3680	4.17902e-11	-0.902139	0.188	0.413	3.7887e-07
Tbrucei---Tb927.6.3140	7.46034e-11	-0.771765	0.182	0.409	6.76355e-07
Tbrucei---Tb927.10.830	1.17339e-10	-0.726474	0.231	0.474	1.0638e-06
Tbrucei---Tb927.4.2040	2.18742e-10	1.2122	0.511	0.34	1.98311e-06
Tbrucei---Tb927.10.4180	2.284e-10	1.55347	0.476	0.328	2.07068e-06
Tbrucei---Tb927.1.120	2.44734e-10	1.27622	0.553	0.429	2.21876e-06
Tbrucei---Tb927.8.6660	2.56447e-10	-0.613475	0.451	0.709	2.32495e-06
Tbrucei---Tb927.9.10230	2.69361e-10	0.676854	0.889	0.83	2.44203e-06
Tbrucei---Tb927.10.12750	2.71279e-10	-1.14221	0.072	0.215	2.45942e-06
Tbrucei---Tb927.11.4290	3.24559e-10	1.35546	0.481	0.316	2.94245e-06
Tbrucei---Tb927.8.2861	3.89341e-10	-1.07643	0.169	0.356	3.52977e-06
Tbrucei---Tb927.6.1520	4.12392e-10	1.03547	0.7	0.648	3.73875e-06
Tbrucei---Tb927.8.760	6.52849e-10	1.78523	0.362	0.19	5.91873e-06
Tbrucei---Tb927.9.12510	7.60966e-10	0.894285	0.701	0.623	6.89892e-06
Tbrucei---Tb927.1.2640	9.02495e-10	-0.703337	0.202	0.417	8.18202e-06
Tbrucei---Tb927.8.3150	1.00259e-09	1.01965	0.658	0.551	9.08952e-06
Tbrucei---Tb927.8.5010	1.30319e-09	-0.926594	0.088	0.239	1.18148e-05
Tbrucei---Tb927.11.15950	1.37075e-09	1.19333	0.585	0.486	1.24272e-05
Tbrucei---Tb927.1.2710	1.61442e-09	-0.846104	0.11	0.271	1.46363e-05
Tbrucei---Tb10.v4.0129	1.68667e-09	1.02872	0.628	0.543	1.52913e-05
Tbrucei---Tb927.2.560	2.47953e-09	0.956404	0.664	0.587	2.24794e-05
Tbrucei---Tb927.1.2160	2.53344e-09	-0.697691	0.207	0.425	2.29681e-05
Tbrucei---Tb927.10.5160	2.58849e-09	-0.509135	0.4	0.656	2.34672e-05
Tbrucei---Tb927.4.4690	3.14384e-09	-0.635171	0.181	0.381	2.8502e-05
Tbrucei---Tb927.11.10560	4.66575e-09	1.10259	0.585	0.466	4.22997e-05
Tbrucei---Tb927.10.3930	5.02979e-09	1.21682	0.51	0.397	4.56001e-05
Tbrucei---Tb927.4.4900	6.27203e-09	-0.595268	0.21	0.421	5.68622e-05
Tbrucei---Tb927.11.14950	6.33178e-09	1.10812	0.62	0.559	5.74039e-05
Tbrucei---Tb927.8.770	8.87469e-09	1.18946	0.506	0.368	8.0458e-05
Tbrucei---Tb927.10.12710	1.01155e-08	1.06411	0.654	0.611	9.17074e-05
Tbrucei---Tb927.1.2150	1.0119e-08	-0.699101	0.176	0.368	9.17391e-05
Tbrucei---Tb927.10.7090	1.12915e-08	0.61142	0.899	0.879	0.000102369
Tbrucei---Tb927.3.2930	1.19818e-08	-0.754443	0.272	0.49	0.000108627
Tbrucei---Tb927.10.14270	1.24551e-08	-0.608445	0.248	0.466	0.000112918
Tbrucei---Tb927.9.5730	1.80756e-08	1.13484	0.569	0.478	0.000163874
Tbrucei---Tb927.5.1380	1.88549e-08	-0.809575	0.109	0.263	0.000170938
Tbrucei---Tb927.2.4710	2.47455e-08	0.963521	0.655	0.551	0.000224343
Tbrucei---Tb927.10.9730	2.52139e-08	-1.34765	0.052	0.158	0.000228589
Tbrucei---Tb927.7.5960	2.73568e-08	-0.665217	0.17	0.356	0.000248017
Tbrucei---Tb11.v5.0419	2.95776e-08	-0.809289	0.089	0.227	0.00026815
Tbrucei---Tb927.10.8930	3.06367e-08	-0.549432	0.341	0.587	0.000277752
Tbrucei---Tb927.11.13180	3.08509e-08	1.66448	0.339	0.178	0.000279695
Tbrucei---Tb927.11.15960	3.12487e-08	-0.936668	0.081	0.211	0.000283301
Tbrucei---Tb927.9.11600	4.44509e-08	1.11785	0.538	0.421	0.000402992
Tbrucei---Tb927.11.630	5.02784e-08	2.0994	0.253	0.105	0.000455824
Tbrucei---Tb927.4.4380	7.00635e-08	0.925461	0.633	0.587	0.000635196
Tbrucei---Tb927.1.2670	7.21552e-08	-0.610706	0.375	0.607	0.000654159
Tbrucei---Tb927.4.2070	7.42521e-08	0.956537	0.614	0.538	0.00067317
Tbrucei---Tb927.11.1900	9.76955e-08	1.5128	0.376	0.239	0.000885707
Tbrucei---Tb927.11.14165	1.10754e-07	-0.60785	0.565	0.765	0.00100409
Tbrucei---Tb927.10.4410	1.12261e-07	-0.637473	0.261	0.466	0.00101776
Tbrucei---Tb927.9.15870	1.27284e-07	-1.03873	0.064	0.174	0.00115396
Tbrucei---Tb927.3.1610	1.48465e-07	-0.697956	0.175	0.348	0.00134598
Tbrucei---Tb927.3.1120	1.541e-07	0.803019	0.719	0.664	0.00139707
Tbrucei---Tb927.8.5870	1.54568e-07	-0.946409	0.132	0.283	0.00140131
Tbrucei---MURF4	1.59443e-07	1.20862	0.522	0.425	0.00144551
Tbrucei---Tb927.10.6730	1.78566e-07	1.75398	0.345	0.223	0.00161888
Tbrucei---Tb11.v5.0873	1.81432e-07	-0.579294	0.147	0.308	0.00164486
Tbrucei---Tb927.5.4480	1.85023e-07	-0.515642	0.261	0.466	0.00167742
Tbrucei---Tb927.8.8300	2.15522e-07	-0.530711	0.125	0.275	0.00195393
Tbrucei---Tb927.11.760	2.41422e-07	1.3129	0.387	0.251	0.00218873
Tbrucei---Tb927.11.880	2.67413e-07	0.676177	0.945	0.915	0.00242437
Tbrucei---Tb927.3.1030	2.67918e-07	1.35106	0.402	0.267	0.00242895
Tbrucei---Tb927.11.6550	2.72811e-07	-0.866455	0.169	0.328	0.0024733
Tbrucei---Tb927.11.10660	2.91435e-07	1.39621	0.424	0.312	0.00264215
Tbrucei---Tb927.10.6040	3.54656e-07	-0.542248	0.391	0.611	0.00321531
Tbrucei---Tb927.7.3690	3.60094e-07	-0.592096	0.181	0.348	0.00326462
Tbrucei---Tb927.8.8290	3.84393e-07	0.6644	0.818	0.842	0.00348491
Tbrucei---Tb927.1.4700	4.01864e-07	-0.686213	0.109	0.247	0.0036433
Tbrucei---Tb927.5.1810	4.59582e-07	0.592593	0.828	0.789	0.00416657
Tbrucei---Tb927.3.1630	5.31155e-07	-0.590461	0.226	0.409	0.00481545
Tbrucei---Tb927.11.5060	5.98832e-07	2.38945	0.166	0.045	0.00542901
Tbrucei---Tb927.1.2200	6.00734e-07	-0.809647	0.182	0.352	0.00544625
Tbrucei---Tb927.7.4070	6.84684e-07	-0.680149	0.136	0.283	0.00620734
Tbrucei---Tb11.v5.0172	8.02125e-07	-0.744216	0.104	0.231	0.00727206
Tbrucei---Tb927.11.1150	8.92478e-07	-0.612336	0.164	0.332	0.00809121
Tbrucei---Tb927.11.2670	9.50099e-07	1.53294	0.344	0.215	0.0086136
Tbrucei---Tb927.5.3770	1.08842e-06	-0.907586	0.061	0.162	0.00986765
Tbrucei---Tb927.3.3452	1.12603e-06	2.43843	0.15	0.036	0.0102086
Tbrucei---Tb927.10.9190	1.12993e-06	1.06547	0.448	0.348	0.010244
Tbrucei---Tb927.4.1330	1.23301e-06	1.02563	0.56	0.51	0.0111785
Tbrucei---Tb927.3.5350	1.46101e-06	-0.626823	0.109	0.239	0.0132456
Tbrucei---Tb927.11.15720	1.49473e-06	-0.690228	0.18	0.336	0.0135513
Tbrucei---Tb927.9.2210	1.90163e-06	-0.572364	0.143	0.291	0.0172402
Tbrucei---Tb927.10.14820	2.17983e-06	1.69369	0.283	0.162	0.0197624
Tbrucei---Tb927.6.187	2.68864e-06	1.48785	0.399	0.312	0.0243752
Tbrucei---Tb927.8.4300	2.80897e-06	-0.809951	0.101	0.219	0.0254662
Tbrucei---Tb927.9.4560	3.1813e-06	-0.584492	0.12	0.251	0.0288417
Tbrucei---Tb927.2.1120	3.39841e-06	0.788182	0.557	0.49	0.03081
Tbrucei---Tb927.7.190	3.83013e-06	1.34244	0.361	0.247	0.034724
Tbrucei---Tb927.7.5795	3.9214e-06	-0.554098	0.183	0.34	0.0355514
Tbrucei---Tb927.10.12700	4.03607e-06	1.18235	0.408	0.291	0.036591
Tbrucei---Tb927.3.5370	4.28969e-06	-0.823649	0.123	0.251	0.0388903
Tbrucei---Tb927.10.13720	4.39904e-06	1.13465	0.43	0.332	0.0398817
Tbrucei---Tb927.10.2390	4.47416e-06	-0.658929	0.156	0.296	0.0405627
Tbrucei---Tb927.7.710	5.27309e-06	1.188	0.438	0.348	0.0478058
Tbrucei---Tb927.10.5480	5.44253e-06	1.49644	0.291	0.174	0.0493419

### Sheet: LSB2
Table 1
	p_val	avg_log2FC	pct.1	pct.2	p_val_adj
Tbrucei---Tb927.10.16280	2.15085e-30	9.11047	0.129	0	1.94996e-26
Tbrucei---Tb09.v4.0039	2.15085e-30	8.49507	0.129	0	1.94996e-26
Tbrucei---Tb927.11.17140	2.52222e-22	5.41595	0.226	0.009	2.28665e-18
Tbrucei---Tb11.v5.0470	9.84928e-19	4.43743	0.613	0.12	8.92936e-15
Tbrucei---Tb927.1.5080	2.53095e-17	5.32207	0.129	0.003	2.29456e-13
Tbrucei---Tb11.v5.0632	8.7397e-14	2.08401	1	0.939	7.92341e-10
Tbrucei---Tb11.v5.0883	1.37587e-11	2.35388	0.677	0.206	1.24736e-07
Tbrucei---Tb927.7.2660	2.31898e-11	2.09698	0.968	0.861	2.10239e-07
Tbrucei---Tb927.9.4680	5.99414e-11	2.00652	1	0.736	5.43429e-07
Tbrucei---Tb927.10.12840	6.05828e-10	2.01969	0.806	0.353	5.49243e-06
Tbrucei---Tb927.7.3100	9.06799e-09	2.71015	0.355	0.077	8.22104e-05
Tbrucei---Tb927.2.1975	9.48834e-09	2.41593	1	1	8.60213e-05
Tbrucei---Tb927.9.10770	2.88887e-08	1.17056	0.968	0.922	0.000261905
Tbrucei---Tb927.4.2150	3.6299e-08	3.42962	0.194	0.025	0.000329086
Tbrucei---Tb927.7.7230	4.05507e-08	2.73766	0.323	0.069	0.000367632
Tbrucei---Tb927.11.18710	6.73034e-08	2.25564	0.387	0.099	0.000610173
Tbrucei---Tb10.v4.0129	1.46587e-07	1.45818	0.806	0.453	0.00132896
Tbrucei---Tb927.11.14595	2.26462e-07	3.34567	0.29	0.062	0.00205311
Tbrucei---Tb927.10.1060	3.03874e-07	1.74096	0.806	0.479	0.00275492
Tbrucei---Tb927.3.2250	3.81861e-07	3.17807	0.161	0.02	0.00346196
Tbrucei---Tb927.11.12920	1.24751e-06	3.03944	0.226	0.041	0.0113099
Tbrucei---Tb927.8.1490	1.35515e-06	3.01694	0.161	0.022	0.0122858
Tbrucei---Tb927.7.3550	2.43995e-06	1.19422	0.935	0.794	0.0221206
Tbrucei---Tb927.9.15110	3.10369e-06	1.7905	0.516	0.187	0.028138
Tbrucei---Tb927.9.4750	3.41083e-06	1.37827	0.903	0.696	0.0309226
Tbrucei---Tb927.11.550	3.52167e-06	1.47709	0.677	0.328	0.0319275
Tbrucei---Tb927.8.730	3.59417e-06	1.71232	0.71	0.397	0.0325848
Tbrucei---Tb927.4.3950	3.80255e-06	1.73753	0.742	0.456	0.0344739
Tbrucei---Tb927.11.2690	4.15198e-06	1.22654	0.839	0.622	0.0376419
