## Supplemental Table 4 for "TrAGEDy: Trajectory Alignment of Gene Expression Dynamics"

### Sheet: Brucei_runtime - Runtime in min
Runtime in minutes for T. Brucei experiments
	TrAGEDy	Seurat	TradeSeq
Run 1	0.78	0.018	161.65
Run 2	0.68	0.022	161.41
Run 3	0.97	0.022	175.59
Run 4	0.89	0.024	177.716
Run 5	0.9	0.024	177.423

### Sheet: Tcell_runtime - Runtime in minu
Runtime in minutes for T cell experiments
	TrAGEDy	Seurat	TradeSeq
Run 1	2.14	0.2	1225.73
Run 2	1.98	0.26	1183.37
Run 3	1.98	0.21	1223.18
Run 4	2.04	0.21	1175.28
