## Supplemental Table 12 for "TrAGEDy: Trajectory Alignment of Gene Expression Dynamics"

### Sheet: TrAGEDy
Table 1
	ID	Description	GeneRatio	BgRatio	pvalue	p.adjust	qvalue	geneID	Count
GO:0007059	GO:0007059	chromosome segregation	98/1223	264/8997	1.49328e-22	6.43158e-19	6.23564e-19	12447/68549/381280/381293/66977/108000/228421/51944/76464/70645/215387/12235/68612/26972/24061/13605/70099/67037/56742/229841/12448/14211/214444/73804/107995/52276/69928/21335/54392/70681/12704/19384/17120/56150/58186/68298/18226/233406/75430/18817/110033/17345/67141/69912/66311/69736/71846/72155/67177/218977/219114/72400/71988/108912/67629/78658/71819/68014/22137/70385/20877/14841/54141/237911/6…	98
GO:0000280	GO:0000280	nuclear division	99/1223	288/8997	5.93809e-20	1.27877e-16	1.23981e-16	100502766/12447/68549/381293/12316/66977/64707/67121/228421/51944/19361/215387/12235/72119/68612/20878/26972/24061/70099/56742/229841/12448/623474/14211/214444/73804/107995/52276/69928/22629/21335/54392/70681/12704/19384/17120/56150/68298/12576/77891/18226/233406/75430/18817/110033/17345/67141/71846/67177/14087/72400/108912/72549/77744/78658/12649/71819/68014/12442/22137/235559/60530/70385/20877/…	99
GO:0098813	GO:0098813	nuclear chromosome segregation	77/1223	205/8997	2.82666e-18	4.05814e-15	3.93451e-15	12447/68549/381293/66977/108000/228421/51944/76464/215387/12235/68612/26972/24061/13605/70099/56742/229841/12448/14211/214444/73804/107995/52276/69928/21335/54392/70681/12704/19384/17120/56150/68298/18226/233406/75430/18817/110033/67141/71846/67177/72400/71988/78658/71819/68014/22137/70385/20877/14841/54141/237911/268465/21973/19183/103733/11799/20892/69716/268697/60411/209334/76044/72107/52683/2…	77
GO:0051301	GO:0051301	cell division	123/1223	428/8997	2.86581e-17	3.08576e-14	2.99175e-14	12447/68549/381293/12316/66977/67121/72080/75786/51944/76464/70645/215387/12235/72119/19650/68612/20878/73738/24061/13605/12428/20873/70099/67037/54124/56742/229841/12448/14211/67733/73804/107995/22608/52276/16765/69928/12615/21335/12545/12704/19384/17120/56150/232187/14793/68298/12444/77891/16881/71909/18226/108961/233406/12144/75430/22390/18817/67141/69912/13822/66311/12534/69736/17997/319583/8…	123
GO:0140014	GO:0140014	mitotic nuclear division	77/1223	215/8997	6.82252e-17	5.87692e-14	5.69788e-14	100502766/68549/381293/66977/228421/51944/215387/12235/72119/68612/20878/24061/70099/56742/229841/14211/214444/73804/107995/52276/22629/21335/54392/70681/12704/19384/17120/56150/68298/12576/77891/18226/233406/75430/18817/110033/17345/67141/67177/72400/108912/72549/77744/78658/12649/71819/68014/22137/70385/20877/14841/54141/103733/11799/69716/268697/60411/209334/76044/72107/105837/52683/26934/2239…	77
GO:0048285	GO:0048285	organelle fission	101/1223	326/8997	9.83997e-17	7.06346e-14	6.84828e-14	100502766/12447/68549/381293/12316/66977/64707/67121/228421/51944/19361/215387/12235/72119/68612/20878/26972/24061/70099/56742/229841/12448/623474/14211/214444/73804/107995/52276/68943/69928/22629/21335/54392/70681/12704/19384/17120/56150/68298/12576/77891/18226/233406/75430/18817/110033/17345/67141/71846/67177/14087/72400/108912/72549/77744/78658/12649/71819/68014/12442/22137/235559/60530/70385/…	101
GO:0006260	GO:0006260	DNA replication	74/1223	215/8997	3.28676e-15	1.86666e-12	1.8098e-12	12447/17215/19076/226409/98415/20833/19361/18538/69270/269400/18968/245688/12428/71643/12448/212377/50927/19891/15903/69928/12545/72151/19718/69263/17216/16881/18971/101612/108961/12144/20133/233877/67141/12534/216156/19075/319583/408022/17218/56452/78833/234736/67177/218973/71988/66131/68026/235559/22036/18972/68145/68964/68275/237877/268465/21681/20892/57441/209334/18974/67236/72107/223970/1721…	74
GO:0006261	GO:0006261	DNA-dependent DNA replication	53/1223	127/8997	3.46722e-15	1.86666e-12	1.8098e-12	12447/17215/19076/226409/98415/19361/18538/69270/269400/18968/71643/12448/212377/69928/12545/72151/19718/69263/17216/16881/18971/108961/12144/67141/216156/19075/408022/17218/56452/78833/234736/67177/218973/66131/235559/22036/18972/68145/68275/237877/268465/21681/20892/209334/18974/72107/17217/12544/106344/214901/18969/107373/71567	53
GO:0000819	GO:0000819	sister chromatid segregation	61/1223	160/8997	4.4962e-15	2.15168e-12	2.08613e-12	68549/381293/66977/228421/51944/215387/12235/68612/24061/70099/56742/229841/14211/214444/73804/107995/52276/21335/54392/12704/19384/17120/56150/68298/18226/233406/75430/18817/110033/67141/67177/72400/71988/78658/71819/68014/22137/70385/20877/14841/54141/21973/103733/11799/69716/268697/60411/209334/76044/72107/52683/26934/223970/54194/72415/320209/67052/67849/16319/14156/225898	61
GO:0000070	GO:0000070	mitotic sister chromatid segregation	56/1223	140/8997	5.28963e-15	2.27824e-12	2.20884e-12	68549/381293/66977/228421/51944/215387/12235/68612/24061/70099/56742/229841/14211/214444/73804/107995/52276/21335/54392/12704/19384/17120/56150/68298/18226/233406/75430/18817/110033/67141/67177/72400/78658/71819/68014/22137/70385/20877/14841/54141/103733/11799/69716/268697/60411/209334/76044/72107/52683/26934/54194/72415/67052/67849/16319/225898	56
GO:0140013	GO:0140013	meiotic nuclear division	41/1223	101/8997	1.39975e-11	5.48067e-09	5.3137e-09	12447/68549/12316/66977/64707/67121/228421/19361/215387/12235/20878/26972/70099/229841/12448/623474/14211/107995/69928/18817/67141/71846/14087/78658/12442/22137/235559/60530/237911/268465/21973/19183/20892/69716/52683/214901/72415/67052/16319/17687/71711	41
GO:1903046	GO:1903046	meiotic cell cycle process	44/1223	114/8997	1.90843e-11	6.84969e-09	6.64101e-09	12447/68549/12316/66977/64707/67121/228421/19361/215387/12235/20878/26972/70099/229841/12448/623474/14211/107995/69928/68298/18817/67141/71846/14087/78658/12442/22137/235559/60530/237911/268465/21973/19183/103733/20892/69716/52683/214901/72415/67052/12532/16319/17687/71711	44
GO:0051321	GO:0051321	meiotic cell cycle	53/1223	154/8997	3.00832e-11	9.9668e-09	9.66317e-09	12447/68549/12316/66977/26909/64707/67121/228421/19361/215387/12235/20878/26972/24061/70099/229841/18749/12448/623474/27354/14211/107995/69928/68298/18817/17345/74237/67141/71846/14087/78658/12442/22137/235559/60530/68275/237911/268465/21973/19183/103733/20892/69716/52683/268930/214901/72415/67052/12532/16319/16848/17687/71711	53
GO:0006310	GO:0006310	DNA recombination	68/1223	226/8997	5.38454e-11	1.65652e-08	1.60605e-08	58208/17215/227195/226409/98415/19264/56207/26909/51869/19361/26972/269400/56456/623474/27354/212377/19891/69885/69928/55982/107823/12545/14056/70020/17216/58186/16881/12144/233826/67711/50723/319583/97165/17218/234736/12649/235559/60530/69747/68275/237877/237911/268465/21973/19183/12189/21681/20892/69716/209334/67241/19363/53314/14958/14375/223970/17217/224008/12544/214901/74355/109019/12487/227…	68
GO:0007051	GO:0007051	spindle organization	51/1223	150/8997	1.18142e-10	3.39226e-08	3.28892e-08	100502766/16571/12316/66977/75786/51944/72119/20878/73738/24061/56742/229841/230376/20460/107995/16765/69885/21335/70681/71909/18226/233406/18817/57752/74237/67141/76478/218977/219072/77744/71819/12442/70235/20877/54141/103733/51791/26886/268697/18080/26934/223921/19385/22154/67052/225745/16319/16551/192176/212514/225898	51
GO:0000226	GO:0000226	microtubule cytoskeleton organization	98/1223	388/8997	2.42377e-10	6.52448e-08	6.32572e-08	100502766/16571/22145/12316/66977/227613/72080/75786/98956/228421/51944/99100/72119/20878/73738/24061/20873/20501/56742/229841/214444/230376/20460/73804/107995/16765/69885/381738/12615/21335/70681/56150/12576/71909/18226/233406/18479/22390/18817/57752/74237/67141/110012/237436/17997/80986/76478/320234/218977/219072/219114/77744/12649/382073/71819/68026/12442/70235/380684/103573/70385/20877/54141/…	98
GO:0010564	GO:0010564	regulation of cell cycle process	109/1223	453/8997	5.01942e-10	1.27168e-07	1.23294e-07	100502766/57913/68549/381293/108000/98956/51944/12235/72119/13555/19650/68612/20878/13605/20873/56742/229841/27354/67628/214444/20460/107995/269582/19891/55982/22629/21335/70681/12545/12704/231803/17120/14056/56150/12444/12576/18226/108961/233406/12144/75430/18817/17345/67141/12534/12952/12905/234736/67177/67153/72400/108912/77744/12649/382073/71819/68014/66131/22137/235559/70235/68145/103573/703…	109
GO:0006281	GO:0006281	DNA repair	101/1223	417/8997	1.55082e-09	3.71078e-07	3.59773e-07	66799/17215/227099/227195/226409/98415/67196/56207/14194/26909/51869/20833/19361/18538/26972/269400/20937/18968/24061/56456/70099/623474/27354/212377/14211/230484/269582/19891/69885/69928/55982/107823/70681/12545/72151/19718/69263/70020/17216/58186/14235/16881/18971/12144/233826/67711/110033/67872/319583/408022/72612/17218/234736/14087/218973/18950/71988/12649/68026/235559/22036/18972/60530/68145…	101
GO:0045005	GO:0045005	DNA-dependent DNA replication maintenance of fidelity	21/1223	40/8997	5.33479e-09	1.20931e-06	1.17247e-06	226409/98415/19361/18538/269400/71643/212377/69928/18971/12144/408022/234736/66131/22036/68145/268465/21681/20892/209334/107373/71567	21
GO:0071103	GO:0071103	DNA conformation change	45/1223	139/8997	8.48783e-09	1.82786e-06	1.77217e-06	17215/381280/226409/107435/19361/70645/215387/269400/20937/70099/27354/67628/14211/67733/50927/54392/17216/68298/101612/12144/12534/53605/17218/66929/108671/78658/68275/21973/66336/268697/104721/76044/14958/52683/17217/54194/27221/320209/23825/67849/16319/16952/15201/71567/15242	45
GO:0044770	GO:0044770	cell cycle phase transition	89/1223	366/8997	1.24993e-08	2.56354e-06	2.48545e-06	12447/57913/381293/19264/108000/67121/12235/13555/19650/68612/20878/12428/54124/229841/12448/27354/67628/214444/20460/50927/269582/19891/55982/21335/70681/12545/12704/231803/17120/14056/56150/12444/14235/12576/77891/12144/75430/18817/67141/12534/12952/12905/13685/234736/67177/67153/72400/12649/68014/66131/12442/22137/235559/68145/70385/68964/20877/14841/237877/268465/12189/11799/13557/69716/26869…	89
GO:1902850	GO:1902850	microtubule cytoskeleton organization involved in mitosis	39/1223	115/8997	1.98625e-08	3.88854e-06	3.77007e-06	100502766/16571/66977/72080/75786/72119/20878/24061/56742/229841/214444/20460/107995/16765/12615/21335/70681/56150/18226/233406/18817/57752/218977/77744/71819/70235/70385/20877/103733/26886/268697/18080/26934/223921/67052/16551/192176/212514/225898	39
GO:0031297	GO:0031297	replication fork processing	18/1223	33/8997	3.05418e-08	5.71929e-06	5.54506e-06	226409/98415/19361/18538/269400/71643/212377/69928/12144/408022/234736/22036/68145/268465/21681/20892/209334/107373	18
GO:0034508	GO:0034508	centromere complex assembly	17/1223	30/8997	3.45947e-08	5.88423e-06	5.70497e-06	381280/70645/102920/229841/67733/50927/69928/12615/66311/72155/218977/20892/66336/26886/60411/52504/15201	17
GO:0007052	GO:0007052	mitotic spindle organization	34/1223	95/8997	3.52453e-08	5.88423e-06	5.70497e-06	100502766/16571/66977/75786/72119/20878/24061/56742/229841/20460/107995/16765/21335/70681/18226/233406/18817/57752/218977/77744/71819/70235/20877/103733/26886/268697/18080/26934/223921/67052/16551/192176/212514/225898	34
GO:0031577	GO:0031577	spindle checkpoint signaling	20/1223	40/8997	3.66791e-08	5.88423e-06	5.70497e-06	12235/20878/229841/214444/20460/17120/56150/75430/18817/67177/68014/22137/70385/20877/11799/69716/268697/209334/105837/67052	20
GO:0030261	GO:0030261	chromosome condensation	16/1223	27/8997	3.68874e-08	5.88423e-06	5.70497e-06	215387/70099/14211/54392/68298/12534/78658/21973/268697/76044/14958/52683/54194/23825/67849/16319	16
GO:0071174	GO:0071174	mitotic spindle checkpoint signaling	19/1223	37/8997	4.62635e-08	6.89755e-06	6.68742e-06	12235/229841/214444/20460/17120/56150/75430/18817/67177/68014/22137/70385/20877/11799/69716/268697/209334/105837/67052	19
GO:0045132	GO:0045132	meiotic chromosome segregation	24/1223	55/8997	4.64428e-08	6.89755e-06	6.68742e-06	12447/68549/66977/215387/12235/26972/70099/12448/14211/69928/18817/71846/78658/22137/237911/268465/21973/19183/20892/69716/52683/72415/17687/71711	24
GO:0044772	GO:0044772	mitotic cell cycle phase transition	76/1223	306/8997	5.87693e-08	8.43731e-06	8.18027e-06	12447/57913/381293/108000/67121/12235/13555/19650/68612/12428/54124/229841/12448/27354/67628/214444/50927/269582/19891/21335/70681/12545/12704/231803/17120/14056/56150/12444/14235/12576/77891/12144/75430/18817/67141/12534/12905/13685/234736/67177/67153/72400/12649/68014/12442/22137/235559/70385/68964/20877/14841/237877/12189/11799/13557/69716/268697/209334/19363/12313/27401/105837/12449/106795/67…	76
GO:0051383	GO:0051383	kinetochore organization	14/1223	22/8997	7.5509e-08	1.04909e-05	1.01713e-05	66977/70099/229841/14211/69928/12615/66311/72155/67177/218977/20892/26886/60411/67052	14
GO:0090068	GO:0090068	positive regulation of cell cycle process	47/1223	159/8997	9.58973e-08	1.29072e-05	1.2514e-05	68549/381293/68612/20878/13605/20873/229841/67628/12545/12704/231803/17120/14056/56150/12444/18226/108961/67141/12534/67177/71819/70235/20877/54141/237877/11799/268697/209334/19878/19363/54375/105837/26934/19385/67052/12532/16906/67849/14156/16952/240641/12487/226419/229776/108058/234779/20913	47
GO:0051983	GO:0051983	regulation of chromosome segregation	28/1223	74/8997	1.46749e-07	1.91529e-05	1.85695e-05	12235/68612/229841/214444/73804/21335/12704/17120/56150/58186/75430/18817/17345/67141/67177/108912/68014/22137/70385/20877/11799/69716/268697/209334/67241/223970/214901/67052	28
GO:0045839	GO:0045839	negative regulation of mitotic nuclear division	20/1223	43/8997	1.70118e-07	2.155e-05	2.08935e-05	12235/229841/214444/17120/56150/75430/18817/67141/67177/12649/68014/22137/70385/20877/11799/69716/268697/209334/105837/67052	20
GO:0051304	GO:0051304	chromosome separation	29/1223	79/8997	1.89656e-07	2.30731e-05	2.23702e-05	215387/12235/68612/229841/214444/69928/21335/12704/17120/56150/75430/18817/67141/67177/78658/68014/22137/70385/20877/268465/21973/11799/20892/69716/268697/209334/52683/67052/71711	29
GO:0044839	GO:0044839	cell cycle G2/M phase transition	36/1223	110/8997	1.92856e-07	2.30731e-05	2.23702e-05	381293/108000/67121/12428/27354/269582/55982/70681/12545/14235/12144/18817/67141/12534/67153/72400/12649/12442/235559/68964/237877/12189/11799/268697/19363/12313/27401/54194/67052/12532/16906/109019/226419/108058/68067/56696	36
GO:0051985	GO:0051985	negative regulation of chromosome segregation	19/1223	40/8997	2.2893e-07	2.59474e-05	2.51569e-05	12235/229841/214444/17120/56150/75430/18817/67141/67177/68014/22137/70385/20877/11799/69716/268697/209334/214901/67052	19
GO:0070192	GO:0070192	chromosome organization involved in meiotic cell cycle	19/1223	40/8997	2.2893e-07	2.59474e-05	2.51569e-05	12447/68549/19361/215387/12235/26972/70099/12448/14211/68298/71846/78658/237911/19183/69716/52683/72415/16319/17687	19
GO:0045841	GO:0045841	negative regulation of mitotic metaphase/anaphase transition	18/1223	37/8997	3.03094e-07	3.34725e-05	3.24528e-05	12235/229841/214444/17120/56150/75430/18817/67141/67177/68014/22137/70385/20877/11799/69716/268697/209334/67052	18
GO:1901990	GO:1901990	regulation of mitotic cell cycle phase transition	58/1223	222/8997	3.70894e-07	3.9936e-05	3.87194e-05	57913/381293/108000/12235/13555/19650/68612/229841/27354/67628/214444/269582/19891/70681/12545/231803/17120/14056/56150/12444/12576/12144/75430/18817/67141/12534/12905/234736/67177/67153/72400/12649/68014/22137/235559/70385/68964/20877/14841/237877/12189/11799/69716/268697/209334/19363/105837/67052/12532/16906/67849/16952/109019/12043/229776/108058/68067/56696	58
GO:1901987	GO:1901987	regulation of cell cycle phase transition	69/1223	281/8997	3.84489e-07	4.03901e-05	3.91596e-05	57913/381293/108000/12235/13555/19650/68612/20878/229841/27354/67628/214444/20460/269582/19891/55982/70681/12545/231803/17120/14056/56150/12444/12576/12144/75430/18817/67141/12534/12952/12905/234736/67177/67153/72400/12649/68014/66131/22137/235559/68145/70385/68964/20877/14841/237877/268465/12189/11799/69716/268697/209334/19363/105837/67052/12532/16906/67849/16952/109019/12043/226419/229776/10805…	69
GO:0051784	GO:0051784	negative regulation of nuclear division	20/1223	45/8997	4.2806e-07	4.38966e-05	4.25593e-05	12235/229841/214444/17120/56150/75430/18817/67141/67177/12649/68014/22137/70385/20877/11799/69716/268697/209334/105837/67052	20
GO:0033046	GO:0033046	negative regulation of sister chromatid segregation	18/1223	38/8997	5.03156e-07	4.71107e-05	4.56755e-05	12235/229841/214444/17120/56150/75430/18817/67141/67177/68014/22137/70385/20877/11799/69716/268697/209334/67052	18
GO:0033048	GO:0033048	negative regulation of mitotic sister chromatid segregation	18/1223	38/8997	5.03156e-07	4.71107e-05	4.56755e-05	12235/229841/214444/17120/56150/75430/18817/67141/67177/68014/22137/70385/20877/11799/69716/268697/209334/67052	18
GO:1902100	GO:1902100	negative regulation of metaphase/anaphase transition of cell cycle	18/1223	38/8997	5.03156e-07	4.71107e-05	4.56755e-05	12235/229841/214444/17120/56150/75430/18817/67141/67177/68014/22137/70385/20877/11799/69716/268697/209334/67052	18
GO:2000816	GO:2000816	negative regulation of mitotic sister chromatid separation	18/1223	38/8997	5.03156e-07	4.71107e-05	4.56755e-05	12235/229841/214444/17120/56150/75430/18817/67141/67177/68014/22137/70385/20877/11799/69716/268697/209334/67052	18
GO:0006302	GO:0006302	double-strand break repair	53/1223	198/8997	5.20595e-07	4.77064e-05	4.62531e-05	17215/98415/14194/51869/19361/26972/269400/18968/623474/27354/212377/19891/69885/107823/70681/12545/17216/14235/16881/12144/233826/67711/319583/72612/17218/234736/71988/12649/60530/69747/68275/237911/268465/12189/110052/69716/209334/67241/104721/19363/14375/223970/17217/224008/12544/74355/67849/109019/227525/71567/68067/71991/71711	53
GO:0007098	GO:0007098	centrosome cycle	35/1223	110/8997	6.11004e-07	5.48249e-05	5.31547e-05	100502766/75786/98956/99100/20878/73738/20873/20501/214444/230376/20460/71909/18226/18817/76478/219072/12649/382073/68026/70235/103573/12189/209334/19878/18080/54375/19385/12449/72415/67052/225745/56327/16551/236266/212514	35
GO:0007094	GO:0007094	mitotic spindle assembly checkpoint signaling	17/1223	35/8997	6.6813e-07	5.75527e-05	5.57994e-05	12235/229841/214444/17120/56150/75430/18817/67177/68014/22137/70385/20877/11799/69716/268697/209334/67052	17
GO:0071173	GO:0071173	spindle assembly checkpoint signaling	17/1223	35/8997	6.6813e-07	5.75527e-05	5.57994e-05	12235/229841/214444/17120/56150/75430/18817/67177/68014/22137/70385/20877/11799/69716/268697/209334/67052	17
GO:0045787	GO:0045787	positive regulation of cell cycle	55/1223	210/8997	6.82256e-07	5.76172e-05	5.58619e-05	68549/381293/68612/20878/13605/20873/56742/229841/67628/20460/12545/12704/231803/17120/14056/56150/12444/12576/18226/14256/108961/67141/12534/13685/67177/12649/71819/72278/70235/20877/54141/237877/11799/268697/209334/19878/19363/54375/105837/26934/19385/67052/12532/16906/67849/14156/16952/240641/12487/226419/229776/108058/16848/234779/20913	55
GO:0007088	GO:0007088	regulation of mitotic nuclear division	28/1223	79/8997	7.10216e-07	5.8825e-05	5.7033e-05	12235/229841/214444/22629/17120/56150/18226/75430/18817/17345/67141/67177/108912/77744/12649/68014/22137/70385/20877/103733/11799/69716/268697/209334/105837/67052/240641/12487	28
GO:1905819	GO:1905819	negative regulation of chromosome separation	18/1223	39/8997	8.1648e-07	6.63506e-05	6.43293e-05	12235/229841/214444/17120/56150/75430/18817/67141/67177/68014/22137/70385/20877/11799/69716/268697/209334/67052	18
GO:0007093	GO:0007093	mitotic cell cycle checkpoint signaling	36/1223	116/8997	8.346e-07	6.65671e-05	6.45391e-05	57913/12235/229841/27354/214444/20460/269582/19891/70681/17120/56150/12144/75430/18817/12534/12905/234736/67177/12649/68014/66131/22137/235559/70385/20877/268465/12189/11799/69716/268697/209334/105837/67052/109019/68067/71711	36
GO:0044786	GO:0044786	cell cycle DNA replication	16/1223	32/8997	8.68503e-07	6.80117e-05	6.59397e-05	17215/19361/18538/69270/269400/18968/12545/17216/16881/108961/67141/78833/67177/237877/17217/12544	16
GO:0006323	GO:0006323	DNA packaging	31/1223	94/8997	1.12091e-06	8.62102e-05	8.35839e-05	381280/107435/70645/215387/20937/70099/67628/14211/67733/50927/54392/17216/68298/101612/12534/53605/66929/108671/78658/21973/66336/268697/76044/14958/52683/54194/27221/23825/67849/16319/15201	31
GO:0051225	GO:0051225	spindle assembly	31/1223	95/8997	1.45077e-06	0.000109622	0.000106283	100502766/12316/72119/20878/73738/24061/229841/230376/107995/70681/71909/233406/18817/74237/67141/76478/219072/71819/12442/20877/54141/26934/223921/22154/67052/225745/16319/16551/192176/212514/225898	31
GO:0051310	GO:0051310	metaphase plate congression	22/1223	56/8997	1.50649e-06	0.00011187	0.000108462	381293/66977/108000/228421/56742/229841/73804/52276/17120/18226/110033/67177/72400/70385/20877/54141/268697/67052/67849/16319/212514/225898	22
GO:0061982	GO:0061982	meiosis I cell cycle process	26/1223	73/8997	1.58516e-06	0.000115717	0.000112191	12447/68549/19361/20878/26972/229841/12448/623474/69928/18817/67141/71846/12442/235559/237911/268465/21973/19183/20892/69716/214901/72415/67052/12532/17687/71711	26
GO:0007127	GO:0007127	meiosis I	25/1223	69/8997	1.74471e-06	0.000125241	0.000121425	12447/68549/19361/20878/26972/229841/12448/623474/69928/18817/67141/71846/12442/235559/237911/268465/21973/19183/20892/69716/214901/72415/67052/17687/71711	25
GO:0033047	GO:0033047	regulation of mitotic sister chromatid segregation	18/1223	41/8997	2.02077e-06	0.00014268	0.000138333	12235/229841/214444/17120/56150/75430/18817/67141/67177/68014/22137/70385/20877/11799/69716/268697/209334/67052	18
GO:0051783	GO:0051783	regulation of nuclear division	29/1223	88/8997	2.51533e-06	0.000174734	0.000169411	12235/229841/214444/107995/22629/17120/56150/18226/75430/18817/17345/67141/67177/108912/77744/12649/68014/22137/70385/20877/103733/11799/69716/268697/209334/105837/67052/240641/12487	29
GO:1901991	GO:1901991	negative regulation of mitotic cell cycle phase transition	38/1223	131/8997	2.67102e-06	0.000182604	0.000177041	57913/12235/19650/229841/27354/214444/269582/19891/70681/17120/14056/56150/12144/75430/18817/67141/12534/12905/234736/67177/72400/12649/68014/22137/235559/70385/20877/14841/12189/11799/69716/268697/209334/67052/109019/12043/68067/56696	38
GO:0000724	GO:0000724	double-strand break repair via homologous recombination	34/1223	112/8997	2.92273e-06	0.000195796	0.000189831	17215/98415/51869/19361/269400/623474/27354/212377/19891/69885/12545/17216/12144/233826/67711/17218/234736/12649/60530/69747/68275/12189/209334/67241/19363/223970/17217/224008/12544/74355/109019/71567/68067/71711	34
GO:0007143	GO:0007143	female meiotic nuclear division	13/1223	24/8997	2.95489e-06	0.000195796	0.000189831	68549/67121/215387/20878/229841/18817/67141/12442/22137/21973/69716/52683/67052	13
GO:0051306	GO:0051306	mitotic sister chromatid separation	22/1223	58/8997	3.01283e-06	0.00019661	0.000190621	12235/68612/229841/214444/21335/12704/17120/56150/75430/18817/67141/67177/68014/22137/70385/20877/11799/69716/268697/209334/52683/67052	22
GO:0007091	GO:0007091	metaphase/anaphase transition of mitotic cell cycle	21/1223	54/8997	3.15749e-06	0.000202975	0.000196791	12235/68612/229841/214444/21335/12704/17120/56150/75430/18817/67141/67177/68014/22137/70385/20877/11799/69716/268697/209334/67052	21
GO:0051303	GO:0051303	establishment of chromosome localization	24/1223	67/8997	3.53811e-06	0.000224098	0.000217271	381293/66977/108000/228421/26972/56742/229841/73804/52276/17120/18226/110033/67177/72400/70385/20877/54141/11799/268697/67052/67849/16319/212514/225898	24
GO:0000725	GO:0000725	recombinational repair	34/1223	113/8997	3.64465e-06	0.0002275	0.000220569	17215/98415/51869/19361/269400/623474/27354/212377/19891/69885/12545/17216/12144/233826/67711/17218/234736/12649/60530/69747/68275/12189/209334/67241/19363/223970/17217/224008/12544/74355/109019/71567/68067/71711	34
GO:0031023	GO:0031023	microtubule organizing center organization	35/1223	118/8997	3.77717e-06	0.000232404	0.000225324	100502766/75786/98956/99100/20878/73738/20873/20501/214444/230376/20460/71909/18226/18817/76478/219072/12649/382073/68026/70235/103573/12189/209334/19878/18080/54375/19385/12449/72415/67052/225745/56327/16551/236266/212514	35
GO:0006270	GO:0006270	DNA replication initiation	14/1223	28/8997	4.25624e-06	0.000254606	0.00024685	12447/17215/18968/12448/17216/216156/17218/56452/78833/67177/235559/17217/12544/18969	14
GO:0033260	GO:0033260	nuclear DNA replication	14/1223	28/8997	4.25624e-06	0.000254606	0.00024685	17215/19361/18538/69270/269400/18968/12545/17216/16881/78833/67177/237877/17217/12544	14
GO:0010965	GO:0010965	regulation of mitotic sister chromatid separation	21/1223	55/8997	4.46058e-06	0.000259618	0.000251708	12235/68612/229841/214444/21335/12704/17120/56150/75430/18817/67141/67177/68014/22137/70385/20877/11799/69716/268697/209334/67052	21
GO:0044784	GO:0044784	metaphase/anaphase transition of cell cycle	21/1223	55/8997	4.46058e-06	0.000259618	0.000251708	12235/68612/229841/214444/21335/12704/17120/56150/75430/18817/67141/67177/68014/22137/70385/20877/11799/69716/268697/209334/67052	21
GO:0050000	GO:0050000	chromosome localization	24/1223	68/8997	4.7725e-06	0.000274069	0.000265719	381293/66977/108000/228421/26972/56742/229841/73804/52276/17120/18226/110033/67177/72400/70385/20877/54141/11799/268697/67052/67849/16319/212514/225898	24
GO:0008608	GO:0008608	attachment of spindle microtubules to kinetochore	15/1223	32/8997	5.36385e-06	0.000303975	0.000294715	66977/51944/76464/13605/229841/73804/70681/17120/67177/20877/54141/268697/26934/72415/67052	15
GO:0033045	GO:0033045	regulation of sister chromatid segregation	22/1223	60/8997	5.783e-06	0.000319488	0.000309755	12235/68612/229841/214444/21335/12704/17120/56150/75430/18817/67141/67177/68014/22137/70385/20877/11799/69716/268697/209334/223970/67052	22
GO:0007346	GO:0007346	regulation of mitotic cell cycle	74/1223	330/8997	5.78595e-06	0.000319488	0.000309755	57913/12227/381293/108000/12235/13555/19650/68612/54124/229841/27354/67628/214444/20460/269582/19891/22629/70681/12545/231803/17120/14056/56150/12444/12576/18226/12144/75430/18817/17345/67141/12534/12905/13685/234736/67177/218977/67153/72400/108912/77744/12649/68014/66131/22137/235559/70385/68964/20877/14841/237877/268465/103733/12189/11799/69716/268697/209334/19363/105837/67052/12532/16906/67849…	74
GO:0045930	GO:0045930	negative regulation of mitotic cell cycle	45/1223	171/8997	6.09628e-06	0.000332363	0.000322238	57913/12227/12235/19650/229841/27354/214444/20460/269582/19891/70681/17120/14056/56150/12576/12144/75430/18817/67141/12534/12905/234736/67177/72400/12649/68014/66131/22137/235559/70385/20877/14841/268465/12189/11799/69716/268697/209334/105837/67052/109019/12043/68067/56696/71711	45
GO:1901988	GO:1901988	negative regulation of cell cycle phase transition	48/1223	187/8997	6.3447e-06	0.000341583	0.000331177	57913/12235/13555/19650/20878/229841/27354/214444/20460/269582/19891/70681/17120/14056/56150/12144/75430/18817/67141/12534/12952/12905/234736/67177/67153/72400/12649/68014/66131/22137/235559/68145/70385/20877/14841/268465/12189/11799/69716/268697/209334/105837/67052/109019/12043/68067/56696/71711	48
GO:0007076	GO:0007076	mitotic chromosome condensation	9/1223	13/8997	6.58429e-06	0.000350105	0.000339439	215387/70099/14211/54392/68298/78658/52683/54194/67849	9
GO:1902749	GO:1902749	regulation of cell cycle G2/M phase transition	27/1223	83/8997	7.3047e-06	0.000383675	0.000371987	381293/108000/27354/269582/55982/70681/12545/12144/18817/67141/12534/67153/72400/12649/235559/68964/237877/12189/268697/19363/12532/16906/109019/226419/108058/68067/56696	27
GO:0000075	GO:0000075	cell cycle checkpoint signaling	41/1223	152/8997	8.15508e-06	0.00042318	0.000410288	57913/12235/13555/20878/229841/27354/214444/20460/269582/19891/70681/17120/56150/12144/75430/18817/12534/12952/12905/234736/67177/67153/12649/68014/66131/22137/235559/68145/70385/20877/268465/12189/11799/69716/268697/209334/105837/67052/109019/68067/71711	41
GO:0007080	GO:0007080	mitotic metaphase plate congression	18/1223	45/8997	1.00117e-05	0.00051334	0.000497701	381293/66977/228421/56742/229841/73804/52276/17120/18226/110033/67177/72400/70385/20877/268697/67052/67849/225898	18
GO:0007131	GO:0007131	reciprocal meiotic recombination	14/1223	30/8997	1.18263e-05	0.000592279	0.000574236	19361/26972/623474/69928/235559/237911/268465/21973/19183/20892/69716/214901/17687/71711	14
GO:0140527	GO:0140527	reciprocal homologous recombination	14/1223	30/8997	1.18263e-05	0.000592279	0.000574236	19361/26972/623474/69928/235559/237911/268465/21973/19183/20892/69716/214901/17687/71711	14
GO:1905818	GO:1905818	regulation of chromosome separation	21/1223	59/8997	1.60056e-05	0.000792368	0.000768229	12235/68612/229841/214444/21335/12704/17120/56150/75430/18817/67141/67177/68014/22137/70385/20877/11799/69716/268697/209334/67052	21
GO:1902969	GO:1902969	mitotic DNA replication	9/1223	14/8997	1.62069e-05	0.000793218	0.000769053	17215/19361/69270/18968/17216/16881/78833/17217/12544	9
GO:0010948	GO:0010948	negative regulation of cell cycle process	52/1223	215/8997	1.64943e-05	0.000798214	0.000773896	100502766/57913/12235/13555/19650/20878/229841/27354/214444/20460/269582/19891/70681/17120/14056/56150/108961/12144/75430/18817/67141/12534/12952/12905/234736/67177/67153/72400/12649/382073/68014/66131/22137/235559/68145/70385/20877/14841/268465/12189/11799/69716/268697/209334/105837/12449/67052/109019/12043/68067/56696/71711	52
GO:0000086	GO:0000086	G2/M transition of mitotic cell cycle	30/1223	101/8997	1.77905e-05	0.000851373	0.000825436	381293/108000/67121/12428/27354/269582/70681/12545/14235/12144/18817/67141/12534/67153/72400/12649/235559/68964/12189/11799/268697/19363/12313/27401/12532/16906/109019/108058/68067/56696	30
GO:0035825	GO:0035825	homologous recombination	14/1223	31/8997	1.88837e-05	0.00089376	0.000866532	19361/26972/623474/69928/235559/237911/268465/21973/19183/20892/69716/214901/17687/71711	14
GO:0030071	GO:0030071	regulation of mitotic metaphase/anaphase transition	19/1223	51/8997	1.91355e-05	0.000895833	0.000868541	12235/68612/229841/214444/17120/56150/75430/18817/67141/67177/68014/22137/70385/20877/11799/69716/268697/209334/67052	19
GO:2001251	GO:2001251	negative regulation of chromosome organization	25/1223	78/8997	2.1086e-05	0.000976532	0.000946782	98956/12235/269400/229841/27354/214444/17120/56150/17216/75430/18817/67141/67177/72400/68014/22137/70385/68964/20877/21973/11799/69716/268697/209334/67052	25
GO:0065004	GO:0065004	protein-DNA complex assembly	30/1223	102/8997	2.19847e-05	0.00100732	0.000976631	11622/381280/107435/19361/70645/102920/229841/67628/67733/50927/69928/12615/17216/101612/66311/53605/66929/72155/67177/108671/218977/20892/66336/26886/60411/52504/14958/12544/27221/15201	30
GO:1902099	GO:1902099	regulation of metaphase/anaphase transition of cell cycle	19/1223	52/8997	2.63544e-05	0.00119482	0.00115842	12235/68612/229841/214444/17120/56150/75430/18817/67141/67177/68014/22137/70385/20877/11799/69716/268697/209334/67052	19
GO:0071459	GO:0071459	protein localization to chromosome, centromeric region	12/1223	25/8997	3.54324e-05	0.00158966	0.00154123	76464/12615/12534/67177/68014/22137/70385/20877/14841/16468/105837/67052	12
GO:0000281	GO:0000281	mitotic cytokinesis	19/1223	53/8997	3.59089e-05	0.00159443	0.00154586	13605/16765/12615/12704/18226/18817/80986/68743/71819/77579/11799/170625/19878/26934/66616/19348/16319/240641/74107	19
GO:0034501	GO:0034501	protein localization to kinetochore	10/1223	19/8997	5.9673e-05	0.00259608	0.00251699	76464/12534/67177/68014/22137/70385/20877/14841/105837/67052	10
GO:1903083	GO:1903083	protein localization to condensed chromosome	10/1223	19/8997	5.9673e-05	0.00259608	0.00251699	76464/12534/67177/68014/22137/70385/20877/14841/105837/67052	10
GO:0010389	GO:0010389	regulation of G2/M transition of mitotic cell cycle	24/1223	78/8997	6.45381e-05	0.00277966	0.00269498	381293/108000/27354/269582/70681/12545/12144/18817/67141/12534/67153/72400/12649/235559/68964/12189/268697/19363/12532/16906/109019/108058/68067/56696	24
GO:1901976	GO:1901976	regulation of cell cycle checkpoint	14/1223	34/8997	6.65924e-05	0.00283974	0.00275323	20878/214444/19891/17120/56150/75430/12952/234736/67177/67153/68145/268697/209334/67052	14
GO:0035999	GO:0035999	tetrahydrofolate interconversion	7/1223	10/8997	6.95453e-05	0.00288011	0.00279237	22171/270685/108037/20425/13361/108156/665563	7
GO:1900262	GO:1900262	regulation of DNA-directed DNA polymerase activity	7/1223	10/8997	6.95453e-05	0.00288011	0.00279237	18538/72151/19718/69263/72107/106344/214901	7
GO:1900264	GO:1900264	positive regulation of DNA-directed DNA polymerase activity	7/1223	10/8997	6.95453e-05	0.00288011	0.00279237	18538/72151/19718/69263/72107/106344/214901	7
GO:0090231	GO:0090231	regulation of spindle checkpoint	9/1223	16/8997	7.16122e-05	0.00293746	0.00284798	20878/214444/17120/56150/75430/67177/268697/209334/67052	9
GO:0045786	GO:0045786	negative regulation of cell cycle	58/1223	263/8997	9.6257e-05	0.00391112	0.00379197	100502766/57913/12227/14462/12235/13555/19650/20878/229841/18749/27354/214444/20460/269582/19891/70681/17120/14056/56150/12576/108961/12144/75430/18817/67141/12534/12952/12905/234736/67177/67153/72400/12649/382073/68014/66131/22137/235559/68145/70385/20877/14841/268465/12189/11799/57441/69716/268697/209334/105837/12449/67052/109019/12043/68067/56696/71711/15242	58
GO:0032508	GO:0032508	DNA duplex unwinding	14/1223	35/8997	9.72267e-05	0.0039136	0.00379438	17215/19361/269400/27354/17216/12144/17218/68275/21973/104721/17217/320209/16952/71567	14
GO:1901989	GO:1901989	positive regulation of cell cycle phase transition	25/1223	85/8997	0.000104162	0.00414322	0.004017	68612/20878/229841/67628/12545/231803/17120/14056/12444/67141/12534/67177/237877/11799/268697/19363/105837/12532/16906/67849/16952/226419/108058/234779/20913	25
GO:0009069	GO:0009069	serine family amino acid metabolic process	10/1223	20/8997	0.000104855	0.00414322	0.004017	236539/14630/108037/68133/20425/13361/108156/14450/107272/71776	10
GO:0061640	GO:0061640	cytoskeleton-dependent cytokinesis	20/1223	62/8997	0.000125177	0.00490124	0.00475193	13605/16765/12615/12704/18226/18817/80986/68743/71819/77579/20877/11799/170625/19878/26934/66616/19348/16319/240641/74107	20
GO:0051307	GO:0051307	meiotic chromosome separation	9/1223	17/8997	0.000133857	0.00514751	0.0049907	215387/69928/78658/22137/268465/21973/20892/52683/71711	9
GO:0051382	GO:0051382	kinetochore assembly	9/1223	17/8997	0.000133857	0.00514751	0.0049907	229841/69928/12615/66311/72155/218977/20892/26886/60411	9
GO:0007292	GO:0007292	female gamete generation	22/1223	72/8997	0.000144305	0.00550019	0.00533263	74229/68549/12316/67121/215387/20878/26972/229841/18817/67141/12442/22137/21973/69716/268697/52683/67052/12043/236266/71567/244551/17687	22
GO:0046653	GO:0046653	tetrahydrofolate metabolic process	8/1223	14/8997	0.000159776	0.00593235	0.00575163	22171/270685/108037/20425/13361/108156/14450/665563	8
GO:0090266	GO:0090266	regulation of mitotic cell cycle spindle assembly checkpoint	8/1223	14/8997	0.000159776	0.00593235	0.00575163	214444/17120/56150/75430/67177/268697/209334/67052	8
GO:1903504	GO:1903504	regulation of mitotic spindle checkpoint	8/1223	14/8997	0.000159776	0.00593235	0.00575163	214444/17120/56150/75430/67177/268697/209334/67052	8
GO:0000727	GO:0000727	double-strand break repair via break-induced replication	7/1223	11/8997	0.000168756	0.00615959	0.00597194	17215/12545/17216/17218/17217/12544/71711	7
GO:0009070	GO:0009070	serine family amino acid biosynthetic process	7/1223	11/8997	0.000168756	0.00615959	0.00597194	236539/108037/20425/13361/108156/107272/71776	7
GO:0010824	GO:0010824	regulation of centrosome duplication	15/1223	41/8997	0.000181579	0.00646332	0.00626642	100502766/98956/20873/214444/20460/18226/382073/70235/103573/209334/19878/54375/12449/236266/212514	15
GO:0032392	GO:0032392	DNA geometric change	15/1223	41/8997	0.000181579	0.00646332	0.00626642	17215/226409/19361/269400/27354/17216/12144/17218/68275/21973/104721/17217/320209/16952/71567	15
GO:0090329	GO:0090329	regulation of DNA-dependent DNA replication	15/1223	41/8997	0.000181579	0.00646332	0.00626642	226409/18538/12545/72151/19718/69263/108961/12144/67141/216156/67177/66131/72107/106344/214901	15
GO:1901605	GO:1901605	alpha-amino acid metabolic process	26/1223	93/8997	0.000191306	0.00675374	0.006548	12036/14194/56369/269378/236539/14630/67547/229905/66902/51797/12752/12041/18242/216136/108037/68133/20425/237823/13361/108156/54375/19125/14450/107272/665563/71776	26
GO:0032886	GO:0032886	regulation of microtubule-based process	38/1223	158/8997	0.000248627	0.00870599	0.00844077	100502766/75786/98956/228421/72119/20873/56742/214444/20460/16765/381738/21335/12576/18226/18479/18817/57752/80986/219114/77744/382073/70235/380684/103573/54141/66140/209334/19878/18080/54375/12449/66468/56327/11747/236266/29877/212514/225898	38

### Sheet: TradeSeq
Table 1
	ID	Description	GeneRatio	BgRatio	pvalue	p.adjust	qvalue	geneID	Count

### Sheet: Seurat
Table 1
	ID	Description	GeneRatio	BgRatio	pvalue	p.adjust	qvalue	geneID	Count
