## Supplemental Table 13 for "TrAGEDy: Trajectory Alignment of Gene Expression Dynamics"

	V1	V2	V3	V4	V5	V6
Rad51ap1	-0.200051304356062	0.494094344034526	0.229649162894348	0.762254301371547	6.7099596002486	6.93659911539661
Asns	0.765864763464484	2.29001165349037	1.51139951276852	1.50857509221943	5.12076998682139	3.66230198339702
Dntt	2.13040615472472	2.08216455303386	2.5757863855735	1.14979870237978	2.29418738897523	4.34519670535925
Olfr1369-ps1	0.733431729489883	1.82137277630752	1.68102547689373	2.19635105041527	4.25394410091425	3.74603569382429
F2r	0.505627023005308	0.82133055811993	1.32365637347077	2.96993497084283	3.85537583767438	4.76701925162314
Ttll9	-0.0588275852627982	0.148046870397402	0.84631585153584	1.84968035559907	4.68224342202355	6.34962751038797
Pimreg	-0.55050120416012	0.919005463645476	0.213443183544589	0.192389034156478	7.80923208334479	5.1697547905582
Bst1	1.03555674311461	0.831685379068112	1.00269436724514	1.82613972821189	3.51088885573864	5.51169570867638
Kif15	-0.465870719131183	0.722078717755245	0.430618151236807	0.370756982379086	6.3070959967314	5.30928822220032
Pclaf	-0.303707574269809	0.562089306727262	0.258341989084262	0.406224812211471	5.78948636963859	5.90844648849904
Rab38	0.15371292818682	0.0989660761826779	0.603271237382303	2.39512967519826	4.08132314897981	5.20059888970419
Mpzl2	0.243692885733969	0.295294952586477	0.286942446402171	1.76293433416131	4.85879725404545	5.07275213617598
Rrm2	-0.323766489298138	0.435515184568445	0.295502688924794	0.667698254549401	5.84352400778313	5.5706174618687
Esco2	-0.410040111322354	0.62017146002149	0.233783522920724	0.333034097547767	5.36568088157793	5.99845774291724
Il21r	0.378786184606679	0.848669011336214	1.371764965833	1.95455642411031	3.25784037756719	4.32769864889111
Nusap1	-0.65661523745354	0.690829801621042	0.477291472147808	-0.101351004641119	6.24759047494553	5.43303781353769
Gm4632	0.21823857888728	0.137611785032653	0.41571794500803	0.785933047015316	4.25083638351098	6.12792799595902
Nek2	-0.371913596589404	0.710365824129868	0.610216076053172	0.305836777143163	5.82291580700746	4.83639726016481
Ppic	0.102801718182359	0.583846767142519	0.41279982088825	1.40078182934979	4.61308748615309	4.78161338987994
Tk1	-0.273473207804987	0.419163527663702	0.284782371431483	0.843131592877325	6.01448993868043	4.58210247402729
Aunip	-0.259973146326678	0.438512465156608	0.0819918844025733	0.70176111882449	5.60393282028903	5.23895503341281
Hmmr	-0.546055663611116	0.586569297639594	0.293114908524002	-0.13827366023304	6.16519460639219	5.44100499060268
Melk	-0.480986158629448	0.597990681567413	0.745344220789214	0.49089941515041	5.774204827765	4.41404179695419
Neil3	-0.418171703400648	0.722055293159941	0.0854539259393139	-0.00182361065408632	6.62649351784098	4.51987538737865
Cish	0.116362245635523	0.39054832915861	0.34985788617616	1.25067606209582	3.29671156607333	5.97371111791873
Syn2	-0.170517247381238	-1.23599683009693	-1.90361035880496	-3.2840296129814	-6.21011505179766	-7.96127365934163
Trnp1	-2.05153944884137	-2.21498829033971	-2.28719203444861	-2.94041931045249	-5.01081515652764	-5.93535947306241
Trpm1	-0.299187537458607	-1.27909947106832	-1.63085416607374	-2.72920052150113	-5.95873117211018	-7.38601219101561
Cited4	0.0716017301040028	-1.30042150069047	-1.90038958981138	-2.12652100724299	-5.51094353266643	-7.50118206432656
Npffr1	0.797820059452809	-1.04904153243758	-0.795608981335602	-2.34796151243403	-6.35015000732704	-8.43902018365886
Qrfp	-0.116647472725188	-0.82740326942911	-1.22734472594161	-1.91338756388397	-5.01652776391468	-7.30325643126092
Dusp18	-0.0762059156683437	-1.27988225072977	-1.08577487062497	-2.59507291130198	-4.90450258510574	-5.96872889490877
Myo1e	0.0390048707572594	-1.54560300643749	-1.81215298814482	-2.18716589648624	-4.49497159554586	-5.82292300793684
Arhgap20	0.433156086075426	0.427613828213492	0.3422765519612	-3.00630180174345	-6.03118913220131	-7.5473502567129
Pear1	0.0653210999635032	-1.37451141247341	-0.728436546886395	-1.76299372476193	-4.20358670251987	-6.71049539228299
Dok3	-0.0224441191593578	-1.17109067460502	-1.38846131320483	-2.29120456519786	-4.02293614230343	-4.51304814863592
Tiam2	0.0045748024972383	-0.609822985438099	-1.01802464660741	-2.28683347325164	-4.42999909982739	-4.91770904155327
Ckm	-0.21666069198475	-0.770518055886649	-1.42297244200025	-1.34825952442918	-3.72104384750578	-5.74425936087133
Nav2	-0.168233716213686	-0.00120988298903146	-0.244808539304794	-2.00269550838326	-4.74649305710872	-5.73134024832814
Zbtb16	0.255929322451084	-0.702036371233867	-0.983482232442939	-1.46413040235235	-4.16281830618433	-5.79226918092168
Pdlim4	-2.16388972517882	-0.335040369097731	-0.635101938249441	-2.96865584386174	-3.71968360278335	-2.93185842730136
Tyrobp	-0.225468237056347	-0.582085413048031	-0.778932441694507	-1.43740393299654	-3.95746725525964	-5.55909293009386
Fos	-2.768591951468	-2.56117500891199	-2.01621708789118	-1.8736700458091	-1.60336754914134	-1.65823435369518
Alox5	-0.178501624887488	-0.859988312578123	-1.35943695742743	-1.62105046995446	-4.22232900920379	-4.20785636051392
Slc9a3r2	-0.542331342094968	-0.647725109410471	-1.53584616835401	-1.99061572879432	-3.41620660813662	-4.31018287151927
Trim2	-0.213387540194009	-1.4118173499065	-1.45757352922195	-2.28965441284031	-3.35932585479628	-3.44515560770618
Fam71b	0.256274648452795	-0.842194591746264	-0.728588863581455	-2.15261693965022	-4.12008692462367	-4.02455991125433
2010300C02Rik	0.380977471494203	-1.03418037663515	-1.20090108766692	-1.94827545078997	-3.39819780377841	-4.40828071415732
Col9a3	-0.080677056798141	-0.455800024972927	-0.352827170030644	-1.35386994420042	-3.73690814917779	-5.5972941068697
Clu	0.398624410983211	-0.557583170988276	-0.889931307422484	-1.53541266659608	-4.00594128451299	-4.81219353487145
