## Supplemental Table 10 for "TrAGEDy: Trajectory Alignment of Gene Expression Dynamics"

### Sheet: Cd34_TSP
Table 1
	p_val	avg_log2FC	pct.1	pct.2	p_val_adj
Fos	9.82157e-09	-3.37743	0.106	0.504	0.000162842
Wdr89	2.58766e-07	-0.826263	0.788	0.949	0.00429034
Rps27rt	3.48485e-07	-0.793898	0.712	0.934	0.00577789
Fosb	7.54314e-07	-2.75111	0.106	0.445	0.0125065
Gm9493	1.28344e-06	1.43701	0.682	0.409	0.0212794
Klf6	1.60747e-06	-2.20803	0.242	0.577	0.0266519

### Sheet: Cd34_lo_Cd3_lo_T
Table 1
	p_val	avg_log2FC	pct.1	pct.2	p_val_adj
Rpl36al	2.54197e-76	-0.780872	0.994	0.994	4.21458e-72
Rpl10-ps3	1.43821e-66	-1.11399	0.692	0.888	2.38455e-62
Wdr89	1.32452e-64	-1.02417	0.799	0.914	2.19605e-60
Gm9493	3.74708e-56	1.23336	0.738	0.386	6.21267e-52
Fos	1.57816e-48	-2.66617	0.133	0.467	2.61659e-44
Rnaset2a	6.66579e-45	-1.15157	0.397	0.71	1.10519e-40
Gm11808	3.08696e-44	-0.815353	0.754	0.889	5.11818e-40
Rps27rt	3.35954e-44	-0.808016	0.752	0.88	5.57013e-40
Fosb	1.77703e-42	-2.80365	0.07	0.361	2.94632e-38
AC160336.1	7.47843e-36	1.1694	0.701	0.447	1.23992e-31
Cd69	1.66067e-31	-1.35026	0.3	0.581	2.75339e-27
Rnaset2b	4.1978e-31	-0.895791	0.42	0.68	6.95996e-27
Rps12-ps3	1.74716e-30	-0.75938	0.629	0.811	2.8968e-26
Nme2	6.50246e-30	-1.22775	0.264	0.53	1.07811e-25
Tsix	7.11386e-30	2.07626	0.305	0.103	1.17948e-25
Ftl1-ps1	5.31694e-28	-1.08798	0.259	0.534	8.81548e-24
Xist	1.35785e-27	0.900827	0.621	0.422	2.25132e-23
Hist1h1e	2.94991e-24	-0.85671	0.562	0.761	4.89094e-20
Jun	7.28198e-24	-1.08419	0.387	0.614	1.20735e-19
Gm6133	5.25107e-22	1.34941	0.286	0.103	8.70628e-18
Gm8797	1.00444e-21	-1.3151	0.152	0.371	1.66537e-17
Klf6	7.95816e-21	-1.28102	0.292	0.503	1.31946e-16
Lars2	2.48809e-19	-0.793496	0.382	0.596	4.12525e-15
Gm8186	1.52058e-16	0.768161	0.555	0.379	2.52112e-12
Slc15a2	1.64718e-16	2.31488	0.136	0.033	2.73103e-12
Rpl9-ps6	2.9828e-16	-0.787934	0.392	0.581	4.94549e-12
Nutf2	3.69725e-16	-1.23687	0.109	0.281	6.13004e-12
Bloc1s1	5.57378e-16	-0.86759	0.251	0.455	9.24132e-12
Hist1h2an	1.09764e-14	-1.80842	0.06	0.195	1.81989e-10
Gm11361	1.83503e-14	-0.984707	0.191	0.364	3.04248e-10
Wdr74	6.22619e-13	-0.805533	0.297	0.46	1.0323e-08
Zfp36	7.15327e-13	-1.39254	0.098	0.234	1.18601e-08
Gm12355	2.23745e-12	-1.50082	0.07	0.194	3.70969e-08
Igfbp7	2.54268e-12	-1.05065	0.281	0.432	4.21576e-08
Gm7324	3.02205e-12	-1.19686	0.095	0.23	5.01056e-08
Gm10036	1.25234e-11	1.15498	0.199	0.087	2.07638e-07
Ccdc85b	1.8661e-11	1.16495	0.174	0.07	3.094e-07
Hist1h1c	2.04944e-11	-0.756244	0.376	0.542	3.39798e-07
Lgals1	3.99261e-11	0.773466	0.659	0.55	6.61975e-07
Tpm3-rs7	7.3154e-10	-1.01167	0.142	0.268	1.21289e-05
Rhob	2.35341e-09	-1.17074	0.09	0.198	3.90195e-05
Timm23	2.78383e-09	-1.31964	0.054	0.148	4.61559e-05
Gm49207	3.11729e-09	-1.29669	0.079	0.18	5.16846e-05
Dusp1	1.36586e-08	-0.933955	0.156	0.276	0.000226459
Gng10	1.4995e-08	-1.05143	0.065	0.16	0.000248617
Rpl7a-ps5	1.99709e-08	-1.04943	0.098	0.201	0.000331117
Gm3839	2.37209e-08	-1.53394	0.036	0.114	0.000393293
Hmga1b	3.45388e-08	-0.951301	0.081	0.179	0.000572653
Dynlt1c	5.05846e-08	-0.941757	0.095	0.196	0.000838692
Dusp6	1.77581e-07	-1.30902	0.033	0.104	0.0029443
Gm9803	6.31359e-07	-0.808534	0.12	0.217	0.0104679
Klf4	1.55421e-06	-1.01473	0.107	0.194	0.0257687
Commd5	2.16805e-06	-1.18235	0.043	0.108	0.0359463

### Sheet: Cd3_int_T
Table 1
	p_val	avg_log2FC	pct.1	pct.2	p_val_adj
Fcer1g	1.41087e-159	-0.758404	0.957	0.997	2.33922e-155
Cd63	7.03043e-135	-0.914565	0.903	0.988	1.16565e-130
Rpl10-ps3	2.83055e-79	-0.994207	0.667	0.851	4.69305e-75
Trf	9.36794e-78	-0.848838	0.799	0.945	1.5532e-73
Wdr89	1.02982e-75	-0.876741	0.803	0.917	1.70744e-71
Tyrobp	3.80317e-75	-0.753558	0.788	0.966	6.30566e-71
Gm9493	2.88921e-67	1.00585	0.733	0.453	4.79031e-63
Rps27rt	2.26029e-59	-0.785909	0.703	0.86	3.74756e-55
Xist	9.11465e-52	1.24674	0.505	0.259	1.51121e-47
Rnaset2b	5.40452e-49	-1.00955	0.397	0.639	8.96069e-45
Dok3	1.54342e-47	-1.40015	0.207	0.463	2.55899e-43
Fos	2.73337e-47	-2.21698	0.114	0.346	4.53193e-43
Rnaset2a	7.39005e-45	-0.861291	0.456	0.677	1.22527e-40
AC160336.1	1.34608e-44	0.935622	0.727	0.522	2.23181e-40
Tpd52	1.06778e-38	0.90264	0.651	0.446	1.77038e-34
Nme2	2.35092e-37	-0.981421	0.299	0.522	3.89783e-33
Trnp1	3.54622e-36	-2.64448	0.041	0.205	5.87964e-32
Plcg1	3.931e-36	1.45369	0.357	0.168	6.51759e-32
Lag3	1.66459e-35	-1.18408	0.243	0.458	2.75988e-31
Gimap5	2.05222e-35	-0.820132	0.564	0.749	3.40258e-31
Qrfp	4.38254e-34	-1.31077	0.167	0.372	7.26625e-30
Neat1	7.6182e-34	-0.794181	0.615	0.778	1.2631e-29
Ftl1-ps1	1.85175e-30	-1.05986	0.213	0.413	3.07021e-26
Slc6a13	8.67675e-28	-0.844661	0.347	0.54	1.4386e-23
Cited4	1.13395e-25	-1.60852	0.095	0.247	1.88009e-21
Myo1e	1.71149e-25	-1.91626	0.073	0.215	2.83765e-21
Cers4	1.78937e-25	-1.14062	0.214	0.386	2.96677e-21
Tsix	5.17061e-25	1.8666	0.184	0.067	8.57286e-21
Cd69	1.74619e-24	-0.919746	0.344	0.508	2.89518e-20
1300002E11Rik	1.79108e-24	1.33695	0.245	0.108	2.96961e-20
Jun	5.21452e-24	-0.871509	0.38	0.551	8.64567e-20
Gm8797	9.93496e-23	-1.022	0.165	0.331	1.64722e-18
Igfbp7	1.27858e-22	-1.02055	0.356	0.506	2.11988e-18
Gpr183	7.1526e-22	-0.933578	0.28	0.437	1.1859e-17
F2r	7.27795e-21	1.16379	0.294	0.157	1.20668e-16
Fosb	3.19725e-20	-1.6391	0.073	0.194	5.30105e-16
2900026A02Rik	1.42413e-19	-0.820623	0.309	0.463	2.3612e-15
Ass1	1.52633e-19	0.795719	0.531	0.388	2.53065e-15
Ighm	3.47851e-19	-1.37327	0.134	0.267	5.76738e-15
Cd3g	1.61382e-18	1.30704	0.503	0.376	2.67571e-14
Gimap6	3.18283e-18	-0.824525	0.389	0.528	5.27713e-14
Gstm1	8.69119e-18	-1.01609	0.296	0.437	1.441e-13
Klf6	2.34742e-17	-0.894811	0.259	0.4	3.89202e-13
Colq	2.52182e-17	-1.16254	0.135	0.259	4.18118e-13
Hmga1b	8.93855e-17	-1.34331	0.079	0.189	1.48201e-12
Cd7	9.3953e-17	-0.792008	0.415	0.545	1.55774e-12
Il21r	1.11178e-16	2.00179	0.109	0.035	1.84333e-12
Gm6133	1.74979e-16	0.797752	0.276	0.151	2.90115e-12
Zbtb16	1.92855e-16	-0.950717	0.188	0.321	3.19753e-12
Sh3bp5	3.44762e-16	0.915103	0.365	0.24	5.71615e-12
Dna2	1.89418e-15	0.755445	0.412	0.292	3.14055e-11
Gm11713	1.94815e-15	0.888899	0.28	0.158	3.23003e-11
Cd52	4.54637e-15	0.790371	0.378	0.25	7.53788e-11
Rpl7a-ps5	1e-14	-1.2223	0.083	0.185	1.658e-10
Ccdc85b	1.92485e-14	0.825059	0.237	0.129	3.1914e-10
Gm12355	3.0416e-14	-1.00909	0.094	0.198	5.04298e-10
S100a6	3.68131e-14	-0.781554	0.578	0.664	6.10362e-10
Olfr1369-ps1	5.32067e-14	1.63456	0.165	0.078	8.82168e-10
Spats2	6.15829e-14	-1.05831	0.12	0.229	1.02104e-09
Trim2	6.34768e-14	-1.74316	0.053	0.139	1.05244e-09
Ndrg2	7.43451e-14	0.751583	0.436	0.318	1.23264e-09
Mpzl2	1.01878e-13	1.68117	0.141	0.062	1.68913e-09
Gm11361	1.49695e-13	-0.765222	0.184	0.302	2.48194e-09
Cd3e	2.83293e-13	1.0357	0.452	0.349	4.69699e-09
Clu	3.41557e-13	-1.10083	0.071	0.163	5.66302e-09
Gm3839	8.25356e-13	-1.33204	0.041	0.118	1.36844e-08
Papss2	9.09486e-13	-0.990748	0.137	0.243	1.50793e-08
Ckm	1.07624e-12	-1.29731	0.084	0.176	1.7844e-08
Col15a1	1.46361e-12	-0.824416	0.214	0.329	2.42667e-08
Nutf2	2.62096e-12	-0.817557	0.155	0.264	4.34555e-08
Gpx8	2.74543e-12	-0.962315	0.102	0.197	4.55192e-08
Ublcp1	7.19279e-12	-1.19948	0.084	0.172	1.19257e-07
Dynlt1c	7.89165e-12	-1.08044	0.079	0.166	1.30844e-07
Fmnl2	8.51933e-12	-0.866066	0.192	0.296	1.41251e-07
Mid1	1.24121e-11	0.767124	0.265	0.165	2.05793e-07
Cass4	4.55623e-11	-1.1141	0.073	0.153	7.55423e-07
Cpd	5.18732e-11	-0.991905	0.092	0.178	8.60057e-07
Rab19	6.42334e-11	-1.03051	0.138	0.229	1.06499e-06
Cxcl12	6.53154e-11	-1.11358	0.071	0.15	1.08293e-06
Uty	7.52389e-11	-0.789911	0.158	0.256	1.24746e-06
Gimap8	8.3501e-11	-1.30053	0.073	0.15	1.38445e-06
Gm19412	9.62328e-11	-1.24628	0.058	0.132	1.59554e-06
Lrp8	1.0046e-10	0.795306	0.28	0.188	1.66563e-06
B4galt4	1.05042e-10	0.919584	0.212	0.128	1.7416e-06
Fbxw4	1.29192e-10	0.75265	0.302	0.205	2.142e-06
Commd5	1.53594e-10	-1.33218	0.041	0.107	2.54658e-06
H19	1.95407e-10	1.02859	0.303	0.209	3.23985e-06
Kdm5d	2.50161e-10	-0.776571	0.148	0.245	4.14766e-06
Gm4632	2.52244e-10	0.970333	0.362	0.271	4.1822e-06
Gm7324	2.62688e-10	-0.869172	0.128	0.217	4.35536e-06
Lztfl1	3.5342e-10	-0.8076	0.234	0.33	5.8597e-06
Fdx1	4.17709e-10	-1.00444	0.459	0.539	6.92561e-06
Timm23	4.2399e-10	-0.948218	0.088	0.166	7.02976e-06
Ndrg1	5.52462e-10	0.788859	0.318	0.224	9.15983e-06
Slc36a3os	7.07073e-10	0.811955	0.232	0.146	1.17233e-05
Irak3	1.03581e-09	-0.803484	0.164	0.251	1.71738e-05
Cd5	2.05503e-09	0.908187	0.193	0.117	3.40725e-05
Asns	2.05577e-09	1.18194	0.114	0.055	3.40846e-05
Pld4	2.85669e-09	0.754846	0.346	0.253	4.73639e-05
Spsb2	4.19429e-09	-0.988065	0.112	0.19	6.95413e-05
Arap3	6.29967e-09	-1.16123	0.042	0.1	0.000104449
E2f6	6.69652e-09	0.879233	0.283	0.201	0.000111028
Ppic	7.90222e-09	0.770732	0.242	0.16	0.000131019
P2rx1	1.32503e-08	-0.81813	0.111	0.189	0.000219691
Slc9a3r2	1.71259e-08	-1.06387	0.07	0.135	0.000283947
Gm9774	3.51861e-08	-0.943158	0.049	0.107	0.000583386
Casq2	3.72456e-08	-0.875143	0.061	0.124	0.000617532
Gng10	4.06451e-08	-0.980987	0.064	0.126	0.000673895
Ccrl2	6.71043e-08	-0.76844	0.074	0.139	0.00111259
Arvcf	6.9861e-08	-0.776973	0.137	0.214	0.0011583
Cxcr5	7.54129e-08	-0.99741	0.062	0.122	0.00125035
Zfp36	1.05211e-07	-1.22508	0.049	0.103	0.0017444
Pimreg	1.37389e-07	0.935676	0.235	0.164	0.00227792
Pglyrp1	2.42501e-07	-1.04357	0.077	0.137	0.00402067
Nfatc2	3.45528e-07	1.06598	0.108	0.058	0.00572886
Zfp296	4.80488e-07	-0.855542	0.105	0.17	0.0079665
Rhod	6.07561e-07	-1.09564	0.061	0.115	0.0100734
Cd3d	6.88563e-07	1.65584	0.217	0.155	0.0114164
Rom1	7.30435e-07	-0.92949	0.064	0.118	0.0121106
Bcat1	7.80025e-07	0.913676	0.153	0.096	0.0129328
Maf	7.8702e-07	-1.0892	0.076	0.133	0.0130488
Pja1	1.12678e-06	-0.821113	0.07	0.126	0.018682
Sh2d1b1	1.19827e-06	-0.936509	0.052	0.103	0.0198674
Alox5	1.48663e-06	-0.808878	0.066	0.121	0.0246484
Arhgap31	1.94015e-06	0.873809	0.149	0.094	0.0321676

### Sheet: Cd3_hi_T
Table 1
	p_val	avg_log2FC	pct.1	pct.2	p_val_adj
Fcer1g	6.2696e-218	-0.953586	0.959	0.999	1.0395e-213
Cd63	1.62266e-213	-1.27272	0.842	0.998	2.69037e-209
Trf	1.59755e-167	-1.21502	0.753	0.98	2.64873e-163
S100a10	3.52464e-157	-0.880867	0.991	0.999	5.84385e-153
Nrgn	4.17996e-113	-0.784681	0.888	0.997	6.93037e-109
Tyrobp	6.98743e-104	-1.13497	0.554	0.896	1.15852e-99
Cd3g	1.17233e-85	1.50602	0.867	0.743	1.94372e-81
Trnp1	3.84618e-85	-2.69365	0.104	0.461	6.37697e-81
Plcg1	1.0039e-82	1.97595	0.402	0.13	1.66446e-78
Iqgap2	1.0715e-80	-0.810608	0.788	0.927	1.77654e-76
Cpa3	2.2107e-78	-0.786949	0.874	0.986	3.66534e-74
Wdr89	3.84883e-77	-0.876989	0.809	0.911	6.38136e-73
Cd9	1.07111e-75	-0.828992	0.751	0.917	1.7759e-71
Ctla2a	5.34104e-71	0.777162	0.927	0.818	8.85545e-67
Fdx1	1.42679e-67	-1.28891	0.64	0.81	2.36562e-63
Dok3	4.21705e-66	-1.72243	0.183	0.504	6.99188e-62
Gm9493	5.58621e-65	0.941811	0.731	0.438	9.26194e-61
Rpl10-ps3	1.26057e-64	-0.838695	0.734	0.872	2.09002e-60
Tpd52	1.98028e-62	1.29084	0.586	0.319	3.28331e-58
Gimap5	5.39271e-62	-1.06457	0.535	0.78	8.94112e-58
Neat1	1.04861e-56	-0.988437	0.57	0.782	1.7386e-52
Rps27rt	1.29757e-56	-0.757481	0.732	0.876	2.15137e-52
Gm20342	1.56701e-56	-1.08716	0.44	0.706	2.59811e-52
Ybx3	4.07373e-55	0.801671	0.852	0.657	6.75424e-51
Cited4	1.54517e-54	-2.02737	0.113	0.389	2.56189e-50
Ass1	2.76441e-52	1.04184	0.708	0.477	4.58339e-48
Il7r	9.04486e-52	-0.812496	0.793	0.889	1.49964e-47
Cd3d	1.12989e-51	2.26755	0.532	0.31	1.87336e-47
Cers4	2.3346e-51	-1.40101	0.269	0.536	3.87076e-47
Gm4632	4.41084e-50	1.32685	0.636	0.41	7.31318e-46
Mxd4	4.37849e-49	-0.868312	0.558	0.776	7.25953e-45
Ikzf2	3.69352e-47	-0.755763	0.775	0.899	6.12385e-43
Myo1e	1.60088e-46	-1.88821	0.124	0.373	2.65426e-42
Gstm1	4.76716e-46	-1.39172	0.3	0.547	7.90395e-42
S100a6	7.21046e-46	-0.773251	0.794	0.902	1.19549e-41
Cd72	8.32266e-41	-0.932176	0.388	0.622	1.3799e-36
AC160336.1	6.4346e-40	0.983581	0.679	0.461	1.06686e-35
Tspan32	1.17996e-39	-1.16955	0.284	0.521	1.95638e-35
Trim2	2.74673e-38	-2.1215	0.107	0.317	4.55408e-34
Rnaset2a	3.78299e-38	-0.783971	0.47	0.675	6.2722e-34
2900026A02Rik	4.43749e-36	-0.823849	0.546	0.733	7.35736e-32
Xist	8.04075e-36	1.0074	0.4	0.196	1.33316e-31
Dntt	1.6639e-35	2.6141	0.117	0.024	2.75874e-31
Arl11	1.7186e-35	-0.772042	0.526	0.699	2.84943e-31
Cd244	6.4816e-35	-0.796511	0.471	0.669	1.07465e-30
Smyd2	6.5998e-35	1.21853	0.373	0.19	1.09425e-30
Dtl	1.66499e-34	0.769674	0.664	0.47	2.76055e-30
Qrfp	1.76171e-34	-1.5829	0.132	0.341	2.92091e-30
Gpr183	2.25881e-34	-1.07662	0.336	0.538	3.74511e-30
Fam69b	6.54921e-34	0.766055	0.643	0.436	1.08586e-29
Mpzl2	7.21587e-34	1.63518	0.273	0.118	1.19639e-29
Fos	4.358e-33	-2.01864	0.113	0.306	7.22557e-29
Pld4	7.32243e-33	0.768372	0.732	0.547	1.21406e-28
1300002E11Rik	9.1582e-33	1.21332	0.329	0.156	1.51843e-28
Rnaset2b	6.30375e-32	-0.816984	0.444	0.619	1.04516e-27
Cd7	7.78808e-32	-0.85535	0.493	0.682	1.29126e-27
Rab38	4.14352e-31	1.54197	0.229	0.091	6.86995e-27
F2r	4.51636e-31	2.05484	0.152	0.045	7.48812e-27
Col9a3	1.16543e-30	-1.26829	0.178	0.379	1.93229e-26
Eci1	2.1675e-30	-0.778233	0.457	0.635	3.59371e-26
Gimap6	2.78989e-30	-0.953101	0.441	0.611	4.62563e-26
Gins2	4.89629e-30	0.75757	0.584	0.377	8.11805e-26
Nme2	1.27321e-29	-0.836242	0.345	0.544	2.11098e-25
Chn2	1.19201e-28	-0.998369	0.293	0.487	1.97634e-24
Ly6a	1.55713e-28	0.811693	0.573	0.388	2.58173e-24
Ung	1.97203e-28	0.84633	0.561	0.387	3.26963e-24
Actn1	2.30865e-28	0.826611	0.593	0.415	3.82775e-24
Lag3	3.27995e-28	-1.12899	0.184	0.377	5.43815e-24
Ndrg2	5.84974e-28	0.859326	0.544	0.362	9.69887e-24
Gcat	1.28399e-27	0.991344	0.431	0.26	2.12886e-23
Il21r	3.4179e-27	1.96123	0.144	0.045	5.66688e-23
Lztfl1	1.57908e-26	-1.07146	0.334	0.506	2.61812e-22
Ttll9	1.40429e-25	1.61688	0.183	0.071	2.32831e-21
Trpm1	2.45348e-25	-2.38114	0.042	0.184	4.06787e-21
Tifa	2.62709e-24	-1.13864	0.223	0.394	4.35571e-20
Chaf1b	3.85736e-24	0.753875	0.526	0.356	6.39551e-20
Gm6133	5.93648e-24	0.958501	0.29	0.144	9.84269e-20
Olfr1369-ps1	1.00976e-23	1.87145	0.171	0.066	1.67418e-19
Ighm	1.0415e-23	-1.53032	0.141	0.303	1.7268e-19
Gm8797	2.01021e-23	-1.15791	0.178	0.345	3.33292e-19
H19	3.68936e-23	0.866776	0.459	0.295	6.11696e-19
Cd52	3.94127e-23	1.56707	0.17	0.066	6.53462e-19
Tsix	4.40192e-23	1.79786	0.133	0.044	7.29838e-19
Grk3	4.65552e-23	-1.0413	0.23	0.399	7.71886e-19
Id2	7.4692e-23	-0.8403	0.411	0.575	1.23839e-18
Cd69	8.58539e-23	-0.989561	0.31	0.475	1.42346e-18
Pde4a	1.38327e-22	-1.20419	0.147	0.307	2.29346e-18
Isg20	2.10293e-22	1.01414	0.342	0.195	3.48667e-18
Bcl2l14	3.42562e-22	0.970555	0.405	0.252	5.67967e-18
Fmnl2	4.34716e-22	-0.817636	0.346	0.508	7.2076e-18
Chchd6	3.88824e-21	1.17296	0.246	0.124	6.44669e-17
Clu	4.97955e-21	-1.53342	0.072	0.208	8.25609e-17
Scarb1	8.33105e-21	0.857038	0.376	0.227	1.38129e-16
Gpr141	1.50625e-20	-1.0482	0.175	0.334	2.49736e-16
Cdc6	4.37379e-20	0.836218	0.367	0.223	7.25174e-16
Ftl1-ps1	4.66207e-20	-0.951189	0.223	0.38	7.72971e-16
Fhl2	5.40474e-20	-0.805179	0.31	0.46	8.96106e-16
Clnk	9.50968e-20	-0.881143	0.27	0.426	1.57671e-15
Arvcf	1.23884e-19	-0.975681	0.198	0.352	2.054e-15
Frmd6	3.80459e-19	0.919445	0.341	0.203	6.30801e-15
Kctd14	9.32844e-19	-1.0279	0.241	0.384	1.54666e-14
Ndrg1	1.09299e-18	0.796693	0.466	0.319	1.81218e-14
Colq	1.2342e-18	-1.10497	0.175	0.317	2.0463e-14
Rad51ap1	1.36109e-18	0.811194	0.4	0.262	2.25668e-14
Dna2	1.58049e-18	0.839388	0.375	0.235	2.62046e-14
Rab19	5.90922e-18	-1.03407	0.195	0.337	9.79749e-14
Tk1	7.34078e-18	0.750914	0.402	0.261	1.2171e-13
Zbtb16	3.42859e-17	-1.19052	0.126	0.255	5.68459e-13
Cass4	3.47551e-17	-1.57704	0.062	0.176	5.76239e-13
Steap3	4.97159e-17	1.64736	0.118	0.045	8.24289e-13
Lgals3	7.13201e-17	-1.5876	0.145	0.273	1.18249e-12
Nav2	8.90279e-17	-2.04222	0.045	0.148	1.47608e-12
Cdkn1a	2.76164e-16	0.774865	0.348	0.219	4.5788e-12
Lrmda	3.32078e-16	-1.07447	0.19	0.314	5.50585e-12
Gm11361	6.12508e-16	-0.990896	0.174	0.306	1.01554e-11
Gtf2ird1	1.05504e-15	1.34347	0.12	0.048	1.74926e-11
Arsi	1.77579e-15	-1.32573	0.11	0.227	2.94425e-11
Slc36a3os	2.15157e-15	0.930942	0.249	0.141	3.56731e-11
Art4	2.21911e-15	1.55131	0.112	0.043	3.67928e-11
Gm19412	2.5448e-15	-1.75286	0.046	0.144	4.21928e-11
Pstk	3.73541e-15	0.879563	0.26	0.148	6.19332e-11
Gm3839	5.45928e-15	-1.9146	0.037	0.128	9.05149e-11
Cish	5.9209e-15	1.11336	0.214	0.116	9.81685e-11
Fam212a	6.32733e-15	0.789516	0.362	0.241	1.04907e-10
Nr2f6	7.45892e-15	-0.769257	0.279	0.403	1.23669e-10
Ccdc85b	1.0827e-14	0.875962	0.234	0.129	1.79511e-10
Cpd	1.90819e-14	-1.49832	0.074	0.177	3.16377e-10
Zeb2	2.4184e-14	1.06226	0.188	0.097	4.0097e-10
Orc1	3.00035e-14	1.00775	0.206	0.112	4.97459e-10
Prkdc	7.30675e-14	0.773824	0.306	0.192	1.21146e-09
Tiam2	1.0875e-13	-1.62417	0.042	0.131	1.80308e-09
B4galt4	1.20133e-13	0.983863	0.223	0.128	1.9918e-09
Dnph1	1.35754e-13	0.974878	0.258	0.159	2.2508e-09
Irak3	1.6396e-13	-1.21232	0.126	0.233	2.71846e-09
Klf6	2.08162e-13	-0.764886	0.307	0.426	3.45133e-09
Cep41	2.24668e-13	1.28129	0.124	0.055	3.725e-09
Npffr1	2.29102e-13	-1.8749	0.029	0.109	3.79851e-09
Papss2	4.30542e-13	-0.796856	0.25	0.368	7.13839e-09
Gm10138	5.19213e-13	-0.874798	0.223	0.337	8.60856e-09
Gpx8	8.08412e-13	-1.0995	0.172	0.281	1.34035e-08
Ccdc22	8.29054e-13	0.806628	0.229	0.132	1.37457e-08
Gm49207	9.78985e-13	-1.17741	0.092	0.191	1.62316e-08
Dennd2d	1.03021e-12	1.03184	0.179	0.094	1.70809e-08
Gm10036	2.6851e-12	0.839993	0.198	0.11	4.4519e-08
Cdh1	3.1461e-12	0.770521	0.375	0.264	5.21623e-08
Cxcl12	3.35409e-12	-0.96794	0.094	0.194	5.56107e-08
Prnp	3.57334e-12	1.05106	0.167	0.089	5.92459e-08
Mcm10	4.8078e-12	0.773494	0.281	0.182	7.97133e-08
Ermp1	6.74821e-12	1.13851	0.151	0.077	1.11885e-07
Lrp8	7.68496e-12	0.9119	0.269	0.173	1.27417e-07
Wipi1	8.68565e-12	-0.7993	0.17	0.281	1.44008e-07
Smox	9.96659e-12	0.896873	0.2	0.114	1.65246e-07
Slc9a3r2	1.00685e-11	-1.48909	0.058	0.141	1.66936e-07
Plxnd1	1.25185e-11	1.47541	0.113	0.052	2.07556e-07
Gm17745	2.05054e-11	-0.778704	0.245	0.35	3.39979e-07
Cd81	2.54421e-11	-1.09077	0.105	0.199	4.21831e-07
Fbxw4	3.57649e-11	0.780143	0.228	0.137	5.92982e-07
Nenf	3.62103e-11	0.8642	0.206	0.12	6.00367e-07
Gm12355	3.80619e-11	-1.07615	0.1	0.191	6.31066e-07
Lrrc42	4.88579e-11	0.899051	0.22	0.136	8.10065e-07
Cox4i2	5.04323e-11	1.21211	0.156	0.084	8.36168e-07
Arl10	5.34372e-11	-0.878517	0.151	0.252	8.85989e-07
Dusp10	6.18834e-11	-0.934955	0.142	0.242	1.02603e-06
Zfp945	6.44708e-11	-0.774574	0.288	0.384	1.06893e-06
Pole	6.52803e-11	0.765479	0.315	0.22	1.08235e-06
Ppic	9.0521e-11	0.907046	0.208	0.126	1.50084e-06
Flnb	9.95729e-11	1.10343	0.127	0.063	1.65092e-06
Maf	1.39289e-10	-0.961308	0.129	0.224	2.3094e-06
Zfp385a	1.75799e-10	0.803333	0.245	0.157	2.91475e-06
Plekhg5	1.85897e-10	-0.84948	0.139	0.234	3.08217e-06
Ino80dos	1.93272e-10	-0.970891	0.09	0.176	3.20445e-06
Mid1	1.99684e-10	0.833975	0.222	0.14	3.31075e-06
Cxcr5	2.67638e-10	-1.08776	0.079	0.162	4.43744e-06
Rpl7a-ps5	2.84684e-10	-0.995646	0.094	0.182	4.72007e-06
Nfatc2	3.90086e-10	1.0524	0.125	0.063	6.46762e-06
Apobr	5.00978e-10	-0.985766	0.142	0.232	8.30621e-06
Nebl	6.97851e-10	0.852789	0.231	0.148	1.15704e-05
Pard6g	9.77993e-10	0.896404	0.172	0.1	1.62151e-05
Ckm	1.0462e-09	-1.09344	0.074	0.153	1.73461e-05
Fosb	1.0653e-09	-1.32112	0.071	0.149	1.76626e-05
Stx3	1.1254e-09	-1.07798	0.071	0.149	1.86592e-05
Dynlt1c	1.17155e-09	-1.08276	0.089	0.17	1.94244e-05
Padi4	1.22251e-09	-1.00319	0.123	0.207	2.02693e-05
Serpinb9	1.26169e-09	-0.875932	0.121	0.207	2.09188e-05
Bicdl1	1.26433e-09	1.12672	0.116	0.058	2.09626e-05
Mybpc3	1.33332e-09	-1.02759	0.133	0.221	2.21065e-05
4833403J16Rik	1.3514e-09	-1.00822	0.101	0.182	2.24062e-05
Ctso	1.54224e-09	0.826875	0.155	0.086	2.55703e-05
Slamf6	1.61521e-09	1.04455	0.132	0.07	2.67801e-05
Osbpl1a	1.71651e-09	0.763723	0.216	0.136	2.84597e-05
Gadd45g	1.76811e-09	1.10651	0.134	0.072	2.93152e-05
Faah	1.98342e-09	-0.844874	0.142	0.229	3.28851e-05
Klhl23	2.35949e-09	1.10503	0.123	0.064	3.91203e-05
Lef1	4.04263e-09	-1.03096	0.136	0.221	6.70267e-05
Igsf8	5.57905e-09	0.866599	0.167	0.1	9.25006e-05
Gimap8	5.58343e-09	-1.0101	0.113	0.193	9.25732e-05
Gm42047	6.55583e-09	-0.858406	0.102	0.182	0.000108696
Nutf2	7.43243e-09	-0.771059	0.166	0.254	0.00012323
Jup	9.73691e-09	-0.88619	0.113	0.194	0.000161438
Gimap7	9.90076e-09	-0.757586	0.204	0.291	0.000164155
Dennd5a	1.01261e-08	0.917191	0.132	0.072	0.000167891
Ublcp1	1.10539e-08	-0.891847	0.119	0.199	0.000183274
Bmf	1.18832e-08	-1.36247	0.057	0.123	0.000197024
Egr1	1.22507e-08	-1.29618	0.074	0.143	0.000203117
Fgfr1	1.25458e-08	-0.956792	0.135	0.216	0.000208009
Sh2d1a	1.67128e-08	-1.251	0.101	0.176	0.000277098
Donson	1.82109e-08	0.881537	0.17	0.103	0.000301936
Gng10	2.72577e-08	-1.12521	0.049	0.113	0.000451933
Zbtb26	2.85893e-08	-1.0046	0.112	0.187	0.00047401
Zfp703	4.4544e-08	0.759627	0.182	0.115	0.00073854
Gimap4	4.49668e-08	-1.03069	0.115	0.188	0.00074555
Slc45a3	5.24665e-08	-0.784104	0.148	0.228	0.000869895
Mcpt8	5.57571e-08	-1.27033	0.077	0.142	0.000924452
Gm40841	5.93471e-08	-1.30138	0.049	0.109	0.000983974
Fhit	7.00441e-08	-1.12823	0.079	0.146	0.00116133
Bbof1	8.40182e-08	1.03541	0.105	0.055	0.00139302
Susd3	9.91158e-08	0.825066	0.167	0.105	0.00164334
Maged1	1.0009e-07	0.9837	0.127	0.073	0.0016595
Zfp518b	1.03464e-07	-0.789496	0.133	0.209	0.00171544
Slfn9	1.20557e-07	0.898494	0.158	0.097	0.00199883
Kif3a	1.23644e-07	-0.811705	0.149	0.226	0.00205002
A930003A15Rik	1.42335e-07	0.917099	0.104	0.055	0.00235991
Dyrk1b	1.50632e-07	-1.05713	0.065	0.127	0.00249749
Hnf4a	1.56553e-07	-1.03161	0.049	0.107	0.00259566
Spred2	1.86569e-07	1.1656	0.115	0.065	0.00309331
Hmga1b	1.92038e-07	-0.793802	0.103	0.175	0.003184
Mcm8	1.95e-07	0.767928	0.159	0.099	0.0032331
Emp1	2.24016e-07	0.802382	0.152	0.094	0.00371418
Arhgap31	2.24112e-07	0.867367	0.145	0.088	0.00371577
Zfp768	2.82745e-07	-0.985771	0.087	0.152	0.00468791
Appl2	3.0721e-07	-0.844273	0.107	0.174	0.00509354
Atp10a	3.14763e-07	0.981556	0.12	0.07	0.00521877
Rilpl1	3.19743e-07	-0.924008	0.078	0.142	0.00530134
AC102334.1	4.6808e-07	0.755804	0.152	0.095	0.00776076
D130020L05Rik	5.01945e-07	-1.111	0.048	0.102	0.00832225
Exoc3l	6.14448e-07	-0.852097	0.089	0.152	0.0101875
Rhod	6.49414e-07	-0.981589	0.055	0.111	0.0107673
Ggct	6.5021e-07	0.831187	0.125	0.074	0.0107805
Tmem86a	6.91123e-07	-0.784507	0.123	0.192	0.0114588
Purg	7.25915e-07	-0.849287	0.102	0.167	0.0120357
Tubb6	1.33998e-06	-0.833504	0.073	0.133	0.0222169
Spsb2	2.0071e-06	-0.759714	0.14	0.205	0.0332777
Rom1	2.09843e-06	-0.845166	0.072	0.129	0.0347921
Apobec1	2.7928e-06	-0.935222	0.099	0.158	0.0463046

### Sheet: rearrange_TCR_T
Table 1
	p_val	avg_log2FC	pct.1	pct.2	p_val_adj
Cited4	7.40612e-119	-5.34221	0.012	0.437	1.22794e-114
Trnp1	1.10487e-108	-5.77399	0.016	0.451	1.83187e-104
Qrfp	7.56454e-87	-5.15314	0.017	0.408	1.2542e-82
Col9a3	1.74505e-82	-4.30304	0.034	0.521	2.89329e-78
Tyrobp	6.70154e-66	-3.9481	0.201	0.944	1.11112e-61
Dok3	1.69144e-64	-3.60713	0.047	0.535	2.80441e-60
Myo1e	1.56065e-55	-4.19954	0.027	0.38	2.58755e-51
Lag3	5.0197e-53	-3.47383	0.043	0.465	8.32266e-49
Cd63	1.14881e-47	-3.3086	0.524	0.986	1.90473e-43
Trpm1	2.8942e-45	-5.64374	0.003	0.141	4.79858e-41
Fcer1g	4.611e-45	-2.34068	0.804	1	7.64503e-41
Gpr141	9.67845e-42	-3.86662	0.035	0.366	1.60469e-37
Trf	8.65053e-41	-2.51003	0.444	0.986	1.43426e-36
Cxcl12	2.96141e-38	-4.72483	0.01	0.197	4.91002e-34
Ffar2	1.22999e-37	-3.36315	0.053	0.423	2.03932e-33
Itga2b	4.54407e-36	-3.77231	0.037	0.352	7.53406e-32
Nrgn	1.04915e-35	-2.12538	0.58	1	1.73949e-31
Cd3g	1.9766e-35	2.91598	0.977	0.69	3.2772e-31
Fgf3	5.29346e-35	-2.73291	0.195	0.732	8.77656e-31
Cd72	1.94665e-34	-2.36033	0.176	0.732	3.22754e-30
Tubb6	3.39581e-33	-4.17678	0.008	0.169	5.63026e-29
Zbtb16	3.20439e-28	-3.59108	0.022	0.239	5.31288e-24
Chn2	1.50985e-26	-2.76865	0.084	0.451	2.50333e-22
Tiam2	1.90232e-26	-4.28766	0.006	0.127	3.15405e-22
Mybpc3	2.03817e-26	-3.37682	0.03	0.268	3.37929e-22
Clu	2.39551e-25	-4.55089	0.006	0.127	3.97176e-21
Pde4a	2.47858e-24	-3.71633	0.02	0.211	4.10949e-20
Cd9	1.01172e-23	-1.67304	0.54	0.93	1.67742e-19
Cd3e	1.14309e-23	1.62782	0.95	0.704	1.89524e-19
Cpa3	1.80332e-23	-1.5896	0.692	1	2.9899e-19
Cd3d	2.28628e-23	4.77582	0.795	0.296	3.79065e-19
Arl11	4.44565e-23	-1.88792	0.306	0.803	7.37089e-19
S100a10	3.07715e-22	-1.13706	0.992	1	5.10191e-18
Napsa	4.5211e-22	-1.54507	0.759	0.986	7.49599e-18
Ivns1abp	2.2188e-21	-1.34585	0.735	1	3.67877e-17
Timp2	3.6433e-21	-1.25914	0.806	0.986	6.0406e-17
Clnk	1.31097e-20	-2.71709	0.076	0.38	2.17358e-16
Serpina3g	2.00437e-20	-2.60402	0.16	0.549	3.32324e-16
Tspan32	1.95816e-19	-2.47609	0.09	0.408	3.24663e-15
Stx3	2.07207e-19	-3.0116	0.029	0.225	3.43548e-15
Iqgap2	2.62728e-19	-1.53006	0.494	0.93	4.35603e-15
Cotl1	4.7538e-19	-1.55571	0.441	0.859	7.88181e-15
Cd244	1.04181e-18	-1.80296	0.211	0.634	1.72731e-14
Mcpt8	2.37173e-18	-3.8755	0.017	0.169	3.93233e-14
Klhdc2	1.47306e-17	-1.5311	0.445	0.831	2.44234e-13
Gstm1	2.22535e-17	-2.37155	0.159	0.521	3.68964e-13
Fhl2	4.38654e-17	-2.1132	0.138	0.479	7.27288e-13
Cks2	7.42932e-17	-0.836601	0.841	1	1.23178e-12
Metrnl	8.56483e-17	-3.73804	0.01	0.127	1.42005e-12
Cxcr5	2.95943e-16	-4.17943	0.008	0.113	4.90673e-12
Gm20342	4.43704e-16	-1.84826	0.289	0.718	7.35661e-12
Cpd	5.03227e-16	-3.18857	0.023	0.183	8.34351e-12
Gimap5	6.50625e-16	-1.51147	0.4	0.845	1.07874e-11
Rnh1	8.69578e-16	-1.56932	0.407	0.789	1.44176e-11
Lrmda	1.27376e-15	-2.16513	0.075	0.338	2.11189e-11
Rhod	1.29741e-15	-2.61278	0.035	0.225	2.15111e-11
Cebpb	1.45261e-15	-1.61813	0.244	0.648	2.40842e-11
Grk3	3.63182e-15	-1.96057	0.095	0.38	6.02155e-11
Slc9a3r2	4.2544e-15	-3.79169	0.009	0.113	7.05379e-11
Plekhg5	7.86297e-15	-2.25993	0.061	0.296	1.30368e-10
Gzma	1.24446e-14	-0.919444	0.999	1	2.06332e-10
Ino80dos	1.78184e-14	-1.99296	0.055	0.282	2.95429e-10
Pkig	1.98064e-14	-1.23315	0.59	0.887	3.2839e-10
Gm19412	2.4068e-14	-3.41279	0.019	0.155	3.99047e-10
Pld4	3.3901e-14	1.65776	0.805	0.451	5.62079e-10
Nr2f6	3.7869e-14	-1.97405	0.123	0.423	6.27868e-10
Trim2	4.12645e-14	-2.87879	0.039	0.225	6.84165e-10
Ifitm1	1.28761e-13	-1.27894	0.732	0.915	2.13485e-09
Gm4632	2.69002e-13	2.07351	0.726	0.366	4.46005e-09
S100a1	3.08104e-13	-2.13669	0.085	0.338	5.10836e-09
Mt1	7.00639e-13	-0.856282	0.785	0.958	1.16166e-08
Gpr183	9.30312e-13	-1.47727	0.192	0.535	1.54246e-08
Zfp518b	1.08893e-12	-2.40777	0.053	0.254	1.80544e-08
Dab2ip	1.21171e-12	-2.89603	0.021	0.155	2.00902e-08
Osbpl5	1.44823e-12	-1.71463	0.105	0.38	2.40117e-08
Gm17745	2.34583e-12	-2.1348	0.119	0.394	3.88938e-08
Abhd14a	2.36272e-12	-1.39858	0.267	0.648	3.9174e-08
Eci1	2.76917e-12	-1.49949	0.271	0.62	4.59128e-08
Dntt	4.76404e-12	4.75876	0.475	0.042	7.89877e-08
Lpcat2	5.65003e-12	-2.62486	0.05	0.239	9.36775e-08
Fmnl2	6.80086e-12	-2.00266	0.123	0.394	1.12758e-07
Gna11	9.63435e-12	-1.24215	0.318	0.69	1.59737e-07
Pltp	1.21792e-11	-2.93036	0.016	0.127	2.01931e-07
Apobr	1.35062e-11	-1.79313	0.078	0.31	2.23933e-07
Wdfy1	1.86296e-11	-1.66646	0.097	0.352	3.08879e-07
Fos	2.61902e-11	-2.2296	0.122	0.38	4.34233e-07
Fdx1	2.96963e-11	-1.79337	0.401	0.746	4.92364e-07
Igfbp7	3.10608e-11	-2.03221	0.205	0.507	5.14989e-07
Ncf2	3.39992e-11	-1.49674	0.206	0.521	5.63707e-07
Irf7	4.13173e-11	-1.793	0.144	0.423	6.85042e-07
Txk	4.34396e-11	-1.14902	0.44	0.817	7.20229e-07
Gsto1	7.50859e-11	-0.87371	0.718	0.972	1.24492e-06
Amz1	1.02453e-10	-2.99555	0.017	0.127	1.69868e-06
Tal1	1.04858e-10	-2.73526	0.017	0.127	1.73855e-06
Rom1	1.07073e-10	-2.05059	0.049	0.225	1.77527e-06
Muc13	1.34128e-10	-1.36995	0.319	0.62	2.22385e-06
Slc6a13	1.4016e-10	-2.28444	0.106	0.338	2.32385e-06
Emb	1.45457e-10	-1.01227	0.763	0.944	2.41167e-06
Padi4	1.55656e-10	-2.39918	0.045	0.211	2.58077e-06
Tmem126a	1.60218e-10	-1.35358	0.353	0.676	2.65642e-06
Rpl10-ps3	1.64203e-10	-0.79191	0.749	0.972	2.72248e-06
Cd82	1.73649e-10	1.15825	0.852	0.676	2.87911e-06
Nxn	1.89031e-10	-1.23038	0.348	0.676	3.13413e-06
Oasl1	2.10928e-10	-2.6821	0.031	0.169	3.49718e-06
Adgrg3	2.20198e-10	-0.948801	0.413	0.803	3.65089e-06
Ehd4	2.36288e-10	-1.38618	0.23	0.549	3.91765e-06
Gm15261	2.43617e-10	-2.70865	0.014	0.113	4.03917e-06
Tirap	2.64502e-10	-2.6574	0.022	0.141	4.38544e-06
Tmem67	2.82767e-10	-2.66401	0.026	0.155	4.68827e-06
Gm5111	3.509e-10	1.24444	0.811	0.535	5.81792e-06
Rin3	3.73802e-10	-1.51933	0.156	0.437	6.19763e-06
Skap1	4.62023e-10	1.06622	0.864	0.676	7.66034e-06
Ssh1	4.98181e-10	-1.70819	0.082	0.296	8.25984e-06
Tmem173	5.2965e-10	-1.13794	0.409	0.718	8.78159e-06
Xpc	7.30273e-10	-1.23868	0.382	0.732	1.21079e-05
Bex6	7.79828e-10	-2.51466	0.094	0.31	1.29296e-05
Tcn2	7.80176e-10	-1.52058	0.142	0.408	1.29353e-05
Cst7	1.13851e-09	-0.917051	0.626	0.859	1.88766e-05
Neat1	1.14864e-09	-1.12398	0.532	0.831	1.90445e-05
Runx3	1.29256e-09	-0.821487	0.655	0.915	2.14306e-05
Ptcra	1.35401e-09	2.38229	0.586	0.225	2.24495e-05
Cass4	2.07223e-09	-2.7852	0.024	0.141	3.43576e-05
Actn1	2.09355e-09	1.54155	0.69	0.437	3.4711e-05
Ccdc18	2.27108e-09	2.75113	0.548	0.239	3.76545e-05
Mfsd10	2.388e-09	-1.20536	0.475	0.789	3.95931e-05
Tacstd2	2.89055e-09	-1.89423	0.133	0.38	4.79253e-05
Kit	3.20642e-09	-1.09257	0.347	0.69	5.31625e-05
Gusb	3.28625e-09	-1.0008	0.48	0.761	5.44861e-05
Gsn	3.52948e-09	-1.91361	0.122	0.352	5.85187e-05
Csnk1e	3.60739e-09	-0.958839	0.473	0.803	5.98105e-05
Lgals1	3.80152e-09	0.99311	0.893	0.831	6.30292e-05
Rgcc	4.04629e-09	0.854797	0.955	0.859	6.70875e-05
Gnai3	4.16609e-09	-0.761931	0.849	0.986	6.90737e-05
St6galnac6	4.26342e-09	-1.3821	0.097	0.324	7.06876e-05
Ass1	4.92305e-09	1.38087	0.705	0.451	8.16241e-05
Ndrg1	4.98718e-09	1.69367	0.589	0.239	8.26874e-05
Trim13	7.83733e-09	-1.39275	0.259	0.549	0.000129943
Asph	9.04663e-09	-1.54855	0.113	0.338	0.000149993
Ikzf2	1.18109e-08	-1.02586	0.678	0.915	0.000195825
Car2	1.23707e-08	-3.14221	0.017	0.113	0.000205107
Arpp21	1.2654e-08	0.974276	0.969	0.93	0.000209803
Tnfsf10	1.45677e-08	-1.13503	0.35	0.648	0.000241532
Cd69	1.63729e-08	-1.13447	0.304	0.606	0.000271463
Pcmtd1	1.64578e-08	1.17038	0.797	0.62	0.000272871
Arvcf	1.75165e-08	-1.6079	0.092	0.296	0.000290423
Plcg1	1.8711e-08	2.2166	0.436	0.099	0.000310228
Zfp296	1.92315e-08	-2.19713	0.041	0.183	0.000318858
Hspa2	2.31164e-08	-2.00401	0.054	0.211	0.00038327
Spi1	2.73987e-08	-2.03056	0.13	0.352	0.000454271
Rab19	2.82874e-08	-1.73807	0.122	0.338	0.000469005
Pbxip1	2.96545e-08	-1.04302	0.393	0.718	0.000491671
Tnfrsf22	2.99203e-08	-2.62472	0.027	0.141	0.000496079
Osbpl8	3.30478e-08	-0.901111	0.445	0.803	0.000547933
Impdh1	3.73536e-08	-0.818069	0.539	0.873	0.000619323
Arl10	4.04561e-08	-1.45597	0.092	0.296	0.000670763
Fosb	4.41872e-08	-2.06338	0.068	0.239	0.000732624
Gbp8	4.94762e-08	1.75322	0.554	0.225	0.000820316
Tspan4	5.01831e-08	-1.1819	0.282	0.577	0.000832036
Btk	5.16715e-08	-1.32273	0.159	0.408	0.000856714
Gm19590	5.65202e-08	-0.892987	0.377	0.704	0.000937104
Igf1r	6.43373e-08	-1.07006	0.296	0.606	0.00106671
BC035044	6.69615e-08	-1.40153	0.222	0.479	0.00111022
Ptms	6.9027e-08	-0.819099	0.637	0.901	0.00114447
Epcam	7.29212e-08	1.23827	0.778	0.62	0.00120903
Irak3	8.40348e-08	-2.14227	0.057	0.211	0.0013933
Mcub	8.40656e-08	0.872743	0.842	0.746	0.00139381
Fes	8.84108e-08	-1.43371	0.119	0.338	0.00146585
Tpd52	9.3956e-08	1.24035	0.674	0.451	0.00155779
Igfbp4	9.97249e-08	-0.943706	0.535	0.803	0.00165344
Lst1	1.07194e-07	-1.52846	0.123	0.338	0.00177727
Wipi1	1.12092e-07	-2.21603	0.052	0.197	0.00185849
Cers4	1.18883e-07	-1.60131	0.177	0.408	0.00197108
S100a6	1.23267e-07	-1.35586	0.579	0.803	0.00204376
Psen2	1.24156e-07	-1.22793	0.171	0.423	0.00205851
Rhoq	1.25758e-07	-1.42866	0.116	0.324	0.00208507
Eng	1.52021e-07	-1.90859	0.039	0.169	0.00252051
Mxd4	1.5208e-07	-0.845818	0.51	0.831	0.00252149
Podnl1	1.57651e-07	-1.84689	0.065	0.225	0.00261385
Cmpk2	1.57869e-07	-2.19373	0.064	0.225	0.00261747
S100a4	1.62785e-07	-1.41611	0.354	0.606	0.00269898
Ifitm5	1.65238e-07	-2.15594	0.024	0.127	0.00273965
Rsad2	1.93163e-07	-2.29804	0.024	0.127	0.00320263
Irf5	2.04439e-07	-2.90431	0.025	0.127	0.00338959
Arntl	2.35473e-07	-1.1078	0.185	0.437	0.00390414
Rps12-ps3	2.71154e-07	-0.755479	0.591	0.887	0.00449574
Exoc3l	2.96361e-07	-2.09103	0.047	0.183	0.00491366
Vrtn	3.06081e-07	-2.35722	0.025	0.127	0.00507483
Ighm	3.14749e-07	-1.17917	0.129	0.352	0.00521853
Spats2	3.47152e-07	-1.12516	0.159	0.394	0.00575578
Foxn3	3.78594e-07	1.03481	0.782	0.648	0.00627709
Ublcp1	4.12097e-07	-1.99949	0.055	0.197	0.00683257
Gm9493	4.15552e-07	1.6255	0.55	0.282	0.00688985
Ebi3	4.20134e-07	-2.4238	0.037	0.155	0.00696582
Hivep3	4.41189e-07	2.03448	0.502	0.211	0.00731491
Fbxw8	4.44205e-07	-1.67586	0.067	0.225	0.00736492
Aars2	4.76012e-07	-1.47086	0.156	0.38	0.00789227
Bace1	4.8077e-07	-0.910287	0.369	0.676	0.00797116
Slamf6	5.10824e-07	4.13661	0.302	0.028	0.00846946
Clec4d	5.41558e-07	-1.20881	0.179	0.423	0.00897903
Lyn	5.65517e-07	-1.04397	0.27	0.549	0.00937626
Shb	5.78004e-07	-1.98341	0.042	0.169	0.00958331
Camk2a	5.81059e-07	-1.1061	0.469	0.718	0.00963395
Arl8a	6.21169e-07	-1.05283	0.165	0.408	0.010299
Mcm6	7.09911e-07	0.923586	0.796	0.606	0.0117703
D930016D06Rik	7.36701e-07	-1.59547	0.083	0.254	0.0122145
Prmt2	7.68771e-07	-2.17157	0.026	0.127	0.0127462
Zfp787	8.22425e-07	-1.19688	0.215	0.465	0.0136358
Stard10	8.41873e-07	-0.914046	0.513	0.761	0.0139582
Gm10138	8.71555e-07	-1.48431	0.153	0.366	0.0144504
Nudt7	8.90853e-07	-0.996279	0.28	0.549	0.0147703
Mcm7	9.20286e-07	0.843899	0.786	0.634	0.0152583
Pkd1	9.30853e-07	-1.38231	0.098	0.282	0.0154335
Pex2	9.66603e-07	-0.942272	0.268	0.535	0.0160263
9430060I03Rik	1.13397e-06	-2.23121	0.027	0.127	0.0188011
Ablim1	1.19166e-06	0.981667	0.73	0.507	0.0197578
Unc119	1.20342e-06	-0.901999	0.444	0.732	0.0199527
Sccpdh	1.20599e-06	-2.25839	0.027	0.127	0.0199953
Pik3r2	1.25929e-06	-1.37847	0.157	0.366	0.020879
Sept11	1.41938e-06	-0.92676	0.4	0.662	0.0235333
Tns1	1.80986e-06	-1.15789	0.15	0.366	0.0300074
Selenbp1	1.89286e-06	-2.63211	0.023	0.113	0.0313837
Tas1r1	1.90257e-06	-1.15325	0.259	0.507	0.0315446
2610301B20Rik	1.91848e-06	-1.08081	0.148	0.366	0.0318084
Tesk1	1.94132e-06	-1.07665	0.197	0.437	0.0321871
Eif3j2	1.94587e-06	-2.49183	0.028	0.127	0.0322626
Cd33	2.13903e-06	-1.95425	0.075	0.225	0.0354652
Colq	2.22747e-06	-1.4624	0.105	0.282	0.0369314
Gng2	2.35701e-06	-0.855299	0.405	0.69	0.0390792
Ppp1r13b	2.36793e-06	-0.935076	0.211	0.465	0.0392603
Lrrk1	2.39261e-06	-2.7629	0.023	0.113	0.0396695
Stard9	2.73455e-06	-2.18479	0.023	0.113	0.0453389
Layn	2.84662e-06	-1.7866	0.046	0.169	0.047197
H2-Q6	2.88889e-06	-0.801936	0.328	0.592	0.0478979
5033406O09Rik	2.92625e-06	-1.16823	0.304	0.549	0.0485172

### Sheet: TCR_AB_T
Table 1
	p_val	avg_log2FC	pct.1	pct.2	p_val_adj
Cryzl2	1.80139e-25	-7.03796	0	0.4	2.98671e-21
Gm12758	1.80139e-25	-7.03796	0	0.4	2.98671e-21
Lrrk1	1.80139e-25	-6.72121	0	0.4	2.98671e-21
Col15a1	9.39503e-19	-5.51036	0.026	0.8	1.5577e-14
Kit	5.29545e-18	-5.4804	0.051	1	8.77986e-14
Gm44623	2.16319e-17	-6.77872	0.004	0.4	3.58657e-13
Mcpt8	2.16319e-17	-6.67471	0.004	0.4	3.58657e-13
Zbtb16	8.7964e-17	-6.24662	0.015	0.6	1.45844e-12
Stk36	2.00415e-13	-6.7949	0	0.2	3.32287e-09
Wnt6	2.00415e-13	-6.45181	0	0.2	3.32287e-09
Gm16341	2.00415e-13	-6.45181	0	0.2	3.32287e-09
Lyplal1	2.00415e-13	-6.73997	0	0.2	3.32287e-09
Adamtsl2	2.00415e-13	-6.7949	0	0.2	3.32287e-09
Dapl1	2.00415e-13	-7.62225	0	0.2	3.32287e-09
D330050G23Rik	2.00415e-13	-6.41164	0	0.2	3.32287e-09
1700003F12Rik	2.00415e-13	-6.57214	0	0.2	3.32287e-09
Mageh1	2.00415e-13	-6.73997	0	0.2	3.32287e-09
1700034I23Rik	2.00415e-13	-6.45181	0	0.2	3.32287e-09
Bcar3	2.00415e-13	-6.7949	0	0.2	3.32287e-09
Lpar1	2.00415e-13	-6.7949	0	0.2	3.32287e-09
Fyb2	2.00415e-13	-6.22449	0	0.2	3.32287e-09
Gm16287	2.00415e-13	-6.22449	0	0.2	3.32287e-09
Tmem82	2.00415e-13	-6.7949	0	0.2	3.32287e-09
Smim1	2.00415e-13	-6.41164	0	0.2	3.32287e-09
Auts2	2.00415e-13	-6.41164	0	0.2	3.32287e-09
Zfp316	2.00415e-13	-6.41164	0	0.2	3.32287e-09
Gm42504	2.00415e-13	-6.73997	0	0.2	3.32287e-09
Gm44731	2.00415e-13	-6.73997	0	0.2	3.32287e-09
Gpnmb	2.00415e-13	-7.38952	0	0.2	3.32287e-09
Syn2	2.00415e-13	-6.7949	0	0.2	3.32287e-09
Gm28809	2.00415e-13	-6.41164	0	0.2	3.32287e-09
Kcnj8	2.00415e-13	-6.73997	0	0.2	3.32287e-09
Zfp28	2.00415e-13	-6.45181	0	0.2	3.32287e-09
Ceacam1	2.00415e-13	-6.7949	0	0.2	3.32287e-09
4930444F02Rik	2.00415e-13	-6.7949	0	0.2	3.32287e-09
Npffr1	2.00415e-13	-6.45181	0	0.2	3.32287e-09
Has3	2.00415e-13	-6.22449	0	0.2	3.32287e-09
Shisa2	2.00415e-13	-6.22449	0	0.2	3.32287e-09
Bco2	2.00415e-13	-6.41164	0	0.2	3.32287e-09
Il18	2.00415e-13	-6.22449	0	0.2	3.32287e-09
Arhgap20	2.00415e-13	-6.45181	0	0.2	3.32287e-09
Gm39348	2.00415e-13	-6.41164	0	0.2	3.32287e-09
Sh3bgrl2	2.00415e-13	-6.45181	0	0.2	3.32287e-09
Gm38150	2.00415e-13	-6.22449	0	0.2	3.32287e-09
Gm26884	2.00415e-13	-6.7949	0	0.2	3.32287e-09
Vasn	2.00415e-13	-6.73997	0	0.2	3.32287e-09
4930509G22Rik	2.00415e-13	-6.41164	0	0.2	3.32287e-09
1700061G19Rik	2.00415e-13	-6.41164	0	0.2	3.32287e-09
Peli3	2.00415e-13	-6.7949	0	0.2	3.32287e-09
Gm47242	2.00415e-13	-6.73997	0	0.2	3.32287e-09
Gldc	2.00415e-13	-6.22449	0	0.2	3.32287e-09
Gm32647	2.00415e-13	-7.38952	0	0.2	3.32287e-09
Clnk	3.02864e-13	-5.87101	0.007	0.4	5.02149e-09
Cd244	4.03773e-13	-5.33972	0.022	0.6	6.69456e-09
Gm15657	5.54099e-13	-5.49117	0.007	0.4	9.18697e-09
Cd63	2.91723e-12	-5.4566	0.092	1	4.83676e-08
Trnp1	5.40166e-12	-5.16566	0.026	0.6	8.95595e-08
Osbpl5	3.61457e-11	-5.33486	0.029	0.6	5.99296e-07
Col9a3	6.90084e-11	-5.96456	0.011	0.4	1.14416e-06
Gpr34	6.90084e-11	-7.14488	0.011	0.4	1.14416e-06
Kif7	1.12215e-10	-5.44285	0.011	0.4	1.86052e-06
S1pr3	1.12215e-10	-5.44864	0.011	0.4	1.86052e-06
Kif5a	2.56494e-09	-4.7617	0.037	0.6	4.25267e-05
Elfn2	3.43261e-09	-5.3609	0.015	0.4	5.69127e-05
March8	5.03806e-08	-5.36803	0.018	0.4	0.00083531
Fam210b	5.65946e-08	-5.35685	0.018	0.4	0.000938339
Galnt4	5.65946e-08	-5.3514	0.018	0.4	0.000938339
Lacc1	6.35486e-08	-5.15514	0.018	0.4	0.00105364
Marveld2	6.35486e-08	-4.9882	0.018	0.4	0.00105364
Fcer1g	7.81683e-08	-5.15505	0.191	1	0.00129603
Gramd1c	8.97453e-08	-5.08265	0.018	0.4	0.00148798
2900026A02Rik	1.76182e-07	-3.14305	0.136	1	0.00292109
Cd72	2.01387e-07	-3.89465	0.099	0.8	0.00333899
2010300C02Rik	2.91661e-07	-6.03417	0.004	0.2	0.00483574
Gm31812	2.91661e-07	-5.7676	0.004	0.2	0.00483574
Gm29336	2.91661e-07	-5.85778	0.004	0.2	0.00483574
Pear1	2.91661e-07	-5.78758	0.004	0.2	0.00483574
Gm10244	2.91661e-07	-6.00026	0.004	0.2	0.00483574
Syne4	2.91661e-07	-5.85678	0.004	0.2	0.00483574
Gm33104	2.91661e-07	-5.87835	0.004	0.2	0.00483574
Col4a1	2.91661e-07	-5.84453	0.004	0.2	0.00483574
E030037K01Rik	2.91661e-07	-6.20704	0.004	0.2	0.00483574
Gm26660	2.91661e-07	-5.84027	0.004	0.2	0.00483574
Mmp14	2.91661e-07	-6.31976	0.004	0.2	0.00483574
Pde4a	2.91661e-07	-6.12761	0.004	0.2	0.00483574
Kank2	2.91661e-07	-6.10707	0.004	0.2	0.00483574
Gm29562	2.91661e-07	-6.08482	0.004	0.2	0.00483574
Gm26534	2.91661e-07	-5.95722	0.004	0.2	0.00483574
Itgb4	2.91661e-07	-5.85475	0.004	0.2	0.00483574
9130015A21Rik	2.91661e-07	-5.88955	0.004	0.2	0.00483574
Gm7334	2.91661e-07	-6.31469	0.004	0.2	0.00483574
Gm26533	2.91661e-07	-5.97938	0.004	0.2	0.00483574
Gm13199	3.57423e-07	-5.64393	0.004	0.2	0.00592607
Dzank1	3.57423e-07	-4.99279	0.004	0.2	0.00592607
Pdzk1	3.57423e-07	-5.71152	0.004	0.2	0.00592607
Fam214b	3.57423e-07	-5.68386	0.004	0.2	0.00592607
Tbc1d2	3.57423e-07	-5.7411	0.004	0.2	0.00592607
Adgrd1	3.57423e-07	-5.50681	0.004	0.2	0.00592607
Erp27	3.57423e-07	-5.47606	0.004	0.2	0.00592607
Gm26810	3.57423e-07	-5.67946	0.004	0.2	0.00592607
Mboat4	3.57423e-07	-5.40897	0.004	0.2	0.00592607
2010007H06Rik	3.57423e-07	-5.73427	0.004	0.2	0.00592607
Plscr4	3.57423e-07	-5.59031	0.004	0.2	0.00592607
Pipox	3.57423e-07	-5.42816	0.004	0.2	0.00592607
Gm26819	3.57423e-07	-5.64232	0.004	0.2	0.00592607
Tnp2	3.57423e-07	-5.76515	0.004	0.2	0.00592607
Zfp870	3.57423e-07	-5.70911	0.004	0.2	0.00592607
Gm16279	3.57423e-07	-5.47606	0.004	0.2	0.00592607
Pcdhga12	3.57423e-07	-5.65036	0.004	0.2	0.00592607
Gm32592	3.57423e-07	-5.06929	0.004	0.2	0.00592607
H19	4.22084e-07	-4.91817	0.022	0.4	0.00699815
Trf	4.29761e-07	-4.52512	0.188	1	0.00712544
Plxdc1	5.71936e-07	-4.77915	0.022	0.4	0.00948269
Syvn1	1.59057e-06	-3.59027	0.125	0.8	0.0263717
Dok3	1.85198e-06	-5.38168	0.026	0.4	0.0307059
Ints6l	2.42729e-06	-3.43418	0.114	0.8	0.0402444
Gm47512	2.90778e-06	-4.62477	0.026	0.4	0.0482109
