## Supplemental Table 9 for "TrAGEDy: Trajectory Alignment of Gene Expression Dynamics"

### Sheet: knot1
Table 1
	waldStat	df	pvalue	padj
Gm8797	284.142	2	0	0
Gm9774	69.645	2	7.77156e-16	3.40161e-12
Gng10	87.5139	2	0	0
Hoxa7	46.5582	2	7.76293e-11	3.39784e-07
Dusp6	46.6618	2	7.37095e-11	3.22626e-07
Nutf2	192.788	2	0	0
Timm23	121.585	2	0	0
Gm7324	164.446	2	0	0
Cpeb4	35.1532	2	2.32588e-08	0.000101804
Nme2	451.634	2	0	0
Gm12355	228.002	2	0	0
Gm49207	174.199	2	0	0
Rpl7a-ps5	147.267	2	0	0
Egr1	83.2599	2	0	0
Wdr74	241.58	2	0	0

### Sheet: knot2
Table 1
	waldStat	df	pvalue	padj
Nebl	59.4997	2	1.20126e-13	1.95073e-09
Qrfp	203.632	2	0	0
Cd44	40.6265	2	1.50688e-09	2.44702e-05
Plcg1	558.945	2	0	0
Cass4	90.0275	2	0	0
Tsix	310.111	2	0	0
Xist	94.508	2	0	0
Gm8797	303.266	2	0	0
Car2	41.2453	2	1.10586e-09	1.79581e-05
Gstm1	191.66	2	0	0
Ppp3ca	26.0506	2	2.20385e-06	0.0357883
Jun	268.861	2	0	0
Cited4	220.689	2	0	0
Trnp1	213.509	2	0	0
Igfbp7	167.378	2	0	0
Ccdc18	31.949	2	1.1544e-07	0.00187462
Bicdl1	54.578	2	1.40776e-12	2.28607e-08
Umad1	49.7429	2	1.5793e-11	2.56463e-07
Gimap5	291.969	2	0	0
Plxnd1	118.521	2	0	0
Slc6a13	177.34	2	0	0
Lag3	209.095	2	0	0
Cd69	223.95	2	0	0
Plekha5	121.45	2	0	0
Bcat1	47.6771	2	4.4365e-11	7.20443e-07
Pglyrp1	55.8545	2	7.43627e-13	1.20758e-08
Fosb	267.219	2	0	0
Ckm	71.6035	2	3.33067e-16	5.40867e-12
Zfp36	75.6369	2	0	0
Tmem86a	57.9267	2	2.639e-13	4.28547e-09
H19	50.8034	2	9.29368e-12	1.5092e-07
Fam26f	37.5466	2	7.02838e-09	0.000114134
Gm9803	63.9726	2	1.28786e-14	2.09135e-10
Irak3	66.18	2	4.21885e-15	6.85099e-11
Cers4	200.357	2	0	0
Mcf2l	54.2448	2	1.663e-12	2.70055e-08
Nutf2	197.395	2	0	0
Fhit	69.4041	2	8.88178e-16	1.44231e-11
Gm3839	130.339	2	0	0
Sh3bp5	118.23	2	0	0
Colq	100.123	2	0	0
Timm23	121.743	2	0	0
Gm7324	164.391	2	0	0
Ndrg2	97.4083	2	0	0
Zfp395	48.7164	2	2.63856e-11	4.28475e-07
Gm4632	105.183	2	0	0
Rgcc	128.674	2	0	0
Cd3g	323.834	2	0	0
Cd3d	228.078	2	0	0
Cd3e	302.013	2	0	0
Zbtb16	121.261	2	0	0
Rpl10-ps3	594.841	2	0	0
Myo1e	183.937	2	0	0
Ccrl2	30.7947	2	2.05596e-07	0.00333867
2310075C17Rik	55.7677	2	7.76601e-13	1.26112e-08
Ublcp1	172.059	2	0	0
Pimreg	25.4473	2	2.97981e-06	0.0483892
P2rx1	41.8302	2	8.25462e-10	1.34047e-05
Cpd	72.319	2	2.22045e-16	3.60578e-12
Nme2	482.527	2	0	0
Gm12355	227.994	2	0	0
Gm11713	113.972	2	0	0
Hmga1b	162.018	2	0	0
Klf6	193.583	2	0	0
Olfr1369-ps1	141.282	2	0	0
Hist1h2an	35.3558	2	2.10176e-08	0.000341305
Gm11361	202.017	2	0	0
Hk3	32.7839	2	7.6045e-08	0.00123489
Dok3	380.746	2	0	0
Ftl1-ps1	203.595	2	0	0
F2r	179.921	2	0	0
Gpx8	60.1852	2	8.52651e-14	1.38462e-09
Wdr89	677.887	2	0	0
Fos	509.266	2	0	0
Ighm	110.901	2	0	0
Gm49207	174.359	2	0	0
Spats2	75.5671	2	0	0
A930003A15Rik	74.4153	2	1.11022e-16	1.80289e-12
1300002E11Rik	219.363	2	0	0
Slc15a2	111.21	2	0	0
Arhgap31	120.561	2	0	0
Dynlt1c	140.411	2	0	0
Rnaset2b	357.756	2	0	0
Rnaset2a	387.735	2	0	0
Notch3	99.2451	2	0	0
Gm19412	104.96	2	0	0
Kdm5d	58.1622	2	2.3459e-13	3.80951e-09
Arap3	52.7453	2	3.51974e-12	5.71571e-08
Tubb6	46.209	2	9.24368e-11	1.50108e-06
Mbp	39.258	2	2.98693e-09	4.85047e-05
Ccdc85b	120.574	2	0	0
Wdr74	273.906	2	0	0
Gm9493	467.671	2	0	0
Ermp1	120.641	2	0	0
Papss2	99.3047	2	0	0
Frat1	31.6466	2	1.34284e-07	0.00218065

### Sheet: knot3
Table 1
	waldStat	df	pvalue	padj
Pcmtd1	292.378	2	0	0
Neurl3	30.8581	2	1.99185e-07	0.00304175
Fhl2	159.135	2	0	0
Gm20342	449.276	2	0	0
Steap3	173.715	2	0	0
Slc45a3	75.6203	2	0	0
Sh2d1b1	68.5392	2	1.33227e-15	2.03451e-11
Fcer1g	2067.87	2	0	0
Gm20045	45.1503	2	1.5694e-10	2.39663e-06
Sccpdh	46.5804	2	7.67705e-11	1.17236e-06
Enah	26.0174	2	2.24076e-06	0.0342186
Smyd2	295.346	2	0	0
Nenf	116.276	2	0	0
Ass1	374.028	2	0	0
Qrfp	331.048	2	0	0
Dab2ip	74.0553	2	1.11022e-16	1.69542e-12
Zeb2	130.907	2	0	0
Fmnl2	155.423	2	0	0
Wdsub1	46.5338	2	7.85815e-11	1.20002e-06
Klhl23	67.6151	2	2.10942e-15	3.2213e-11
Mybpc3	84.6866	2	0	0
Mcm8	45.6209	2	1.24038e-10	1.89418e-06
Ttll9	186.672	2	0	0
Plcg1	910.703	2	0	0
Mybl2	46.53	2	7.87287e-11	1.20227e-06
2900093K20Rik	52.6167	2	3.75344e-12	5.73188e-08
Nfatc2	128.353	2	0	0
Cass4	156.875	2	0	0
Col9a3	234.967	2	0	0
Tsix	296.382	2	0	0
Xist	125.032	2	0	0
Mid1	103.479	2	0	0
Gm8797	296.463	2	0	0
Tpd52	802.18	2	0	0
Trim2	333.342	2	0	0
S100a6	282.084	2	0	0
S100a10	1320.04	2	0	0
Slc22a15	79.951	2	0	0
Casq2	49.9422	2	1.42952e-11	2.18302e-07
Gstm1	385.951	2	0	0
Cd72	356.178	2	0	0
Col15a1	256.096	2	0	0
Gng10	93.9914	2	0	0
Ndc1	39.0401	2	3.33089e-09	5.0866e-05
Lrp8	145.477	2	0	0
Cited4	422.762	2	0	0
Trnp1	505.07	2	0	0
Cd52	291.491	2	0	0
Clic4	88.4707	2	0	0
Rcan3	46.5717	2	7.7104e-11	1.17746e-06
Zfp518b	89.4055	2	0	0
Clnk	175.774	2	0	0
Igfbp7	128.712	2	0	0
Grk3	241.796	2	0	0
2900026A02Rik	333.546	2	0	0
Gtf2ird1	120.977	2	0	0
Rab19	174.159	2	0	0
Gimap8	167.342	2	0	0
Gimap4	122.508	2	0	0
Gimap5	512.378	2	0	0
Chn2	344.38	2	0	0
Tacstd2	187.209	2	0	0
Plxnd1	133.109	2	0	0
Cxcl12	103.48	2	0	0
Slc6a13	199.946	2	0	0
Spsb2	88.0285	2	0	0
Lag3	318.117	2	0	0
Cd9	668.94	2	0	0
Cd69	222.454	2	0	0
Bcl2l14	305.973	2	0	0
Emp1	78.1297	2	0	0
Bcat1	35.9444	2	1.56592e-08	0.000239132
Bbc3	40.8991	2	1.31484e-09	2.00788e-05
Pglyrp1	79.7861	2	0	0
Fosb	187.466	2	0	0
Ckm	108.724	2	0	0
Zfp296	137.987	2	0	0
Dyrk1b	60.1921	2	8.50431e-14	1.29869e-09
Plekhg2	43.2745	2	4.00927e-10	6.12256e-06
Tyrobp	927.039	2	0	0
Dhdh	48.6195	2	2.76961e-11	4.22947e-07
Trpm1	199.825	2	0	0
Olfm5	92.5577	2	0	0
Lmo1	116.37	2	0	0
Dennd5a	44.933	2	1.74951e-10	2.67168e-06
Il21r	292.921	2	0	0
Zfp768	103.863	2	0	0
Wdr11	43.3593	2	3.84278e-10	5.86832e-06
Fuom	69.7124	2	7.77156e-16	1.1868e-11
H19	68.8335	2	1.11022e-15	1.69542e-11
Tspan32	264.151	2	0	0
Mrgpre	108.974	2	0	0
Ulbp1	33.3431	2	5.7495e-08	0.000878006
Dna2	117.176	2	0	0
Irak3	128.435	2	0	0
Timeless	86.2455	2	0	0
Cd63	1934.64	2	0	0
Ctxn1	55.0128	2	1.13276e-12	1.72984e-08
Cers4	436.059	2	0	0
Zfp703	134.433	2	0	0
Purg	62.8165	2	2.28706e-14	3.49257e-10
Tex15	30.1079	2	2.89835e-07	0.00442607
Adgre5	76.7919	2	0	0
Nutf2	193.238	2	0	0
St3gal2	31.2172	2	1.66447e-07	0.00254181
Flnb	122.646	2	0	0
Fhit	74.2403	2	1.11022e-16	1.69542e-12
Gm3839	132.14	2	0	0
Lrmda	127.919	2	0	0
Colq	167.381	2	0	0
AC160336.1	261.319	2	0	0
Lgals3	130.85	2	0	0
Mcpt8	76.6566	2	0	0
Arl11	411.696	2	0	0
Clu	133.943	2	0	0
Gm4632	266.944	2	0	0
Gpr183	379.231	2	0	0
Cxcr5	92.3652	2	0	0
Cd3g	510.902	2	0	0
Cd3d	533.168	2	0	0
Cd3e	404.005	2	0	0
Mpzl2	252.123	2	0	0
Zbtb16	181.346	2	0	0
Rpl10-ps3	602.376	2	0	0
Fdx1	516.007	2	0	0
Myo1e	394.462	2	0	0
Trf	1279.98	2	0	0
Cish	115.247	2	0	0
Ccrl2	49.3032	2	1.96761e-11	3.00474e-07
Polm	81.4828	2	0	0
Spred2	67.7522	2	1.88738e-15	2.88222e-11
Ublcp1	221.329	2	0	0
Slc36a3os	143.454	2	0	0
Tlcd2	78.3872	2	0	0
Cpd	132.738	2	0	0
Nme2	475.743	2	0	0
Gm11713	116.672	2	0	0
Wipi1	99.4615	2	0	0
Cdc42ep4	51.3972	2	6.90614e-12	1.05464e-07
Rhbdf2	37.2656	2	8.08864e-09	0.000123522
Hmga1b	164.692	2	0	0
Cd7	207.184	2	0	0
Gpr141	120.144	2	0	0
Olfr1369-ps1	219.547	2	0	0
Gm6093	32.8236	2	7.45493e-08	0.00113844
Nfil3	40.0462	2	2.0141e-09	3.07573e-05
Dok3	650.43	2	0	0
F2r	336.528	2	0	0
Iqgap2	667.868	2	0	0
Gpx8	136.956	2	0	0
E2f6	99.7192	2	0	0
Id2	186.656	2	0	0
Frmd6	188.656	2	0	0
Wdr89	647.985	2	0	0
Fos	484.487	2	0	0
Pld4	168.345	2	0	0
Ighm	204.081	2	0	0
Commd5	93.8632	2	0	0
Spats2	136.864	2	0	0
Prkdc	93.3545	2	0	0
Arvcf	154.165	2	0	0
B3gnt5	71.5287	2	3.33067e-16	5.08626e-12
1300002E11Rik	413.129	2	0	0
Arhgap31	149.373	2	0	0
B4galt4	147.028	2	0	0
Ifngr2	41.3066	2	1.07247e-09	1.63776e-05
Tiam2	151.083	2	0	0
Dynlt1c	138.858	2	0	0
Rnaset2b	297.194	2	0	0
Rnaset2a	295.194	2	0	0
Slc9a3r2	152.249	2	0	0
Notch3	190.799	2	0	0
Gm19412	168.814	2	0	0
Ptcra	65.0793	2	7.32747e-15	1.11898e-10
Gm10036	100.4	2	0	0
Egr1	119.475	2	0	0
Ppic	121.227	2	0	0
Tubb6	59.6343	2	1.12355e-13	1.71577e-09
Gm6133	209.228	2	0	0
Ccdc85b	105.212	2	0	0
Neat1	567.282	2	0	0
Rom1	104.058	2	0	0
Cd5	83.9141	2	0	0
Gm9493	453.939	2	0	0
Ermp1	156.614	2	0	0
Papss2	152.566	2	0	0
Fbxw4	98.3846	2	0	0
Tcf7l2	112.566	2	0	0

### Sheet: knot4
Table 1
	waldStat	df	pvalue	padj
Fhl2	250.738	2	0	0
Ino80dos	119.849	2	0	0
Gm20342	564.561	2	0	0
Ikzf2	406.838	2	0	0
Bard1	32.1079	2	1.06625e-07	0.00119121
Steap3	195.73	2	0	0
Slc45a3	85.4575	2	0	0
Csrp1	348.055	2	0	0
Gm10138	157.445	2	0	0
Ivns1abp	1100.11	2	0	0
Atp1b1	124.25	2	0	0
Fcer1g	3731.85	2	0	0
Cd244	465.567	2	0	0
Slamf6	152.61	2	0	0
Igsf8	69.4274	2	8.88178e-16	9.92273e-12
Dusp10	172.913	2	0	0
Smyd2	408.313	2	0	0
Nsl1	39.5298	2	2.60749e-09	2.91309e-05
Nenf	125.475	2	0	0
Nek2	30.1484	2	2.84019e-07	0.00317306
Nebl	179.327	2	0	0
Ass1	583.528	2	0	0
Qrfp	388.657	2	0	0
Eng	40.728	2	1.4323e-09	1.60016e-05
Dab2ip	84.4735	2	0	0
Zeb2	190.555	2	0	0
Fmnl2	265.466	2	0	0
Ifih1	82.6545	2	0	0
Stk39	32.5752	2	8.44103e-08	0.000943032
Klhl23	74.4977	2	1.11022e-16	1.24034e-12
Itga4	498.9	2	0	0
Mybpc3	132.701	2	0	0
Tcp11l1	40.1073	2	1.95345e-09	2.18239e-05
Lpcat4	72.5233	2	2.22045e-16	2.48068e-12
Stard9	37.5161	2	7.13641e-09	7.9728e-05
Smox	167.139	2	0	0
Prnp	77.7124	2	0	0
Cox4i2	63.6083	2	1.54321e-14	1.72407e-10
Ttll9	327.113	2	0	0
Plcg1	932.641	2	0	0
Ada	138.559	2	0	0
Nfatc2	134.118	2	0	0
Cass4	171.846	2	0	0
Zbp1	37.4924	2	7.22161e-09	8.06798e-05
Col9a3	329.1	2	0	0
Ccdc22	165.328	2	0	0
Sh2d1a	113.587	2	0	0
Pja1	59.0272	2	1.52212e-13	1.70051e-09
Ercc6l	56.1622	2	6.37601e-13	7.12328e-09
Tsix	274.039	2	0	0
Xist	127.492	2	0	0
Tpd52	1048.41	2	0	0
Mgst2	83.7398	2	0	0
Ctso	110.662	2	0	0
Trim2	458.219	2	0	0
S100a6	622.973	2	0	0
S100a10	1905.11	2	0	0
BC028528	310.575	2	0	0
Dennd2d	74.9598	2	0	0
Gstm1	494.901	2	0	0
Pde5a	61.5595	2	4.28546e-14	4.78772e-10
Tifa	156.761	2	0	0
Lmo4	242.898	2	0	0
Usp33	40.3218	2	1.75479e-09	1.96045e-05
Cd72	486.623	2	0	0
Zbtb5	52.1852	2	4.65739e-12	5.20323e-08
Col15a1	377.143	2	0	0
Ak4	39.6815	2	2.41697e-09	2.70024e-05
Hspb11	128.51	2	0	0
Ndc1	46.8302	2	6.77576e-11	7.56988e-07
Lrp8	168.844	2	0	0
Orc1	70.6498	2	4.44089e-16	4.96136e-12
Rad54l	48.6921	2	2.67081e-11	2.98383e-07
Cited4	505.6	2	0	0
Trnp1	691.151	2	0	0
Cd52	361.344	2	0	0
E2f2	68.8055	2	1.11022e-15	1.24034e-11
Padi4	161.471	2	0	0
Plekhg5	176.93	2	0	0
Gm17590	61.1364	2	5.30687e-14	5.92883e-10
Prkag2	89.1001	2	0	0
Gm1673	58.467	2	2.01394e-13	2.24998e-09
Mxd4	556.751	2	0	0
Clnk	238.727	2	0	0
Bst1	231.682	2	0	0
Rasl11b	73.5283	2	1.11022e-16	1.24034e-12
Igfbp7	58.7727	2	1.72862e-13	1.93121e-09
Lrrc8b	28.0872	2	7.96067e-07	0.00889366
Ccdc18	158.943	2	0	0
Grk3	275.113	2	0	0
2900026A02Rik	567.814	2	0	0
Oasl2	51.5193	2	6.49714e-12	7.2586e-08
Bicdl1	108.074	2	0	0
Kntc1	36.8692	2	9.86179e-09	0.000110176
Rilpl1	144.93	2	0	0
Gtf2ird1	148.533	2	0	0
Card11	33.6726	2	4.87634e-08	0.000544785
Asns	69.3745	2	8.88178e-16	9.92273e-12
Umad1	61.8449	2	3.71925e-14	4.15514e-10
Cep41	132.683	2	0	0
Zc3hav1l	36.8675	2	9.86991e-09	0.000110267
Rab19	196.475	2	0	0
Gimap8	177.049	2	0	0
Gimap4	156.457	2	0	0
Gimap6	303.675	2	0	0
Gimap7	95.4835	2	0	0
Gimap5	628.842	2	0	0
4833403J16Rik	80.2178	2	0	0
Chn2	473.835	2	0	0
Ggct	101.553	2	0	0
Tacstd2	218.692	2	0	0
Gm45051	168.195	2	0	0
Chchd6	174.654	2	0	0
Plxnd1	133.626	2	0	0
Rassf4	85.0471	2	0	0
Cxcl12	161.192	2	0	0
Slc6a13	152.292	2	0	0
Apobec1	78.4544	2	0	0
Lag3	358.112	2	0	0
Cd9	820.64	2	0	0
Rad51ap1	111.064	2	0	0
Rhno1	117.881	2	0	0
Gabarapl1	83.7529	2	0	0
Ybx3	309.442	2	0	0
Bcl2l14	369.943	2	0	0
Emp1	110.867	2	0	0
Art4	179.489	2	0	0
Plekha5	147.455	2	0	0
Bicd1	75.627	2	0	0
Dhx34	71.1061	2	3.33067e-16	3.72102e-12
Bbc3	40.8106	2	1.37436e-09	1.53544e-05
Pglyrp1	89.3887	2	0	0
Fosb	161.463	2	0	0
Ckm	119.858	2	0	0
Zfp296	143.951	2	0	0
Apoe	35.9518	2	1.56012e-08	0.000174297
Dyrk1b	68.026	2	1.66533e-15	1.86051e-11
Plekhg2	43.5437	2	3.50442e-10	3.91513e-06
Tyrobp	1469.38	2	0	0
Dhdh	54.5249	2	1.44562e-12	1.61505e-08
Tmem86a	96.0899	2	0	0
Nav2	184.353	2	0	0
Atp10a	59.8607	2	1.00364e-13	1.12127e-09
Trpm1	259.188	2	0	0
Isg20	357.213	2	0	0
Fanci	27.1522	2	1.27053e-06	0.0141944
Rab38	448.676	2	0	0
Kctd14	184.224	2	0	0
Dennd5a	58.7482	2	1.74971e-13	1.95478e-09
Arntl	223.446	2	0	0
Il21r	337.553	2	0	0
Apobr	148.995	2	0	0
Zfp768	117.534	2	0	0
Pstk	162.624	2	0	0
Cd163l1	114.284	2	0	0
Irf7	47.2139	2	5.59289e-11	6.24838e-07
H19	56.6769	2	4.92939e-13	5.50711e-09
Tspan32	552.557	2	0	0
Tnfrsf23	91.5583	2	0	0
Osbpl5	110.014	2	0	0
Sgk1	60.4125	2	7.61613e-14	8.50874e-10
Fam26f	49.6233	2	1.67667e-11	1.87318e-07
Tube1	51.589	2	6.27476e-12	7.01016e-08
Dna2	127.475	2	0	0
Appl2	81.3738	2	0	0
Tcp11l2	147.491	2	0	0
Bpifc	148.112	2	0	0
Gm17745	225.399	2	0	0
Irak3	149.803	2	0	0
Kif5a	83.5044	2	0	0
Cd63	3183.1	2	0	0
Bloc1s1	96.5079	2	0	0
Ctxn1	57.4581	2	3.33511e-13	3.72598e-09
Cers4	543.621	2	0	0
Mcf2l	84.5914	2	0	0
Coprs	67.4188	2	2.33147e-15	2.60472e-11
Fgfr1	106.205	2	0	0
Letm2	26.3052	2	1.94041e-06	0.0216782
Zfp703	145.504	2	0	0
Rbpms	104.631	2	0	0
Homer3	114.967	2	0	0
Nr2f6	231.793	2	0	0
Ankle1	38.2882	2	4.8508e-09	5.41931e-05
Smad1	85.3505	2	0	0
Adgre5	107.609	2	0	0
Podnl1	62.0828	2	3.29736e-14	3.68381e-10
Gm26532	130.45	2	0	0
Exoc3l	88.0791	2	0	0
St3gal2	34.16	2	3.82169e-08	0.000426959
Maf	105.325	2	0	0
Gm42047	50.0225	2	1.37327e-11	1.53422e-07
Flnb	143.401	2	0	0
Fhit	74.1644	2	1.11022e-16	1.24034e-12
Gm3839	128.171	2	0	0
Gm30054	30.5932	2	2.27384e-07	0.00254034
Ndst2	76.7096	2	0	0
Sh3bp5	104.176	2	0	0
Colq	185.399	2	0	0
AC160336.1	281.661	2	0	0
Lgals3	251.937	2	0	0
Gm26782	116.737	2	0	0
Ndrg2	177.175	2	0	0
Pck2	185.763	2	0	0
Mcpt8	96.9731	2	0	0
Arl11	581.712	2	0	0
Clu	182.233	2	0	0
Gm4632	458.671	2	0	0
Gpr183	453.492	2	0	0
Maml2	33.0029	2	6.81578e-08	0.000761459
Angptl6	118.745	2	0	0
Pde4a	225.879	2	0	0
AB124611	272.205	2	0	0
Cxcr5	126.28	2	0	0
Cd3g	834.411	2	0	0
Cd3d	1087.78	2	0	0
Cd3e	524.007	2	0	0
Mpzl2	403.647	2	0	0
Il10ra	91.144	2	0	0
Zbtb16	174.828	2	0	0
Rpl10-ps3	549.781	2	0	0
Fdx1	1003.61	2	0	0
Myo1e	467.791	2	0	0
Trf	2014.08	2	0	0
Abhd14b	97.1305	2	0	0
Cish	118.534	2	0	0
Fam212a	181.955	2	0	0
Ccrl2	59.0667	2	1.49214e-13	1.66702e-09
Ccr4	86.4905	2	0	0
Rps27rt	398.55	2	0	0
Lars2	201.658	2	0	0
Lztfl1	283.934	2	0	0
Polm	89.1809	2	0	0
Ublcp1	229.698	2	0	0
Ccdc69	98.4026	2	0	0
Slc36a3os	175.255	2	0	0
Chrnb1	36.9331	2	9.55188e-09	0.000106714
Pimreg	83.8139	2	0	0
Spns2	31.6038	2	1.37188e-07	0.00153266
Tlcd2	80.3323	2	0	0
Cpd	135.535	2	0	0
Jup	100.251	2	0	0
Rdm1	109.654	2	0	0
Wipi1	146.719	2	0	0
Cdc42ep4	55.289	2	9.86544e-13	1.10217e-08
Smim5	102.633	2	0	0
Evpl	82.2732	2	0	0
Tk1	151.026	2	0	0
Timp2	1858.9	2	0	0
Hmga1b	159.347	2	0	0
Cd7	262.83	2	0	0
Klf6	129.131	2	0	0
Sugct	58.8876	2	1.63203e-13	1.8233e-09
Gpr141	209.597	2	0	0
Olfr1369-ps1	229.933	2	0	0
Hist1h2ap	127.118	2	0	0
Gm40841	92.6636	2	0	0
Serpinb9	118.751	2	0	0
Gm6093	32.2837	2	9.76519e-08	0.00109097
Kif13a	38.5491	2	4.25761e-09	4.7566e-05
Susd3	185.476	2	0	0
Gadd45g	129.749	2	0	0
Dok3	764.005	2	0	0
Golm1	148.549	2	0	0
Ctla2a	1347.74	2	0	0
Zfp367	41.039	2	1.226e-09	1.36968e-05
Ftl1-ps1	155.771	2	0	0
F2r	366.383	2	0	0
Iqgap2	846.259	2	0	0
Gpx8	206.966	2	0	0
Gzma	716.505	2	0	0
Mycn	90.1649	2	0	0
E2f6	98.6439	2	0	0
Id2	216.628	2	0	0
Klhdc2	727.377	2	0	0
Frmd6	204.652	2	0	0
Wdr89	589.891	2	0	0
Pcnx	162.176	2	0	0
Fos	472.295	2	0	0
Foxn3	617.648	2	0	0
Pld4	194.388	2	0	0
Ighm	317.141	2	0	0
Il7r	452.906	2	0	0
Laptm4b	110.298	2	0	0
Ndrg1	304.135	2	0	0
Ly6a	352.044	2	0	0
Commd5	89.1932	2	0	0
Gcat	194.016	2	0	0
AC102334.1	29.8807	2	3.24709e-07	0.00362764
Cenpm	173.013	2	0	0
Chkb	107.035	2	0	0
Spats2	146.541	2	0	0
Espl1	31.6921	2	1.31265e-07	0.0014665
Vpreb1	84.6116	2	0	0
Arvcf	221.565	2	0	0
A930003A15Rik	191.114	2	0	0
1300002E11Rik	456.115	2	0	0
Arhgap31	153.889	2	0	0
B4galt4	147.194	2	0	0
Ifngr2	37.3123	2	7.90181e-09	8.8279e-05
Tiam2	169.485	2	0	0
Rnaset2b	256.027	2	0	0
Rnaset2a	248.829	2	0	0
Eci1	352.274	2	0	0
Slc9a3r2	182.374	2	0	0
Hmga1	39.5614	2	2.56652e-09	2.86732e-05
Cdkn1a	133.412	2	0	0
Notch3	211.706	2	0	0
Gm19412	188.979	2	0	0
Aars2	178.322	2	0	0
Dnph1	205.94	2	0	0
Ehd3	134.095	2	0	0
Crim1	65.8312	2	5.10703e-15	5.70557e-11
Kdm5d	63.2006	2	1.88738e-14	2.10858e-10
Gm10036	93.2719	2	0	0
Ppic	149.497	2	0	0
Arsi	245.151	2	0	0
Rab27b	29.5396	2	3.85092e-07	0.00430225
4930503L19Rik	34.6296	2	3.02188e-08	0.000337604
Gm6133	191.081	2	0	0
Pitpnm1	86.7057	2	0	0
Rhod	64.6108	2	9.32587e-15	1.04189e-10
Ccdc85b	89.4216	2	0	0
Neat1	602.116	2	0	0
B3gat3	209.877	2	0	0
Rom1	106.723	2	0	0
Cd5	86.1794	2	0	0
Ms4a4b	24.8019	2	4.1147e-06	0.0459694
Ms4a6b	141.004	2	0	0
Stx3	118.058	2	0	0
Dtx4	63.4061	2	1.70974e-14	1.91013e-10
Gm9493	422.225	2	0	0
Ermp1	160.174	2	0	0
Papss2	146.664	2	0	0
Dntt	667.578	2	0	0
Fbxw4	90.6891	2	0	0
Tcf7l2	125.089	2	0	0

### Sheet: knot5
Table 1
	waldStat	df	pvalue	padj
Pcmtd1	576.438	2	0	0
Dst	89.3714	2	0	0
Zap70	29.4278	2	4.07215e-07	0.00519851
2010300C02Rik	199.86	2	0	0
Fhl2	298.852	2	0	0
Ino80dos	119.705	2	0	0
Gm20342	532.315	2	0	0
Atg9a	44.1017	2	2.65113e-10	3.38443e-06
Wdfy1	119.237	2	0	0
Steap3	188.565	2	0	0
Slc45a3	80.0931	2	0	0
Csrp1	339.478	2	0	0
Rgs2	218.66	2	0	0
Pla2g4a	48.9477	2	2.35041e-11	3.00053e-07
Gm10138	158.424	2	0	0
Ivns1abp	1094.27	2	0	0
Atp1b1	119.893	2	0	0
Fcer1g	4307.99	2	0	0
Gm20045	45.3553	2	1.41655e-10	1.80837e-06
Cd244	515.444	2	0	0
Slamf6	142.901	2	0	0
Dusp10	173.301	2	0	0
Smyd2	401.854	2	0	0
Nsl1	37.8085	2	6.16583e-09	7.8713e-05
Nek2	26.521	2	1.74199e-06	0.0222383
Mcm10	102.217	2	0	0
Nebl	174.003	2	0	0
Bmyc	71.0688	2	3.33067e-16	4.25193e-12
Fam69b	269.283	2	0	0
Ass1	511.802	2	0	0
Qrfp	429.855	2	0	0
Angptl2	122.983	2	0	0
Zeb2	185.524	2	0	0
Fmnl2	316.832	2	0	0
Ifih1	85.0452	2	0	0
Spc25	70.1726	2	5.55112e-16	7.08655e-12
Klhl23	73.3054	2	1.11022e-16	1.41731e-12
Mybpc3	168.755	2	0	0
Bmf	118.293	2	0	0
Bub1b	38.2194	2	5.02062e-09	6.40932e-05
Nusap1	46.121	2	9.65956e-11	1.23314e-06
Wdr76	136.883	2	0	0
Smox	166.154	2	0	0
Prnp	70.6323	2	4.44089e-16	5.66924e-12
Cox4i2	59.0367	2	1.51434e-13	1.93321e-09
Ttll9	320.627	2	0	0
Cdk5rap1	52.5601	2	3.86113e-12	4.92912e-08
Dsn1	41.3631	2	1.04261e-09	1.33099e-05
Mafb	31.994	2	1.12872e-07	0.00144092
Plcg1	871.634	2	0	0
Mybl2	86.1302	2	0	0
Hnf4a	110.586	2	0	0
Pltp	159.682	2	0	0
Nfatc2	129.128	2	0	0
Cass4	166.072	2	0	0
Zbp1	26.7555	2	1.5492e-06	0.0197771
Col9a3	397.523	2	0	0
Ccdc22	164.205	2	0	0
Sh2d1a	99.1674	2	0	0
Ocrl	53.1409	2	2.88813e-12	3.68699e-08
Maged1	69.0141	2	9.99201e-16	1.27558e-11
Pja1	58.7935	2	1.71085e-13	2.18408e-09
Tsix	249.648	2	0	0
Xist	120.824	2	0	0
Mid1	101.049	2	0	0
Pex2	176.295	2	0	0
Gm8797	282.681	2	0	0
Tpd52	1002.71	2	0	0
Mgst2	87.1873	2	0	0
Ctso	116.101	2	0	0
Trim2	532.081	2	0	0
S100a6	681.25	2	0	0
Gm9774	86.7274	2	0	0
S100a10	1762.85	2	0	0
BC028528	310.898	2	0	0
Gstm1	466.468	2	0	0
Tifa	148.284	2	0	0
Lef1	226.2	2	0	0
St6galnac3	74.8621	2	0	0
Asph	55.7907	2	7.67719e-13	9.8007e-09
Tmem67	83.568	2	0	0
Cd72	528.676	2	0	0
Melk	66.9773	2	2.88658e-15	3.68501e-11
Col15a1	342.95	2	0	0
Gng10	86.4692	2	0	0
Lrrc42	144.089	2	0	0
Lrp8	151.835	2	0	0
Orc1	68.232	2	1.55431e-15	1.98423e-11
Faah	102.654	2	0	0
Rad54l	48.5773	2	2.82865e-11	3.61105e-07
Cited4	575.31	2	0	0
Trnp1	803.572	2	0	0
Cd52	315.535	2	0	0
Man1c1	95.7116	2	0	0
E2f2	75.2103	2	0	0
Padi4	175.653	2	0	0
Tas1r1	302.933	2	0	0
Plekhg5	203.631	2	0	0
Gm17590	68.4855	2	1.33227e-15	1.70077e-11
Zfp518b	127.195	2	0	0
Clnk	284.09	2	0	0
Bst1	218.817	2	0	0
5830416I19Rik	39.0372	2	3.33558e-09	4.2582e-05
Gbp4	260.608	2	0	0
Tgfbr3	43.7815	2	3.11152e-10	3.97216e-06
Brdt	52.335	2	4.3211e-12	5.51632e-08
Ccdc18	205.191	2	0	0
Pole	66.9291	2	2.88658e-15	3.68501e-11
Grk3	268.543	2	0	0
2900026A02Rik	576.302	2	0	0
Oasl2	48.9654	2	2.32973e-11	2.97413e-07
Bicdl1	105.644	2	0	0
Fbxw8	79.0287	2	0	0
Rilpl1	160.722	2	0	0
Gatsl2	66.8013	2	3.10862e-15	3.96847e-11
Gtf2ird1	149.771	2	0	0
Snx8	42.69	2	5.37003e-10	6.85538e-06
Katnal1	50.612	2	1.02267e-11	1.30554e-07
Brca2	114.94	2	0	0
Gm20186	32.2233	2	1.00649e-07	0.00128488
Cep41	129.342	2	0	0
Podxl	66.4167	2	3.77476e-15	4.81886e-11
Zc3hav1l	35.328	2	2.13124e-08	0.000272074
Kdm7a	41.6505	2	9.03056e-10	1.15284e-05
Rab19	174.199	2	0	0
Gm5111	427.098	2	0	0
Gimap8	177.323	2	0	0
Gimap4	134.686	2	0	0
Gimap6	260.778	2	0	0
Gimap5	563.662	2	0	0
4833403J16Rik	74.8724	2	0	0
Chn2	551.048	2	0	0
Ggct	101.54	2	0	0
Tacstd2	225.57	2	0	0
Chchd6	168.895	2	0	0
Plxnd1	131.608	2	0	0
Cxcl12	221.05	2	0	0
Bid	226.396	2	0	0
Slc6a13	115.931	2	0	0
Apobec1	92.4768	2	0	0
Lag3	391.951	2	0	0
Cd9	840.411	2	0	0
Cd69	203.347	2	0	0
Ybx3	253.296	2	0	0
Bcl2l14	341.801	2	0	0
Emp1	105.239	2	0	0
Art4	172.304	2	0	0
Plekha5	107.315	2	0	0
Cox6b2	49.2772	2	1.99343e-11	2.54481e-07
Dhx34	61.7668	2	3.86358e-14	4.93224e-10
Fosb	138.457	2	0	0
Ckm	144.873	2	0	0
Zfp296	143.053	2	0	0
Dyrk1b	63.9166	2	1.32117e-14	1.6866e-10
Zfp568	89.0546	2	0	0
Tyrobp	1575.48	2	0	0
Tmem86a	93.6185	2	0	0
Nav2	206.313	2	0	0
Atp10a	56.827	2	4.57301e-13	5.8379e-09
Trpm1	294.735	2	0	0
Slco3a1	61.3037	2	4.87388e-14	6.22199e-10
Isg20	399.16	2	0	0
Ticrr	53.3061	2	2.6591e-12	3.3946e-08
Rab38	410.064	2	0	0
Kctd14	200.499	2	0	0
Hbb-bt	71.1642	2	3.33067e-16	4.25193e-12
Olfm5	132.737	2	0	0
Trim30c	43.3206	2	3.91785e-10	5.00153e-06
Dennd5a	56.6903	2	4.89608e-13	6.25034e-09
Il21r	309.991	2	0	0
Apobr	138.187	2	0	0
Zfp768	120.309	2	0	0
Pstk	156.311	2	0	0
Cd163l1	120.282	2	0	0
Lsp1	133.881	2	0	0
Tspan32	684.933	2	0	0
Cd81	185.871	2	0	0
Tnfrsf23	97.9343	2	0	0
Fyn	135.018	2	0	0
Npffr1	132.959	2	0	0
Gna11	358.476	2	0	0
Chst11	62.0512	2	3.35287e-14	4.28028e-10
Bpifc	149.31	2	0	0
Gm17745	230.643	2	0	0
Eea1	200.892	2	0	0
Irak3	147.046	2	0	0
Ikzf4	77.4413	2	0	0
Cd63	3676.42	2	0	0
Ctxn1	56.7466	2	4.76064e-13	6.07743e-09
Cers4	562.159	2	0	0
Coprs	73.1997	2	1.11022e-16	1.41731e-12
Fgfr1	85.8409	2	0	0
Zfp703	134.237	2	0	0
Purg	65.7891	2	5.21805e-15	6.66136e-11
Rbpms	93.7555	2	0	0
Neil3	68.6993	2	1.22125e-15	1.55904e-11
Homer3	111.598	2	0	0
Arrdc2	66.5944	2	3.44169e-15	4.39366e-11
Nr2f6	282.656	2	0	0
Ankle1	45.2319	2	1.50664e-10	1.92338e-06
Tmem38a	59.3732	2	1.28009e-13	1.63416e-09
Smad1	85.1517	2	0	0
Adgre5	110.93	2	0	0
Il27ra	42.2727	2	6.61612e-10	8.44613e-06
Gm26532	130.593	2	0	0
Gm42031	110.05	2	0	0
Nlrc5	42.595	2	5.6314e-10	7.18904e-06
Exoc3l	94.8213	2	0	0
Carmil2	79.279	2	0	0
Cdh1	95.8037	2	0	0
Maf	80.6744	2	0	0
Gm42047	45.4324	2	1.36296e-10	1.73995e-06
Tubb3	178.194	2	0	0
Abcb10	43.9868	2	2.80791e-10	3.58458e-06
Flnb	137.799	2	0	0
Fhit	73.3051	2	1.11022e-16	1.41731e-12
Gm3839	122.903	2	0	0
Ndst2	78.6416	2	0	0
Lrmda	185.301	2	0	0
Zcchc24	29.3261	2	4.28467e-07	0.00546981
Colq	166.332	2	0	0
AC160336.1	249.023	2	0	0
Lgals3	260.831	2	0	0
Ndrg2	152.786	2	0	0
Mcpt8	104.634	2	0	0
Cryl1	47.3399	2	5.25125e-11	6.70375e-07
Clu	245.064	2	0	0
Gm4632	471.127	2	0	0
Gpr183	473.292	2	0	0
Pde4a	271.505	2	0	0
AB124611	272.244	2	0	0
Tmem218	69.831	2	6.66134e-16	8.50386e-12
Nrgn	1328.24	2	0	0
Siae	120.466	2	0	0
Cxcr5	152.165	2	0	0
Cd3g	822.952	2	0	0
Cd3d	1203.95	2	0	0
Cd3e	540.318	2	0	0
Mpzl2	392.883	2	0	0
Il10ra	87.7583	2	0	0
Zbtb16	162.379	2	0	0
Layn	92.4797	2	0	0
Fdx1	1033.74	2	0	0
Myo1e	446.226	2	0	0
Nmnat3	143.114	2	0	0
Trf	2189.76	2	0	0
Cish	109.565	2	0	0
Fam212a	165.454	2	0	0
Klhl18	82.1633	2	0	0
Lztfl1	261.536	2	0	0
Polm	81.929	2	0	0
Ublcp1	229.935	2	0	0
Itk	115.454	2	0	0
Phykpl	122.681	2	0	0
Kif3a	78.925	2	0	0
Slc36a3os	160.137	2	0	0
Llgl1	35.5381	2	1.9187e-08	0.000244941
Chd3os	32.6303	2	8.2113e-08	0.00104826
Pimreg	90.6605	2	0	0
Rtn4rl1	154.758	2	0	0
Cpd	124.543	2	0	0
Slfn9	68.1916	2	1.55431e-15	1.98423e-11
Slfn8	26.8592	2	1.47095e-06	0.0187782
Dgkeos	176.442	2	0	0
Jup	101.345	2	0	0
Rdm1	106.211	2	0	0
Gm11713	98.0426	2	0	0
Wipi1	132.52	2	0	0
Fads6	91.9583	2	0	0
Smim5	94.762	2	0	0
Rhbdf2	37.4113	2	7.52048e-09	9.60065e-05
Tk1	160.489	2	0	0
Timp2	2051.76	2	0	0
Hmga1b	152.48	2	0	0
Cd7	206.115	2	0	0
Lyst	147.317	2	0	0
Sugct	62.9994	2	2.08722e-14	2.66454e-10
Gpr141	278.421	2	0	0
Olfr1369-ps1	215.918	2	0	0
Hist1h2ap	148.889	2	0	0
Gm40841	92.3575	2	0	0
Dsp	62.7849	2	2.32037e-14	2.96218e-10
Sirt5	91.3553	2	0	0
Kif13a	39.5629	2	2.56464e-09	3.27402e-05
Susd3	189.124	2	0	0
Gadd45g	125.779	2	0	0
Nfil3	46.1074	2	9.72551e-11	1.24156e-06
Arl10	148.24	2	0	0
Mxd3	51.1158	2	7.94942e-12	1.01482e-07
Dok3	824.361	2	0	0
Ctla2a	1382.73	2	0	0
F2r	307.521	2	0	0
Iqgap2	855.705	2	0	0
Gm6169	97.7373	2	0	0
Adamts6	75.5782	2	0	0
Plpp1	35.7505	2	1.72538e-08	0.000220262
Gpx8	254.975	2	0	0
Gzma	733.671	2	0	0
Mycn	84.7828	2	0	0
Rrm2	139.843	2	0	0
Id2	183.044	2	0	0
Frmd6	198.4	2	0	0
Wdr89	496.438	2	0	0
Actn1	377.057	2	0	0
Bbof1	45.7029	2	1.19051e-10	1.51981e-06
Mlh3	40.5686	2	1.5511e-09	1.98013e-05
Fos	433.16	2	0	0
Ston2	72.6728	2	1.11022e-16	1.41731e-12
Foxn3	607.109	2	0	0
Adssl1	124.851	2	0	0
Ighm	290.751	2	0	0
Il7r	410.645	2	0	0
Mtss1	27.4739	2	1.08173e-06	0.0138093
Ndrg1	306.927	2	0	0
Ly6a	396.028	2	0	0
Zfp7	43.5972	2	3.41189e-10	4.35562e-06
Gcat	174.17	2	0	0
AC102334.1	29.0096	2	5.01921e-07	0.00640753
Cenpm	179.791	2	0	0
Creld2	222.501	2	0	0
Spats2	118.276	2	0	0
Zfp385a	190.929	2	0	0
Snn	169.187	2	0	0
Vpreb1	83.1696	2	0	0
Arvcf	239.156	2	0	0
A930003A15Rik	189.904	2	0	0
1300002E11Rik	421.494	2	0	0
Arhgap31	153.507	2	0	0
B4galt4	133.665	2	0	0
Btg3	107.553	2	0	0
Ifngr2	30.3827	2	2.52633e-07	0.00322512
Tiam2	172.742	2	0	0
Dynlt1c	131.486	2	0	0
Eci1	405.192	2	0	0
Slc9a3r2	194.3	2	0	0
Cdkn1a	132.157	2	0	0
Notch3	201.917	2	0	0
Gm19412	191.196	2	0	0
H2-DMa	166.171	2	0	0
Aars2	184.139	2	0	0
Dnph1	194.272	2	0	0
Ehd3	137.59	2	0	0
Crim1	73.7797	2	1.11022e-16	1.41731e-12
Osbpl1a	117.114	2	0	0
Gm10036	86.8982	2	0	0
Egr1	117.071	2	0	0
Ppic	141.085	2	0	0
Arsi	308.035	2	0	0
Tubb6	116.046	2	0	0
Epg5	26.0166	2	2.24166e-06	0.028617
Pard6g	61.4721	2	4.4853e-14	5.72594e-10
Cpt1a	314.806	2	0	0
Rhod	57.9422	2	2.61791e-13	3.34202e-09
Ccdc85b	71.0929	2	3.33067e-16	4.25193e-12
Neat1	563.039	2	0	0
Map4k2	62.7215	2	2.39808e-14	3.06139e-10
Fads3	82.2735	2	0	0
Cd5	75.3671	2	0	0
Stx3	127.721	2	0	0
Dtx4	73.2233	2	1.11022e-16	1.41731e-12
Gm9493	367.113	2	0	0
Tjp2	101.936	2	0	0
Ermp1	157.526	2	0	0
Papss2	121.169	2	0	0
Dntt	635.529	2	0	0
Tcf7l2	123.744	2	0	0

### Sheet: knot6
Table 1
	waldStat	df	pvalue	padj
Gm8797	205.924	2	0	0
Tmem175	101.517	2	0	0
Gm21781	40.08	2	1.98034e-09	7.56093e-06
Cryl1	45.5677	2	1.27377e-10	4.86327e-07
Spred2	67.6935	2	1.9984e-15	7.6299e-12
Nprl3	28.1044	2	7.89244e-07	0.00301333
Nme2	361.05	2	0	0
Gm12355	226.288	2	0	0
C730034F03Rik	44.1356	2	2.60664e-10	9.95217e-07
Rpl7a-ps5	144.981	2	0	0
Egr1	100.93	2	0	0
